# PRISMA: A tensor-based framework for deconstructing the genetic architecture of complex diseases, with application to diabetic retinopathy

**DOI:** 10.64898/2026.05.25.727382

**Authors:** Hao Xiong, Wenbin Xu, Aocheng Ji, Li Zhong, Siyan Liu, Ziwei Xie, Jing Yan, Zhengzheng Wu

## Abstract

Complex-disease GWAS compress tissue-dependent genetic effects into aggregate locus-level statistics, obscuring regulatory trajectories that shape heterogeneous disease biology. We developed PRISMA (Polygenic Risk Integration via Summary-statistics Multi-tissue Array-decomposition), an LD-aware summary-statistics framework that integrates GWAS and multi-tissue cis-eQTL evidence through graph Laplacian-regularized block-wise factorization. Applied to diabetic retinopathy, PRISMA deconvolved polygenic risk into three tissue-biased axes reflecting vascular-metabolic, systemic immune-inflammatory, and retina-specific neurodegenerative trajectories. The framework prioritized 549 axis-associated targets, including 403 below conventional genome-wide significance, and produced sharper tissue-regulatory resolution than PCA, NMF, and K-means. MAGMA, SMR/HEIDI, and targeted colocalization supported gene-level concordance with established post-GWAS evidence, while a height GWAS control supported trait-dependent regulatory reprioritization. Independent single-cell atlases mapped the axes to fibrovascular, immune, and retinal compartments, and exploratory vitreous proteomic and metabolomic profiling nominated downstream molecular correlates. PRISMA provides a scalable, open-source framework for reframing GWAS interpretation from aggregate locus discovery toward tissue-resolved genetic trajectory mapping.
