## supplementary table 1 for "PRISMA: A tensor-based framework for deconstructing the genetic architecture of complex diseases, with application to diabetic retinopathy"

Cohort	Endpoint	Trait	N_cases	N_controls	N_total	Ancestry	Source	URL	Reference
FinnGen R12	DM_RETINOPATHY_EXMORE	Diabetic retinopathy, more control exclusions	14142	59084	73226	European	FinnGen Research Project	https://r12.finngen.fi/pheno/DM_RETINOPATHY_EXMORE	Kurki et al. Nature 2023
MVP	NA	Diabetic Retinopathy	NA	NA	NA	European (primarily)	Million Veteran Program	https://www.research.va.gov/mvp/	Gaziano et al. J Clin Epidemiol 2016
Meta-analysis	NA	Diabetic Retinopathy	15234	490201	505435	European	METAL (fixed-effect IVW)	N/A	Willer et al. Bioinformatics 2010
GWAS Catalog / Sakaue European height GWAS	ebi-a-GCST90018959	Adult Height (negative control)	NA	NA	360388	European	ebi-a-GCST90018959	https://www.ebi.ac.uk/gwas/studies/GCST90018959	Sakaue et al. Nat Genet. 2021; Buniello et al. Nucleic Acids Res. 2019
