## supplementary table 2 for "PRISMA: A tensor-based framework for deconstructing the genetic architecture of complex diseases, with application to diabetic retinopathy"

Tissue	Source	Dataset	N_samples	N_genes	N_eQTLs	Reference	URL
Retina	Human Retina eQTL	Retina-specific	403	see source	12,505 cis-eQTLs	Advani et al. Nat Commun 2024	https://www.nature.com/articles/s41467-024-46063-8
Tibial Artery	SMR-formatted GTEx v8 BESD (GTEx v8 source)	Artery_Tibial.lite.besd-derived	388	11,571 SMR probes; 10,299 cleaned target genes	1,097,938 cleaned SNP-level representative records	GTEx Consortium Science 2020; SMR-formatted BESD resource	https://gtexportal.org/; https://yanglab.westlake.edu.cn/software/smr/
Brain Cortex	SMR-formatted GTEx v8 BESD (GTEx v8 source)	Brain_Cortex.lite.besd-derived	205	6,866 SMR probes; 6,337 cleaned target genes	483,752 cleaned SNP-level representative records	GTEx Consortium Science 2020; SMR-formatted BESD resource	https://gtexportal.org/; https://yanglab.westlake.edu.cn/software/smr/
Pancreas	SMR-formatted GTEx v8 BESD (GTEx v8 source)	Pancreas.lite.besd-derived	305	7,894 SMR probes; 7,188 cleaned target genes	605,510 cleaned SNP-level representative records	GTEx Consortium Science 2020; SMR-formatted BESD resource	https://gtexportal.org/; https://yanglab.westlake.edu.cn/software/smr/
Whole Blood	SMR-formatted GTEx v8 BESD (GTEx v8 source)	Whole_Blood.lite.besd-derived	670	9,806 SMR probes; 8,752 cleaned target genes	944,771 cleaned SNP-level representative records	GTEx Consortium Science 2020; SMR-formatted BESD resource	https://gtexportal.org/; https://yanglab.westlake.edu.cn/software/smr/
