## supplementary table 3 for "PRISMA: A tensor-based framework for deconstructing the genetic architecture of complex diseases, with application to diabetic retinopathy"

Dataset	Tissue	GEO_ID	N_cells	N_cell_types	N_DR_samples	N_Control_samples	Disease_stage	Reference	URL
Fibrovascular Membrane (FVM)	Proliferative fibrovascular tissue	GSE165784	~50000	12	see GEO	see GEO	PDR/PVR fibrovascular membrane samples	Hu Z, Mao X, Chen M, Wu X, Zhu T, Liu Y, et al. Single-cell transcriptomics reveals novel role of microglia in fibrovascular membrane of proliferative diabetic retinopathy. Diabetes. 2022;71(4):762-773.	https://www.ncbi.nlm.nih.gov/geo/query/acc.cgi?acc=GSE165784
Peripheral Blood (PBMC)	Peripheral blood mononuclear cells	GSE248284	~80000	15	8	8	DR (mixed stages)	Liao et al. iScience 2024	https://www.ncbi.nlm.nih.gov/geo/query/acc.cgi?acc=GSE248284
Retina	Retinal neurons and glia	GSE137537	~20000	10	0	8	Healthy control	Menon et al. Nat Commun 2019	https://www.ncbi.nlm.nih.gov/geo/query/acc.cgi?acc=GSE137537
