## supplementary table 4 for "PRISMA: A tensor-based framework for deconstructing the genetic architecture of complex diseases, with application to diabetic retinopathy"

Gene	Weight	SNP	Rank
ENSG00000198496	1.1500687798556466	rs_dr_1	1
ENSG00000157823	1.1232059380216994	rs_dr_2	2
ENSG00000013573	1.0859808665463677	rs_dr_3	3
ENSG00000214078	1.0850856456682523	rs_dr_4	4
ENSG00000198468	1.065317093187978	rs_dr_5	5
ENSG00000240344	1.0651644355943564	rs_dr_6	6
ENSG00000155542	1.0570857014138457	rs_dr_7	7
ENSG00000279672	1.0500712489488422	rs_dr_8	8
ENSG00000164346	1.0482957816294474	rs_dr_9	9
ENSG00000237651	1.0396850121262382	rs_dr_10	10
ENSG00000004534	1.031530008372346	rs_dr_11	11
ENSG00000149591	1.0272504304375598	rs_dr_12	12
ENSG00000267594	1.019011938029483	rs_dr_13	13
ENSG00000178665	1.0167176470405053	rs_dr_14	14
ENSG00000273295	1.013326362643611	rs_dr_15	15
ENSG00000095485	1.0103224318900985	rs_dr_16	16
ENSG00000236682	1.0091509447366507	rs_dr_17	17
ENSG00000171084	1.0091107643401367	rs_dr_18	18
ENSG00000223745	0.9969221981685344	rs_dr_19	19
ENSG00000221923	0.9927406874896718	rs_dr_20	20
ENSG00000147813	0.9868511781656563	rs_dr_21	21
ENSG00000099974	0.9867429582205949	rs_dr_22	22
ENSG00000272668	0.9856577243733545	rs_dr_23	23
ENSG00000075826	0.9855380326991982	rs_dr_24	24
ENSG00000166965	0.9831974304737972	rs_dr_25	25
ENSG00000182670	0.9775573992694064	rs_dr_26	26
ENSG00000166435	0.9762475200144679	rs_dr_27	27
ENSG00000103479	0.9757420650599219	rs_dr_28	28
ENSG00000223496	0.9748982433446785	rs_dr_29	29
ENSG00000247157	0.9746670622194449	rs_dr_30	30
ENSG00000054219	0.9731410102452225	rs_dr_31	31
ENSG00000125551	0.9712232912515267	rs_dr_32	32
ENSG00000100731	0.9705932965959537	rs_dr_33	33
ENSG00000125450	0.9695807534786614	rs_dr_34	34
ENSG00000233930	0.9682970896664572	rs_dr_35	35
ENSG00000237975	0.9665067542167719	rs_dr_36	36
ENSG00000101307	0.966184267843114	rs_dr_37	37
ENSG00000196295	0.9649220543550259	rs_dr_38	38
ENSG00000256274	0.9620279015042023	rs_dr_39	39
ENSG00000065268	0.9582676805839658	rs_dr_40	40
ENSG00000142794	0.9563736189402567	rs_dr_41	41
ENSG00000198039	0.9559891078582358	rs_dr_42	42
ENSG00000173540	0.9553366809503223	rs_dr_43	43
ENSG00000263006	0.9540578989264037	rs_dr_44	44
ENSG00000243302	0.9539986148983052	rs_dr_45	45
ENSG00000230658	0.9527353433177204	rs_dr_46	46
ENSG00000138744	0.9479206951125694	rs_dr_47	47
ENSG00000248508	0.9464696012370815	rs_dr_48	48
ENSG00000231887	0.9446164364838284	rs_dr_49	49
ENSG00000179979	0.9443817176968271	rs_dr_50	50
ENSG00000071894	0.9442801871891204	rs_dr_51	51
ENSG00000188573	0.942020478056864	rs_dr_52	52
ENSG00000155393	0.9394140611840047	rs_dr_53	53
ENSG00000149089	0.9374726892665752	rs_dr_54	54
ENSG00000141027	0.9374523354405729	rs_dr_55	55
ENSG00000183605	0.9362063010686831	rs_dr_56	56
ENSG00000141560	0.9352256025538379	rs_dr_57	57
ENSG00000160226	0.9349609295227383	rs_dr_58	58
ENSG00000111321	0.9341911978028441	rs_dr_59	59
ENSG00000118514	0.9333215023399237	rs_dr_60	60
ENSG00000273449	0.929401842729843	rs_dr_61	61
ENSG00000103550	0.928454629674538	rs_dr_62	62
ENSG00000197020	0.9279703692841859	rs_dr_63	63
ENSG00000234719	0.9277266474507173	rs_dr_64	64
ENSG00000236397	0.9277057503813481	rs_dr_65	65
ENSG00000139192	0.9275596223773992	rs_dr_66	66
ENSG00000166881	0.9261831413322671	rs_dr_67	67
ENSG00000250673	0.9240701163014781	rs_dr_68	68
ENSG00000215424	0.9227972387582721	rs_dr_69	69
ENSG00000134202	0.921699773933921	rs_dr_70	70
ENSG00000258289	0.9207373181022211	rs_dr_71	71
ENSG00000140400	0.9206999408230097	rs_dr_72	72
ENSG00000111666	0.9205851177891288	rs_dr_73	73
ENSG00000085514	0.9195555743957188	rs_dr_74	74
ENSG00000160284	0.9171701292335686	rs_dr_75	75
ENSG00000188321	0.91647316148623	rs_dr_76	76
ENSG00000136243	0.9164337939036563	rs_dr_77	77
ENSG00000149231	0.914637722594616	rs_dr_78	78
ENSG00000105072	0.9143358375090983	rs_dr_79	79
ENSG00000205078	0.9135823567646996	rs_dr_80	80
ENSG00000124164	0.9133481476987407	rs_dr_81	81
ENSG00000168803	0.9127085303920919	rs_dr_82	82
ENSG00000146733	0.9125151533107403	rs_dr_83	83
ENSG00000228439	0.9125080214729356	rs_dr_84	84
ENSG00000119943	0.9123109782462601	rs_dr_85	85
ENSG00000136104	0.9113047101023787	rs_dr_86	86
ENSG00000263072	0.9110022765180497	rs_dr_87	87
ENSG00000124116	0.9108462536255486	rs_dr_88	88
ENSG00000213221	0.910536269882115	rs_dr_89	89
ENSG00000090487	0.9088372711777238	rs_dr_90	90
ENSG00000153406	0.9081710584912829	rs_dr_91	91
ENSG00000250616	0.906607110800193	rs_dr_92	92
ENSG00000175575	0.9056154014950665	rs_dr_93	93
ENSG00000103710	0.9043349525342796	rs_dr_94	94
ENSG00000224769	0.9042159153235284	rs_dr_95	95
ENSG00000182986	0.9034105727556061	rs_dr_96	96
ENSG00000166275	0.902697944154786	rs_dr_97	97
ENSG00000182362	0.8996335092817163	rs_dr_98	98
ENSG00000037757	0.8992604785503518	rs_dr_99	99
ENSG00000109775	0.8990888440656519	rs_dr_100	100
ENSG00000160321	0.8987059572247644	rs_dr_101	101
ENSG00000214435	0.8986155024439909	rs_dr_102	102
ENSG00000161692	0.8984878138052228	rs_dr_103	103
ENSG00000198218	0.8984174776331912	rs_dr_104	104
ENSG00000239713	0.8977356717049626	rs_dr_105	105
ENSG00000059122	0.8970306613336066	rs_dr_106	106
ENSG00000168038	0.8965361973767018	rs_dr_107	107
ENSG00000152117	0.8951831875301445	rs_dr_108	108
ENSG00000185437	0.8946488840448411	rs_dr_109	109
ENSG00000272936	0.8938296448312655	rs_dr_110	110
ENSG00000116874	0.8937326506968558	rs_dr_111	111
ENSG00000157214	0.8933712794254749	rs_dr_112	112
ENSG00000122912	0.8927854482185927	rs_dr_113	113
ENSG00000101639	0.8919421104955837	rs_dr_114	114
ENSG00000037474	0.8918896961555497	rs_dr_115	115
ENSG00000181027	0.8908983819738712	rs_dr_116	116
ENSG00000250490	0.8894469258512596	rs_dr_117	117
ENSG00000107854	0.8889971594911685	rs_dr_118	118
ENSG00000257800	0.8886266319096728	rs_dr_119	119
ENSG00000177406	0.8886000961365195	rs_dr_120	120
ENSG00000177683	0.8880627647195746	rs_dr_121	121
ENSG00000198848	0.8880057151460659	rs_dr_122	122
ENSG00000185684	0.8878466584074605	rs_dr_123	123
ENSG00000177042	0.8873100924627314	rs_dr_124	124
ENSG00000213096	0.8860308176107451	rs_dr_125	125
ENSG00000006282	0.8860010328161464	rs_dr_126	126
ENSG00000263753	0.8858366230112862	rs_dr_127	127
ENSG00000084072	0.885739176951985	rs_dr_128	128
ENSG00000228506	0.8854584068886174	rs_dr_129	129
ENSG00000182931	0.8840271411657826	rs_dr_130	130
ENSG00000120675	0.8839974763491917	rs_dr_131	131
ENSG00000225498	0.882647360854982	rs_dr_132	132
ENSG00000137944	0.8814825423147029	rs_dr_133	133
ENSG00000214941	0.8805781323159505	rs_dr_134	134
ENSG00000162836	0.8804607381178825	rs_dr_135	135
ENSG00000103168	0.8803996906005678	rs_dr_136	136
ENSG00000156931	0.8801185085241056	rs_dr_137	137
ENSG00000164978	0.8799232574692242	rs_dr_138	138
ENSG00000242110	0.8771741327369279	rs_dr_139	139
ENSG00000183426	0.8753827004080862	rs_dr_140	140
ENSG00000125388	0.8717946708058948	rs_dr_141	141
ENSG00000104518	0.8714344439803818	rs_dr_142	142
ENSG00000149084	0.8711609081601428	rs_dr_143	143
ENSG00000231259	0.8707278202324766	rs_dr_144	144
ENSG00000141562	0.8694189832256538	rs_dr_145	145
ENSG00000203875	0.8693132631111753	rs_dr_146	146
ENSG00000135205	0.8689169709389374	rs_dr_147	147
ENSG00000121716	0.8682606279998987	rs_dr_148	148
ENSG00000196912	0.8681160949807323	rs_dr_149	149
ENSG00000103811	0.8677672240123487	rs_dr_150	150
ENSG00000129055	0.8669455232167571	rs_dr_151	151
ENSG00000055483	0.8667016922798175	rs_dr_152	152
ENSG00000132436	0.8664571708564551	rs_dr_153	153
ENSG00000266903	0.8661481371527344	rs_dr_154	154
ENSG00000196655	0.8660479595016541	rs_dr_155	155
ENSG00000205482	0.8656402821405116	rs_dr_156	156
ENSG00000075131	0.8650667405899289	rs_dr_157	157
ENSG00000267454	0.8636804343069181	rs_dr_158	158
ENSG00000114544	0.8632376309730534	rs_dr_159	159
ENSG00000117280	0.8624703436897317	rs_dr_160	160
ENSG00000108592	0.8610439251213102	rs_dr_161	161
ENSG00000151632	0.8610129508161458	rs_dr_162	162
ENSG00000183346	0.8600869003039172	rs_dr_163	163
ENSG00000117226	0.8600065891451701	rs_dr_164	164
ENSG00000231663	0.859827196671238	rs_dr_165	165
ENSG00000172922	0.8585724833102358	rs_dr_166	166
ENSG00000141569	0.8579972575711406	rs_dr_167	167
ENSG00000254852	0.8573188610907261	rs_dr_168	168
ENSG00000182093	0.8571203562785235	rs_dr_169	169
ENSG00000226864	0.8570250262270204	rs_dr_170	170
ENSG00000171714	0.8565978895811269	rs_dr_171	171
ENSG00000260804	0.856483710154932	rs_dr_172	172
ENSG00000175611	0.8558654710315005	rs_dr_173	173
ENSG00000279377	0.8556372437173998	rs_dr_174	174
ENSG00000267645	0.8550362023727363	rs_dr_175	175
ENSG00000106392	0.8546051843624397	rs_dr_176	176
ENSG00000189339	0.8539006273454895	rs_dr_177	177
ENSG00000253671	0.8533130081225828	rs_dr_178	178
ENSG00000079332	0.8532796214459271	rs_dr_179	179
ENSG00000183666	0.8518106115099509	rs_dr_180	180
ENSG00000166896	0.8516004017395821	rs_dr_181	181
ENSG00000089335	0.8513363084265914	rs_dr_182	182
ENSG00000184983	0.8511667311752131	rs_dr_183	183
ENSG00000151208	0.8501975041170569	rs_dr_184	184
ENSG00000224086	0.8499415209676319	rs_dr_185	185
ENSG00000128891	0.8498354022373253	rs_dr_186	186
ENSG00000004700	0.8494145464432129	rs_dr_187	187
ENSG00000141030	0.8491741902079883	rs_dr_188	188
ENSG00000163576	0.8486556590884909	rs_dr_189	189
ENSG00000111711	0.8484438187782938	rs_dr_190	190
ENSG00000197083	0.8479782396804887	rs_dr_191	191
ENSG00000188599	0.8475988708168335	rs_dr_192	192
ENSG00000161618	0.8470896245574819	rs_dr_193	193
ENSG00000196756	0.847032426970711	rs_dr_194	194
ENSG00000171103	0.8469675560343878	rs_dr_195	195
ENSG00000180822	0.846635349495329	rs_dr_196	196
ENSG00000127463	0.8465060530990851	rs_dr_197	197
ENSG00000184207	0.8462023246414782	rs_dr_198	198
ENSG00000176209	0.846118090554741	rs_dr_199	199
ENSG00000111716	0.8453108833039179	rs_dr_200	200
ENSG00000160781	0.8979468827859152	rs_dr_1	1
ENSG00000214078	0.8712609085107871	rs_dr_2	2
ENSG00000120071	0.866196488168573	rs_dr_3	3
ENSG00000198468	0.7582673086508447	rs_dr_4	4
ENSG00000013573	0.7539576198110555	rs_dr_5	5
ENSG00000004534	0.7447279661486512	rs_dr_6	6
ENSG00000075826	0.7420059706017523	rs_dr_7	7
ENSG00000258289	0.7244887975382822	rs_dr_8	8
ENSG00000149591	0.7241504482501959	rs_dr_9	9
ENSG00000160321	0.7230875563054228	rs_dr_10	10
ENSG00000172803	0.7213073975179904	rs_dr_11	11
ENSG00000213066	0.7186988889300369	rs_dr_12	12
ENSG00000155542	0.6984544127586575	rs_dr_13	13
ENSG00000178665	0.697817579273806	rs_dr_14	14
ENSG00000279377	0.6961964960340341	rs_dr_15	15
ENSG00000183793	0.6937449268819327	rs_dr_16	16
ENSG00000236682	0.6912331179481347	rs_dr_17	17
ENSG00000125450	0.6910444386153421	rs_dr_18	18
ENSG00000254852	0.6888402378572037	rs_dr_19	19
ENSG00000140400	0.688777027860407	rs_dr_20	20
ENSG00000183426	0.6879897766952322	rs_dr_21	21
ENSG00000273295	0.6864514895762506	rs_dr_22	22
ENSG00000179979	0.6849508810666752	rs_dr_23	23
ENSG00000198496	0.6848186018940111	rs_dr_24	24
ENSG00000125991	0.6803217800501791	rs_dr_25	25
ENSG00000223745	0.6792083241424678	rs_dr_26	26
ENSG00000213221	0.6774592230359047	rs_dr_27	27
ENSG00000166435	0.6744588968001906	rs_dr_28	28
ENSG00000279672	0.673827656908969	rs_dr_29	29
ENSG00000147813	0.6737507456664451	rs_dr_30	30
ENSG00000071894	0.6735446869649674	rs_dr_31	31
ENSG00000106591	0.673404629084501	rs_dr_32	32
ENSG00000099974	0.6715562682023669	rs_dr_33	33
ENSG00000240344	0.6708740726243596	rs_dr_34	34
ENSG00000054219	0.6707543476056129	rs_dr_35	35
ENSG00000135205	0.670207362645925	rs_dr_36	36
ENSG00000125551	0.6700656502261402	rs_dr_37	37
ENSG00000228716	0.6695912130844471	rs_dr_38	38
ENSG00000148384	0.6694425792581262	rs_dr_39	39
ENSG00000241837	0.6689228787656241	rs_dr_40	40
ENSG00000184939	0.665945832298452	rs_dr_41	41
ENSG00000164978	0.6653440661226041	rs_dr_42	42
ENSG00000139192	0.6638017745732948	rs_dr_43	43
ENSG00000236397	0.6619427874572243	rs_dr_44	44
ENSG00000247157	0.6618892942741433	rs_dr_45	45
ENSG00000142794	0.6617869532458093	rs_dr_46	46
ENSG00000259959	0.6616652133356535	rs_dr_47	47
ENSG00000253106	0.661307343200478	rs_dr_48	48
ENSG00000169231	0.6611098667193476	rs_dr_49	49
ENSG00000224165	0.6574365841894244	rs_dr_50	50
ENSG00000153406	0.6571559031805894	rs_dr_51	51
ENSG00000165406	0.655344444688614	rs_dr_52	52
ENSG00000250673	0.6553212690490209	rs_dr_53	53
ENSG00000157823	0.65531001341726	rs_dr_54	54
ENSG00000205482	0.6526625765139664	rs_dr_55	55
ENSG00000164346	0.6524047271207576	rs_dr_56	56
ENSG00000183665	0.6499180915289471	rs_dr_57	57
ENSG00000198848	0.6489968281007592	rs_dr_58	58
ENSG00000116857	0.6482619318568421	rs_dr_59	59
ENSG00000223496	0.6476649659233896	rs_dr_60	60
ENSG00000145725	0.646423047336935	rs_dr_61	61
ENSG00000177406	0.645687297117436	rs_dr_62	62
ENSG00000103811	0.645512108090394	rs_dr_63	63
ENSG00000121691	0.6445715400481711	rs_dr_64	64
ENSG00000115486	0.6416671156931752	rs_dr_65	65
ENSG00000116198	0.6413287933813625	rs_dr_66	66
ENSG00000139190	0.6409687849724308	rs_dr_67	67
ENSG00000196378	0.6407349079925831	rs_dr_68	68
ENSG00000111696	0.6402052447766571	rs_dr_69	69
ENSG00000244119	0.639626016046251	rs_dr_70	70
ENSG00000188599	0.6389010451649384	rs_dr_71	71
ENSG00000142089	0.6386081610924937	rs_dr_72	72
ENSG00000130177	0.6378580716105415	rs_dr_73	73
ENSG00000124713	0.6372004516595886	rs_dr_74	74
ENSG00000173421	0.6364056722163663	rs_dr_75	75
ENSG00000178685	0.6344261191175986	rs_dr_76	76
ENSG00000112365	0.6342537364720149	rs_dr_77	77
ENSG00000006282	0.6338206066442311	rs_dr_78	78
ENSG00000197020	0.6337684373917033	rs_dr_79	79
ENSG00000241058	0.6333971256536288	rs_dr_80	80
ENSG00000161692	0.6327171182812191	rs_dr_81	81
ENSG00000243302	0.6315984969485096	rs_dr_82	82
ENSG00000166548	0.6307100669498793	rs_dr_83	83
ENSG00000185684	0.630082327254325	rs_dr_84	84
ENSG00000122873	0.6298761503581554	rs_dr_85	85
ENSG00000179889	0.6295586224860247	rs_dr_86	86
ENSG00000213096	0.6280226679105241	rs_dr_87	87
ENSG00000173540	0.6275950927171071	rs_dr_88	88
ENSG00000011052	0.6275194513521027	rs_dr_89	89
ENSG00000138744	0.6273353580102918	rs_dr_90	90
ENSG00000231887	0.6271654097372817	rs_dr_91	91
ENSG00000162769	0.6268905298035798	rs_dr_92	92
ENSG00000131165	0.6267138107502389	rs_dr_93	93
ENSG00000263412	0.6264171827071245	rs_dr_94	94
ENSG00000155085	0.6247008738541981	rs_dr_95	95
ENSG00000169131	0.6246673053742742	rs_dr_96	96
ENSG00000115649	0.6231807454361709	rs_dr_97	97
ENSG00000155393	0.6229893841413758	rs_dr_98	98
ENSG00000168038	0.6216615403156496	rs_dr_99	99
ENSG00000064012	0.6212444005573696	rs_dr_100	100
ENSG00000149084	0.6211734679027512	rs_dr_101	101
ENSG00000215424	0.619002576366784	rs_dr_102	102
ENSG00000113318	0.6188511192458785	rs_dr_103	103
ENSG00000140105	0.618654579442506	rs_dr_104	104
ENSG00000141560	0.6184698005516178	rs_dr_105	105
ENSG00000198039	0.6183875595795348	rs_dr_106	106
ENSG00000146733	0.6180066483126476	rs_dr_107	107
ENSG00000059122	0.6179336790895883	rs_dr_108	108
ENSG00000084072	0.6176964643236872	rs_dr_109	109
ENSG00000219626	0.6176865971789938	rs_dr_110	110
ENSG00000197927	0.6176159397626289	rs_dr_111	111
ENSG00000134202	0.6171109677283747	rs_dr_112	112
ENSG00000161618	0.6168901013184401	rs_dr_113	113
ENSG00000183172	0.6167596541386753	rs_dr_114	114
ENSG00000205078	0.616632431151908	rs_dr_115	115
ENSG00000203875	0.616321503705312	rs_dr_116	116
ENSG00000204084	0.6162945258413842	rs_dr_117	117
ENSG00000159461	0.615300101167703	rs_dr_118	118
ENSG00000185043	0.6151742270162668	rs_dr_119	119
ENSG00000160226	0.6151097686055065	rs_dr_120	120
ENSG00000172728	0.6122118056849624	rs_dr_121	121
ENSG00000204920	0.6121771358661723	rs_dr_122	122
ENSG00000141252	0.6107326645576596	rs_dr_123	123
ENSG00000170248	0.6107148078223639	rs_dr_124	124
ENSG00000259953	0.6103670476319873	rs_dr_125	125
ENSG00000103226	0.6094749748470913	rs_dr_126	126
ENSG00000110455	0.6091406768563601	rs_dr_127	127
ENSG00000065268	0.6088906883649223	rs_dr_128	128
ENSG00000168883	0.6083845869856815	rs_dr_129	129
ENSG00000120675	0.6079880935320283	rs_dr_130	130
ENSG00000188321	0.6077309836251384	rs_dr_131	131
ENSG00000103351	0.6069290163801486	rs_dr_132	132
ENSG00000173226	0.606876781526023	rs_dr_133	133
ENSG00000196295	0.606637903764943	rs_dr_134	134
ENSG00000169203	0.6065772249955671	rs_dr_135	135
ENSG00000234719	0.6060803717709027	rs_dr_136	136
ENSG00000165730	0.6059469111466987	rs_dr_137	137
ENSG00000125505	0.6058464217464646	rs_dr_138	138
ENSG00000152234	0.6055391100332972	rs_dr_139	139
ENSG00000112079	0.6053464173179093	rs_dr_140	140
ENSG00000196756	0.6053037232630374	rs_dr_141	141
ENSG00000158623	0.6047571099125953	rs_dr_142	142
ENSG00000249476	0.6046890330734283	rs_dr_143	143
ENSG00000160284	0.604509562621233	rs_dr_144	144
ENSG00000105607	0.6042645822428554	rs_dr_145	145
ENSG00000248508	0.6036902162885829	rs_dr_146	146
ENSG00000188596	0.6034225060920497	rs_dr_147	147
ENSG00000231259	0.6029828874147074	rs_dr_148	148
ENSG00000151632	0.6026390813552611	rs_dr_149	149
ENSG00000143776	0.6021180301339126	rs_dr_150	150
ENSG00000085514	0.6019615693632098	rs_dr_151	151
ENSG00000182362	0.6004693913550425	rs_dr_152	152
ENSG00000254473	0.6000762063343547	rs_dr_153	153
ENSG00000183605	0.5991340417695465	rs_dr_154	154
ENSG00000272668	0.5983839823496054	rs_dr_155	155
ENSG00000183506	0.5982492112399393	rs_dr_156	156
ENSG00000197355	0.5977536752998424	rs_dr_157	157
ENSG00000161265	0.5971025857236674	rs_dr_158	158
ENSG00000196655	0.5970229623656085	rs_dr_159	159
ENSG00000206573	0.5966314257620139	rs_dr_160	160
ENSG00000143252	0.5958956098622831	rs_dr_161	161
ENSG00000228252	0.5947266570714353	rs_dr_162	162
ENSG00000077080	0.5934209187172313	rs_dr_163	163
ENSG00000069275	0.5931282318716428	rs_dr_164	164
ENSG00000146707	0.5930111099666044	rs_dr_165	165
ENSG00000127952	0.5928804219065307	rs_dr_166	166
ENSG00000101639	0.5914981086394383	rs_dr_167	167
ENSG00000250067	0.5913327423377124	rs_dr_168	168
ENSG00000124116	0.5907307732250224	rs_dr_169	169
ENSG00000259488	0.5900976939493678	rs_dr_170	170
ENSG00000127337	0.590096556834784	rs_dr_171	171
ENSG00000205464	0.5895597567709219	rs_dr_172	172
ENSG00000095002	0.5895112760245074	rs_dr_173	173
ENSG00000189423	0.5892646712340224	rs_dr_174	174
ENSG00000198945	0.5890594060711232	rs_dr_175	175
ENSG00000114544	0.5886795549168551	rs_dr_176	176
ENSG00000146830	0.5885994633306756	rs_dr_177	177
ENSG00000196204	0.5883562462810823	rs_dr_178	178
ENSG00000011260	0.5877495385425229	rs_dr_179	179
ENSG00000145882	0.5868661042177403	rs_dr_180	180
ENSG00000177409	0.5865372112097247	rs_dr_181	181
ENSG00000117280	0.5864699659030614	rs_dr_182	182
ENSG00000037474	0.5859939998662949	rs_dr_183	183
ENSG00000124588	0.5858200713531942	rs_dr_184	184
ENSG00000224712	0.5858007122999963	rs_dr_185	185
ENSG00000166896	0.585709741674175	rs_dr_186	186
ENSG00000135124	0.5856004265985264	rs_dr_187	187
ENSG00000181240	0.5855921376207945	rs_dr_188	188
ENSG00000158715	0.5852961616124246	rs_dr_189	189
ENSG00000171812	0.5852479552013744	rs_dr_190	190
ENSG00000101294	0.5850750465468024	rs_dr_191	191
ENSG00000189339	0.5846964541391492	rs_dr_192	192
ENSG00000166002	0.5845162168274678	rs_dr_193	193
ENSG00000129235	0.5838861527207458	rs_dr_194	194
ENSG00000159202	0.5837244703620368	rs_dr_195	195
ENSG00000162600	0.5833945598568425	rs_dr_196	196
ENSG00000198890	0.5828529734218639	rs_dr_197	197
ENSG00000196668	0.5825921536412033	rs_dr_198	198
ENSG00000072609	0.5809722289868942	rs_dr_199	199
ENSG00000075290	0.5809629999108135	rs_dr_200	200
ENSG00000064012	0.8015217784035449	rs_dr_1	1
ENSG00000280670	0.7925945532351106	rs_dr_2	2
ENSG00000182670	0.7642558226017367	rs_dr_3	3
ENSG00000078674	0.7596853527559834	rs_dr_4	4
ENSG00000198468	0.7499471075548022	rs_dr_5	5
ENSG00000103479	0.7468290611178462	rs_dr_6	6
ENSG00000135951	0.7339267013328064	rs_dr_7	7
ENSG00000227533	0.7306785173239155	rs_dr_8	8
ENSG00000242866	0.7297450340007104	rs_dr_9	9
ENSG00000101307	0.7250446105868213	rs_dr_10	10
ENSG00000221947	0.7139034036040833	rs_dr_11	11
ENSG00000223496	0.7102116631893796	rs_dr_12	12
ENSG00000226747	0.7054171856488896	rs_dr_13	13
ENSG00000103351	0.7025898870926596	rs_dr_14	14
ENSG00000164346	0.7003536783588586	rs_dr_15	15
ENSG00000099974	0.6915938644683677	rs_dr_16	16
ENSG00000165322	0.6907006426381307	rs_dr_17	17
ENSG00000198010	0.6887728334830434	rs_dr_18	18
ENSG00000151694	0.6868218058167408	rs_dr_19	19
ENSG00000228065	0.6837991430147233	rs_dr_20	20
ENSG00000149089	0.6817927280452946	rs_dr_21	21
ENSG00000273295	0.6790599565822796	rs_dr_22	22
ENSG00000236682	0.6773863476557561	rs_dr_23	23
ENSG00000125450	0.6770425384801353	rs_dr_24	24
ENSG00000051825	0.6760538703468918	rs_dr_25	25
ENSG00000182931	0.6759676262536094	rs_dr_26	26
ENSG00000103550	0.675846212628001	rs_dr_27	27
ENSG00000115486	0.6755871952968086	rs_dr_28	28
ENSG00000155542	0.6750640022818293	rs_dr_29	29
ENSG00000196696	0.6741326937511568	rs_dr_30	30
ENSG00000259925	0.6737505281276165	rs_dr_31	31
ENSG00000087253	0.6699339667053232	rs_dr_32	32
ENSG00000111252	0.6674838559798564	rs_dr_33	33
ENSG00000141219	0.6648206549130137	rs_dr_34	34
ENSG00000198496	0.6645873458889309	rs_dr_35	35
ENSG00000103316	0.6638439262867678	rs_dr_36	36
ENSG00000223745	0.663202436338595	rs_dr_37	37
ENSG00000236474	0.6631038826198249	rs_dr_38	38
ENSG00000270605	0.6628878741526391	rs_dr_39	39
ENSG00000166770	0.6627687098761257	rs_dr_40	40
ENSG00000196118	0.6621170338436311	rs_dr_41	41
ENSG00000103852	0.660786222046147	rs_dr_42	42
ENSG00000165406	0.6596468764119384	rs_dr_43	43
ENSG00000197083	0.6596417733985204	rs_dr_44	44
ENSG00000251141	0.6588014752831902	rs_dr_45	45
ENSG00000138111	0.6579003152884363	rs_dr_46	46
ENSG00000203756	0.6575568672168349	rs_dr_47	47
ENSG00000274895	0.6565133697998347	rs_dr_48	48
ENSG00000075131	0.6557223523455317	rs_dr_49	49
ENSG00000160208	0.655030266616273	rs_dr_50	50
ENSG00000149485	0.6543118377407054	rs_dr_51	51
ENSG00000198721	0.6541338608386996	rs_dr_52	52
ENSG00000152760	0.6525720348100879	rs_dr_53	53
ENSG00000256274	0.6523697762269333	rs_dr_54	54
ENSG00000160695	0.6519360157675894	rs_dr_55	55
ENSG00000166435	0.6516403694174516	rs_dr_56	56
ENSG00000250673	0.6509177414072951	rs_dr_57	57
ENSG00000140323	0.6508519254793576	rs_dr_58	58
ENSG00000156711	0.6504748215737519	rs_dr_59	59
ENSG00000013573	0.6496286043785966	rs_dr_60	60
ENSG00000267594	0.649027113156231	rs_dr_61	61
ENSG00000136824	0.6488843152021675	rs_dr_62	62
ENSG00000221923	0.6473867357916219	rs_dr_63	63
ENSG00000109775	0.6463090193835603	rs_dr_64	64
ENSG00000101639	0.6455567234522492	rs_dr_65	65
ENSG00000163933	0.6452567821936576	rs_dr_66	66
ENSG00000124098	0.6450533234873345	rs_dr_67	67
ENSG00000004534	0.644188064899098	rs_dr_68	68
ENSG00000135390	0.6425993439805471	rs_dr_69	69
ENSG00000247157	0.6411234315618046	rs_dr_70	70
ENSG00000256269	0.6409766336104935	rs_dr_71	71
ENSG00000170500	0.6405913791015151	rs_dr_72	72
ENSG00000240344	0.639222136385097	rs_dr_73	73
ENSG00000279672	0.6381393631749924	rs_dr_74	74
ENSG00000037474	0.6380962911701432	rs_dr_75	75
ENSG00000239265	0.6380135092376363	rs_dr_76	76
ENSG00000198964	0.6379704920348562	rs_dr_77	77
ENSG00000125814	0.6369265210554504	rs_dr_78	78
ENSG00000100731	0.6362645149085141	rs_dr_79	79
ENSG00000084093	0.6344761167573363	rs_dr_80	80
ENSG00000121101	0.6343041157066888	rs_dr_81	81
ENSG00000236209	0.6336112542394463	rs_dr_82	82
ENSG00000140873	0.6335005188580676	rs_dr_83	83
ENSG00000149591	0.6317484413860651	rs_dr_84	84
ENSG00000226752	0.6309967395852774	rs_dr_85	85
ENSG00000196295	0.6309472522126994	rs_dr_86	86
ENSG00000157823	0.630621802616989	rs_dr_87	87
ENSG00000167315	0.6301020150254164	rs_dr_88	88
ENSG00000188672	0.629961080019029	rs_dr_89	89
ENSG00000136108	0.6298467187454223	rs_dr_90	90
ENSG00000172687	0.6297805883599942	rs_dr_91	91
ENSG00000180481	0.6278384403505488	rs_dr_92	92
ENSG00000226232	0.6273219321504561	rs_dr_93	93
ENSG00000117640	0.6272775759995988	rs_dr_94	94
ENSG00000110660	0.6272127210105656	rs_dr_95	95
ENSG00000264538	0.6269740935714786	rs_dr_96	96
ENSG00000134744	0.626547153140679	rs_dr_97	97
ENSG00000162194	0.6263197023822774	rs_dr_98	98
ENSG00000186976	0.6262513555695908	rs_dr_99	99
ENSG00000159199	0.6256724357518637	rs_dr_100	100
ENSG00000196683	0.6244056884450654	rs_dr_101	101
ENSG00000166881	0.6237720119646444	rs_dr_102	102
ENSG00000215146	0.6235232354407313	rs_dr_103	103
ENSG00000219302	0.622457195148903	rs_dr_104	104
ENSG00000272936	0.6218179387480641	rs_dr_105	105
ENSG00000149292	0.6218140141387383	rs_dr_106	106
ENSG00000105928	0.6214637263753522	rs_dr_107	107
ENSG00000231887	0.6209050878654757	rs_dr_108	108
ENSG00000124116	0.6203024799623478	rs_dr_109	109
ENSG00000113812	0.6200515104156727	rs_dr_110	110
ENSG00000260372	0.6199612907591563	rs_dr_111	111
ENSG00000267645	0.6198671840118071	rs_dr_112	112
ENSG00000113396	0.6189639089858654	rs_dr_113	113
ENSG00000164924	0.6187982693066962	rs_dr_114	114
ENSG00000103111	0.6177782794281279	rs_dr_115	115
ENSG00000109667	0.6175655504112271	rs_dr_116	116
ENSG00000260230	0.6165201826201043	rs_dr_117	117
ENSG00000258670	0.6160635211625871	rs_dr_118	118
ENSG00000134873	0.6154088812413845	rs_dr_119	119
ENSG00000260804	0.6141311615532544	rs_dr_120	120
ENSG00000140623	0.6129735167617009	rs_dr_121	121
ENSG00000118514	0.6128416816528189	rs_dr_122	122
ENSG00000138376	0.6111956030577506	rs_dr_123	123
ENSG00000136243	0.6106671773878666	rs_dr_124	124
ENSG00000170703	0.6105876622040177	rs_dr_125	125
ENSG00000100350	0.6103174127327289	rs_dr_126	126
ENSG00000165966	0.6098850075766138	rs_dr_127	127
ENSG00000137944	0.6098369584922138	rs_dr_128	128
ENSG00000120451	0.6095704391494626	rs_dr_129	129
ENSG00000237651	0.6090796497169725	rs_dr_130	130
ENSG00000159082	0.60883981246465	rs_dr_131	131
ENSG00000164323	0.6087213091400286	rs_dr_132	132
ENSG00000196275	0.6083515658260394	rs_dr_133	133
ENSG00000164989	0.6081506800597547	rs_dr_134	134
ENSG00000125551	0.6070085421552849	rs_dr_135	135
ENSG00000217702	0.606753099520489	rs_dr_136	136
ENSG00000175894	0.6066686165230134	rs_dr_137	137
ENSG00000096872	0.6056837213968698	rs_dr_138	138
ENSG00000169045	0.6054775485539504	rs_dr_139	139
ENSG00000164076	0.6051918419676571	rs_dr_140	140
ENSG00000110900	0.6050798373007746	rs_dr_141	141
ENSG00000000460	0.6049424562650768	rs_dr_142	142
ENSG00000214725	0.6042122454988659	rs_dr_143	143
ENSG00000116514	0.6030524323401688	rs_dr_144	144
ENSG00000138381	0.6022005112638261	rs_dr_145	145
ENSG00000235903	0.6021777949342807	rs_dr_146	146
ENSG00000183783	0.6017183061195996	rs_dr_147	147
ENSG00000150627	0.6013888566495255	rs_dr_148	148
ENSG00000205464	0.6005525541645278	rs_dr_149	149
ENSG00000163918	0.5999810334522923	rs_dr_150	150
ENSG00000261758	0.5998827840069185	rs_dr_151	151
ENSG00000100225	0.5995666425020177	rs_dr_152	152
ENSG00000234072	0.5995058752507771	rs_dr_153	153
ENSG00000166130	0.5993534870513244	rs_dr_154	154
ENSG00000120669	0.5988989127085526	rs_dr_155	155
ENSG00000183185	0.5985896662446775	rs_dr_156	156
ENSG00000165626	0.5976220207315827	rs_dr_157	157
ENSG00000170606	0.5975733207570567	rs_dr_158	158
ENSG00000233930	0.5974728232870014	rs_dr_159	159
ENSG00000224846	0.5970408162974421	rs_dr_160	160
ENSG00000234719	0.5969999882822425	rs_dr_161	161
ENSG00000152223	0.5966493637094042	rs_dr_162	162
ENSG00000111666	0.5966050810158275	rs_dr_163	163
ENSG00000215237	0.5959619266625842	rs_dr_164	164
ENSG00000237975	0.595492684195584	rs_dr_165	165
ENSG00000160781	0.5946635639826803	rs_dr_166	166
ENSG00000223893	0.5942825865728403	rs_dr_167	167
ENSG00000123545	0.5941942247585654	rs_dr_168	168
ENSG00000158023	0.5939464658033785	rs_dr_169	169
ENSG00000132436	0.5933911172564247	rs_dr_170	170
ENSG00000010310	0.5931270233194377	rs_dr_171	171
ENSG00000156103	0.5930589052791841	rs_dr_172	172
ENSG00000176903	0.5926302978650653	rs_dr_173	173
ENSG00000172803	0.591885799376437	rs_dr_174	174
ENSG00000128463	0.5918256807573108	rs_dr_175	175
ENSG00000174780	0.5913325414784274	rs_dr_176	176
ENSG00000058668	0.5913182297940086	rs_dr_177	177
ENSG00000124588	0.5908891599404775	rs_dr_178	178
ENSG00000230658	0.5905310586316878	rs_dr_179	179
ENSG00000163016	0.5901783642506652	rs_dr_180	180
ENSG00000088305	0.5896870309898568	rs_dr_181	181
ENSG00000138829	0.5892982873540746	rs_dr_182	182
ENSG00000131620	0.5883692166996308	rs_dr_183	183
ENSG00000179869	0.5877484232308756	rs_dr_184	184
ENSG00000125337	0.5876273842085604	rs_dr_185	185
ENSG00000179979	0.5875467358848948	rs_dr_186	186
ENSG00000073792	0.5871310579026612	rs_dr_187	187
ENSG00000062650	0.5864358415989902	rs_dr_188	188
ENSG00000140575	0.5863749797719127	rs_dr_189	189
ENSG00000173226	0.5863199613986964	rs_dr_190	190
ENSG00000188677	0.5862095127965905	rs_dr_191	191
ENSG00000164128	0.5860243691582527	rs_dr_192	192
ENSG00000124406	0.5859337559526033	rs_dr_193	193
ENSG00000236200	0.5850512712630328	rs_dr_194	194
ENSG00000197181	0.5848779149209011	rs_dr_195	195
ENSG00000111275	0.5845425850303528	rs_dr_196	196
ENSG00000157837	0.5844411494327061	rs_dr_197	197
ENSG00000163291	0.5843517029034846	rs_dr_198	198
ENSG00000158161	0.5842895110772958	rs_dr_199	199
ENSG00000253716	0.5841797779462439	rs_dr_200	200
