## supplementary table 5 for "PRISMA: A tensor-based framework for deconstructing the genetic architecture of complex diseases, with application to diabetic retinopathy"

Gene	Axis	Weight	CHR	Position	Sub_Threshold	Rank_Within_Axis
NBR2	0	2.090815511384662	17.0	41291657.5	True	1
AP3S2	0	2.042031571559376	15.0	90405702.5	False	2
DDX11	0	1.9742931461953728	12.0	31242252.0	True	3
CPNE1	0	1.9726856803669364	20.0	34233415.5	True	4
PPIL3	0	1.936465954013577	2.0	201744828.0	True	5
SETD9	0	1.9217632627301	5.0	56213223.0	True	6
NSA2	0	1.9057581346145684	5.0	74067777.0	True	7
RBM6	0	1.8752916946128129	3.0	50057459.0	True	8
TAGLN	0	1.8676527189843373	11.0	117072767.5	True	9
ZNF713	0	1.848368320034266	7.0	55982543.5	True	10
CWF19L1	0	1.8367386183064585	10.0	102009746.0	True	11
FAM86JP	0	1.834516785433984	3.0	125642165.0	True	12
ZNF880	0	1.8047817268477973	19.0	52881109.0	True	13
DDTL	0	1.793962028657086	22.0	24311905.0	True	14
SEC31B	0	1.7917188113686515	10.0	102268013.5	True	15
RCCD1	0	1.7874261116583483	15.0	91502224.5	True	16
TTC3	0	1.7771663978525465	21.0	38510469.5	True	17
XRRA1	0	1.7747858099122291	11.0	74589514.5	True	18
RBL2	0	1.7737881220187317	16.0	53496725.0	True	19
EXOSC6	0	1.772347523159586	16.0	70284983.5	True	20
LY75	0	1.7692642453337073	2.0	160694811.0	True	21
NUP85	0	1.7626439566483847	17.0	73216803.5	True	22
SIRPB1	0	1.7564014359230982	20.0	1572437.0	True	23
WDR18	0	1.7421254502405412	19.0	988871.5	True	24
NBPF3	0	1.7387243627587416	1.0	21789059.5	True	25
ZNF273	0	1.7379974253565738	7.0	64360947.0	True	26
GMPPB	0	1.736915602643906	3.0	49757830.5	True	27
NAAA	0	1.7232877691318662	4.0	76847006.5	True	28
PRH1	0	1.7172726990373477	12.0	11035232.0	True	29
CPSF1	0	1.7166581600120472	8.0	145626598.5	True	30
HEATR3	0	1.7078087552335843	16.0	50120075.0	True	31
NCOR1	0	1.704272070442215	17.0	16026985.0	True	32
APIP	0	1.7042278960356656	11.0	34906343.5	True	33
SFXN4	0	1.7019793897899913	10.0	120912729.0	True	34
FN3KRP	0	1.7002157973655636	17.0	80681381.5	True	35
LTBR	0	1.6983663938319158	12.0	6492472.0	True	36
KNOP1	0	1.6878418310038117	16.0	19722229.5	True	37
ZNF100	0	1.6870949880795802	19.0	21927999.0	True	38
TAPBPL	0	1.686299739435219	12.0	6568269.5	True	39
GSTM3	0	1.6756170030826731	1.0	110280469.0	True	40
CHURC1	0	1.6738945257679865	14.0	65396194.0	True	41
MAN2C1	0	1.673820816655403	15.0	75654552.0	True	42
CHPT1	0	1.673628693845154	12.0	102114321.5	True	43
PILRA	0	1.671697937973017	7.0	99981436.0	True	44
SPATC1L	0	1.6674168559455511	21.0	47592726.0	True	45
ZNF559	0	1.666107668888703	19.0	9448143.0	True	46
CCDC82	0	1.6627544873200468	11.0	96104510.0	True	47
SYCE1L	0	1.660908966820767	16.0	77240203.0	True	48
VAPB	0	1.66048568367531	20.0	56995167.5	True	49
PSPH	0	1.6589382782477795	7.0	56099020.5	True	50
PYROXD2	0	1.6585839461106076	10.0	100159131.5	True	51
RNASEH2B	0	1.6566980373388778	13.0	51514203.0	True	52
SPG21	0	1.652199256142239	15.0	65269005.0	True	53
NMRAL1	0	1.6510831711229466	16.0	4528722.5	True	54
PAAF1	0	1.646377305618209	11.0	73613267.0	True	55
ZNF320	0	1.6423848245718384	19.0	53383994.5	True	56
YBEY	0	1.635522358672632	21.0	47711958.0	True	57
MRI1	0	1.6347585897900645	19.0	13880221.0	True	58
UFSP2	0	1.6345210528077816	4.0	186333916.5	True	59
ZNF208	0	1.6338233894379923	19.0	22154755.5	True	60
DBF4B	0	1.6334292602734164	17.0	42807804.0	True	61
QRICH1	0	1.6334267824252524	3.0	49099468.0	True	62
APOBEC3G	0	1.6321083178367433	22.0	39460336.0	True	63
FLYWCH1	0	1.6307452419557789	16.0	2981573.5	True	64
ULK4	0	1.6298545618123914	3.0	41646006.0	True	65
SH3BGR	0	1.6264097059364653	21.0	40852607.0	True	66
WARS2	0	1.624785778032564	1.0	119628566.5	True	67
SLC25A16	0	1.6231680870117613	10.0	70262493.5	True	68
CEP192	0	1.6214839097582594	18.0	13058206.0	True	69
NSUN2	0	1.6213406251665643	5.0	6616378.0	True	70
FKRP	0	1.6196898744756507	19.0	47264774.0	True	71
TNKS2	0	1.6162170972182603	10.0	93591551.0	True	72
FNBP1P1	0	1.6154854407911536	2.0	74349076.0	True	73
THAP5	0	1.6145018022188542	7.0	108202590.5	True	74
CES1	0	1.6144188343720287	16.0	55852006.0	True	75
TMEM80	0	1.6130927815025151	11.0	700228.0	True	76
ZNF254	0	1.6107855929177644	19.0	24264465.0	True	77
SPATA20	0	1.610723897338601	17.0	48626816.0	True	78
LINC00667	0	1.610480397683793	18.0	5239691.0	True	79
PPIE	0	1.610244466900977	1.0	40193720.0	True	80
DNAJC15	0	1.6070652977707844	13.0	43640192.0	True	81
ZSWIM7	0	1.6009643179175783	17.0	15891452.5	True	82
ACP6	0	1.600624976501282	1.0	147122035.5	True	83
TAF1C	0	1.6004529148548416	16.0	84216063.5	True	84
VPS8	0	1.6000474704702117	3.0	184650166.5	True	85
NUDT2	0	1.5997308065936735	9.0	34336606.5	True	86
AMACR	0	1.5946129424002495	5.0	33997251.5	True	87
NPIPA1	0	1.5914470282969773	16.0	15031287.0	True	88
GRK4	0	1.584976116031947	4.0	3003904.5	True	89
GSDMD	0	1.5842364081884532	8.0	144640304.5	True	90
HSD17B12	0	1.5837469685037602	11.0	43728076.5	True	91
NARF	0	1.5805193036443772	17.0	80432234.5	True	92
SNHG5	0	1.580382759486973	6.0	86379580.5	True	93
CCDC146	0	1.5797858969329028	7.0	76855300.5	True	94
ANKRD36B	0	1.5782092150092166	2.0	98157703.0	True	95
CTSH	0	1.577629531266593	15.0	79227658.0	True	96
ANAPC13	0	1.5761091837936387	3.0	134201053.0	True	97
USP36	0	1.5755626491556105	17.0	76810493.0	True	98
FIGNL1	0	1.575177695498364	7.0	50514959.5	True	99
TRAPPC4	0	1.574460386605922	11.0	118892653.0	True	100
TIPIN	0	1.572591141954176	15.0	66653814.0	True	101
SLC41A3	0	1.5694029745258518	3.0	125772801.0	True	102
FTSJ3	0	1.5653389465161296	17.0	61902082.5	True	103
AKR1C2	0	1.5653298078321212	10.0	5045095.0	True	104
GBP3	0	1.5634543731368282	1.0	89480463.0	True	105
RNASEH2C	0	1.5608956100356737	11.0	65485392.5	True	106
TRIM65	0	1.5597938780547953	17.0	73884750.0	True	107
ANO5	0	1.5573112306032115	11.0	22259812.5	True	108
C1GALT1	0	1.553633160153962	7.0	7242423.5	True	109
SLC35E2B	0	1.552374286006971	1.0	1608553.0	True	110
SAR1A	0	1.5512967477537791	10.0	71918662.0	True	111
GUSBP1	0	1.5485156160464095	5.0	21465711.5	True	112
ZNF302	0	1.5476879034669209	19.0	35172923.0	True	113
NDUFA6	0	1.5473837270897013	22.0	42484244.0	True	114
DLG5	0	1.545621752478869	10.0	79618463.5	True	115
RECQL	0	1.5442655870936586	12.0	21638224.0	True	116
COPS3	0	1.543807209978238	17.0	17167374.0	True	117
GOLT1B	0	1.5425157243362964	12.0	21663028.5	True	118
ZNF300P1	0	1.541541587010092	5.0	150318029.0	True	119
NPIPP1	0	1.5409184994986758	16.0	15211818.0	True	120
ALDH16A1	0	1.5399922946039195	19.0	49965365.5	True	121
SNHG17	0	1.5398766183928898	20.0	37056615.5	True	122
TRMT61B	0	1.5397135962658952	2.0	29082927.0	True	123
PSMG4	0	1.5391408921274363	6.0	3267622.0	True	124
EMC1	0	1.538960089558992	1.0	19560102.0	True	125
PGP	0	1.5384209811151095	16.0	2263403.0	True	126
SMIM19	0	1.538214923260105	8.0	42402950.5	True	127
LDHB	0	1.5368040504006175	12.0	21849533.5	True	128
ELAC2	0	1.5364251047648765	17.0	12908606.0	False	129
PCGF3	0	1.536293236297578	4.0	731982.5	False	130
SMDT1	0	1.535522780517103	22.0	42477991.5	True	131
CIB2	0	1.5335363739875192	15.0	78410417.0	False	132
LRCH4	0	1.53328592091356	7.0	100176815.5	False	133
TTC12	0	1.5328841916944969	11.0	113219758.5	True	134
CCDC66	0	1.5322276472613672	3.0	56623517.5	False	135
NEAT1	0	1.528796929683841	11.0	65201628.0	False	136
TMEM230	0	1.528388640861703	20.0	5087117.5	False	137
NQO2	0	1.5278289517550872	6.0	3004108.5	True	138
BRI3	0	1.5275376600805113	7.0	97909426.5	False	139
NOMO3	0	1.526779127510615	16.0	16357510.0	True	140
ATP6V1E2	0	1.52543077626853	2.0	46743792.5	False	141
GTF2H1	0	1.5244284421115684	11.0	18366216.5	False	142
SNX16	0	1.5243779101740544	8.0	82733458.5	False	143
RMI2	0	1.5225248276393784	16.0	11394547.5	False	144
KANSL1	0	1.5213257768712036	17.0	44205007.5	True	145
MTRF1L	0	1.5210762344409332	6.0	153316158.5	False	146
TMBIM4	0	1.5190539717942215	12.0	66540731.0	False	147
TMBIM4	0	1.5190539717942215	12.0	66540780.5	False	148
EBPL	0	1.5184252281976844	13.0	50250235.0	False	149
NPIPA5	0	1.5184080695663995	16.0	15466210.0	True	150
LONP1	0	1.5182886395774344	19.0	5706214.0	False	151
DHFR	0	1.5156954018457105	5.0	79936424.5	True	152
FAHD1	0	1.51558323763604	16.0	1883588.0	False	153
AMFR	0	1.5147633889005314	16.0	56427407.0	True	154
LSG1	0	1.514470358738819	3.0	194377361.5	False	155
GCDH	0	1.511929946579838	19.0	13013430.5	True	156
ERCC3	0	1.511695458251148	2.0	128033309.0	False	157
GGCX	0	1.510385236236515	2.0	85780258.0	True	158
NFATC3	0	1.506737017345201	16.0	68190908.0	False	159
ZSCAN21	0	1.504586430092967	7.0	99655025.5	False	160
CHKB	0	1.5042696871316534	22.0	51028631.0	False	161
PEAK1	0	1.5034356908985371	15.0	77556478.5	False	162
DNAJC25	0	1.5033249153608348	9.0	114413070.0	False	163
FAM228B	0	1.5021162717401493	2.0	24345952.5	True	164
SCAND2P	0	1.5020947435797165	15.0	85180188.5	False	165
CKMT2-AS1	0	1.501649523388292	5.0	80548641.0	False	166
RHOD	0	1.5003368380463475	11.0	66831886.5	False	167
BNIP1	0	1.4998119519697688	5.0	172581417.5	False	168
MAP1LC3A	0	1.4976234186298063	20.0	33141403.5	False	169
PEX6	0	1.4955365930538655	6.0	42939283.0	False	170
MAP1B	0	1.493996230637899	5.0	71454228.0	False	171
POLI	0	1.493432916175096	18.0	51821705.0	False	172
SLC5A6	0	1.4918718554440666	2.0	27429140.5	False	173
POLR1D	0	1.491342353180265	13.0	28218225.5	False	174
FPGT	0	1.4901493517375892	1.0	74681833.0	False	175
FAM20B	0	1.489544671241372	1.0	179020318.0	False	176
CASP7	0	1.4885107271785538	10.0	115464802.0	False	177
GSTT2B	0	1.4875793561642343	22.0	24301487.0	False	178
IQGAP1	0	1.4870787398466463	15.0	90988462.5	True	179
NPRL3	0	1.4844845271749525	16.0	161566.0	False	180
NUCKS1	0	1.483611901303734	1.0	205700675.5	True	181
FAM47E	0	1.4819316293155873	4.0	77170063.0	False	182
LRP11	0	1.4810515004954838	6.0	150163066.5	False	183
UROS	0	1.4801450626148431	10.0	127494481.5	False	184
PAQR6	1	1.6331146099195908	1.0	156215543.5	True	1
CPNE1	1	1.5847271104812848	20.0	34233415.5	True	2
KANSL1	1	1.5743712819216735	17.0	44205007.5	True	3
DDX11	1	1.3715000934726536	12.0	31242252.0	True	4
RBM6	1	1.3547052010215284	3.0	50057459.0	True	5
SEC31B	1	1.349625991469589	10.0	102268013.5	True	6
CHURC1	1	1.3178291530862123	14.0	65396194.0	True	7
TAGLN	1	1.3165754700196457	11.0	117072767.5	True	8
ZNF208	1	1.3151982762846743	19.0	22154755.5	True	9
SETD9	1	1.2705956423389595	5.0	56213223.0	True	10
ZNF713	1	1.2692733144969688	7.0	55982543.5	True	11
NPIPA5	1	1.2613927769921855	16.0	15466210.0	True	12
NUP85	1	1.2571068208034002	17.0	73216803.5	True	13
MAN2C1	1	1.2528570542298567	15.0	75654552.0	True	14
NPIPA1	1	1.251422820945126	16.0	15031287.0	True	15
NBR2	1	1.2458054223277202	17.0	41291657.5	True	16
ERGIC3	1	1.2368619023481962	20.0	34137587.5	True	17
XRRA1	1	1.2269306640931297	11.0	74589514.5	True	18
CPSF1	1	1.2252001275946784	8.0	145626598.5	True	19
MRPL32	1	1.2242815202424644	7.0	42980178.0	True	20
DDTL	1	1.220927874302495	22.0	24311905.0	True	21
PPIL3	1	1.220428078362993	2.0	201744828.0	True	22
LY75	1	1.2195893539741671	2.0	160694811.0	True	23
CCDC146	1	1.2186049685955478	7.0	76855300.5	True	24
DHFR	1	1.2179832392915797	5.0	79936424.5	True	25
INPP5E	1	1.2176625667136558	9.0	139328672.5	True	26
ZFP90	1	1.2104807169382976	16.0	68586984.0	True	27
NUDT2	1	1.2101970642664563	9.0	34336606.5	True	28
TAPBPL	1	1.2074221855807423	12.0	6568269.5	True	29
NBPF3	1	1.203784380808249	1.0	21789059.5	True	30
THBS3	1	1.2024276593402572	1.0	155172110.5	True	31
NMRAL1	1	1.1953724388453302	16.0	4528722.5	True	32
DNAJC27-AS1	1	1.195097577629335	2.0	25228411.0	True	33
AP3S2	1	1.1921429475877816	15.0	90405702.5	False	34
NSA2	1	1.1868796952969125	5.0	74067777.0	True	35
CES1	1	1.1804965785863029	16.0	55852006.0	True	36
TMEM9	1	1.179087662569822	1.0	201122301.0	True	37
EXOSC6	1	1.1782379721617655	16.0	70284983.5	True	38
PPIP5K2	1	1.1754446998343344	5.0	102502176.5	True	39
CTSH	1	1.1741673973536415	15.0	79227658.0	True	40
CAT	1	1.172248059149518	11.0	34477040.5	True	41
GGCX	1	1.1672585352827722	2.0	85780258.0	True	42
CEP104	1	1.1659865178590296	1.0	3751211.5	True	43
VAMP1	1	1.165317140549742	12.0	6575778.0	True	44
ZNF34	1	1.1648780161479877	8.0	146005614.5	True	45
NT5DC3	1	1.16440329778199	12.0	104199603.0	True	46
NPIPP1	1	1.1621628056222202	16.0	15211818.0	True	47
IFITM3	1	1.1611057651597734	11.0	323603.0	True	48
CDC16	1	1.160194206372351	13.0	115019280.0	True	49
PARP10	1	1.1539256791972736	8.0	145069130.5	True	50
ZBTB24	1	1.153089823516444	6.0	109794118.5	True	51
SPATA20	1	1.152930530589484	17.0	48626816.0	True	52
ZNF100	1	1.152899090413526	19.0	21927999.0	True	53
NSUN6	1	1.1521711329890236	10.0	18887520.5	True	54
DBF4B	1	1.1509595400025223	17.0	42807804.0	True	55
TK2	1	1.147136159749294	16.0	66564176.5	True	56
CISD1	1	1.1454402226591722	10.0	60039082.0	True	57
PDXDC1	1	1.1450526084477863	16.0	15150822.0	True	58
ZNF254	1	1.142376895533541	19.0	24264465.0	True	59
NAAA	1	1.141180795700125	4.0	76847006.5	True	60
GMPPB	1	1.1410372368387822	3.0	49757830.5	True	61
PRH1	1	1.1409201733764387	12.0	11035232.0	True	62
FLVCR1	1	1.139999860537384	1.0	213052151.0	True	63
CHMP1A	1	1.1394261495968607	16.0	89717546.0	True	64
ZNF354A	1	1.136075872187167	5.0	178148148.0	True	65
AK9	1	1.1357979859136869	6.0	109913239.5	True	66
CNPPD1	1	1.1334069391345631	2.0	220039723.5	True	67
HEATR3	1	1.1332978366007918	16.0	50120075.0	True	68
ULK4	1	1.1308569354677205	3.0	41646006.0	True	69
HSD17B12	1	1.1299495520345388	11.0	43728076.5	True	70
CASP8	1	1.129165221053026	2.0	202125300.0	True	71
MSH3	1	1.1256056196248798	5.0	80061373.0	True	72
FN3KRP	1	1.1250651531600069	17.0	80681381.5	True	73
ZNF273	1	1.124900280255809	7.0	64360947.0	True	74
PSPH	1	1.1241147066575017	7.0	56099020.5	True	75
FLYWCH1	1	1.124085492743527	16.0	2981573.5	True	76
PPIE	1	1.1236578147801328	1.0	40193720.0	True	77
FAM228B	1	1.1236129881623924	2.0	24345952.5	True	78
GSTM3	1	1.1225983996100817	1.0	110280469.0	True	79
ALDH16A1	1	1.1220576983995734	19.0	49965365.5	True	80
SMDT1	1	1.1219236139771809	22.0	42477991.5	True	81
SYCE1L	1	1.1216872610977078	16.0	77240203.0	True	82
SNHG5	1	1.1211364874881655	6.0	86379580.5	True	83
INPP5B	1	1.1209871479607212	1.0	38369549.0	True	84
CIB1	1	1.1189410380574605	15.0	90775243.0	True	85
AMFR	1	1.1187255699410517	16.0	56427407.0	True	86
ZNF155	1	1.1135163780561934	19.0	44487245.5	True	87
PDCD6IP	1	1.110896970478371	3.0	33875519.0	True	88
VPS53	1	1.1108433082117182	17.0	518432.5	True	89
NOMO3	1	1.1081139758518093	16.0	16357510.0	True	90
ACCS	1	1.1080638910931702	11.0	44096623.5	True	91
WDR18	1	1.107628032856789	19.0	988871.5	True	92
USP39	1	1.1063983562683877	2.0	85853191.0	True	93
DNAJC15	1	1.1059860003831965	13.0	43640192.0	True	94
ZNF559	1	1.1055147537111198	19.0	9448143.0	True	95
CLUAP1	1	1.104088491501671	16.0	3569986.0	False	96
IQCB1	1	1.1039312589436712	3.0	121521268.0	True	97
MBOAT7	1	1.1014592696291037	19.0	54685420.0	True	98
SNHG17	1	1.1010798982720411	20.0	37056615.5	True	99
STK38	1	1.1009498190522249	6.0	36488458.0	True	100
COPG2	1	1.0999688845981563	7.0	130249843.5	True	101
SPATC1L	1	1.0996040241297411	21.0	47592726.0	True	102
GCDH	1	1.0991750855723523	19.0	13013430.5	True	103
AKR1C2	1	1.0962571408495734	10.0	5045095.0	True	104
PILRA	1	1.095055902820548	7.0	99981436.0	True	105
CDC42BPA	1	1.0945157314443446	1.0	227341870.5	True	106
YBEY	1	1.0922646511051464	21.0	47711958.0	True	107
SFXN4	1	1.0899187467960112	10.0	120912729.0	True	108
UAP1L1	1	1.0867405868661144	9.0	139975472.0	True	109
U2AF1L4	1	1.0861866806929743	19.0	36234855.5	True	110
TRAPPC4	1	1.0860141145169973	11.0	118892653.0	True	111
SDHC	1	1.0837728051823574	1.0	161308515.5	True	112
NUCKS1	1	1.0788670133823894	1.0	205700675.5	True	113
POMZP3	1	1.078505433416066	7.0	76247940.5	True	114
STYXL1	1	1.0784934241220827	7.0	75651489.0	True	115
CEP192	1	1.076069489890309	18.0	13058206.0	True	116
YJEFN3	1	1.075491670937671	19.0	19637713.0	True	117
YEATS4	1	1.073280379815971	12.0	69769029.5	True	118
ATP6AP1L	1	1.0723318000051052	5.0	81629038.5	True	119
MSH2	1	1.0717900269106009	2.0	47709779.0	True	120
L3MBTL3	1	1.071484212293778	6.0	130398719.0	True	121
SLC41A3	1	1.0708275099360325	3.0	125772801.0	True	122
GIGYF1	1	1.070377592941166	7.0	100282100.5	True	123
RNF216P1	1	1.0702030573029184	7.0	5046962.5	True	124
UTP18	1	1.068997427666126	17.0	49356593.0	True	125
PCYOX1L	1	1.067405424370923	5.0	148743393.0	True	126
SAMD9L	1	1.0668910615936331	7.0	92768525.0	True	127
NSUN2	1	1.066065987969316	5.0	6616378.0	True	128
NQO2	1	1.065698163833464	6.0	3004108.5	True	129
P2RX4	1	1.064726087993856	12.0	121659784.5	True	130
COL8A2	1	1.063807209363714	1.0	36575829.0	True	131
HM13	1	1.0635261505232472	20.0	30129800.5	True	132
SLC35E2B	1	1.0635218858610649	1.0	1608553.0	True	133
SMCO4	1	1.0629848752886788	11.0	93244156.0	True	134
TXNDC17	1	1.0615947181419412	17.0	6545969.5	True	135
UBE2Z	1	1.0611313178944564	17.0	46996074.5	True	136
OMA1	1	1.0610003766544402	1.0	58946765.0	True	137
PRMT6	1	1.0602114168853498	1.0	107600591.5	True	138
LINC00173	1	1.059653225957169	12.0	116972775.0	True	139
CHFR	1	1.0562425319861255	12.0	133465831.5	True	140
AUP1	1	1.0560104936659287	2.0	74755419.0	False	141
TBC1D9B	1	1.0558972886731288	5.0	179311962.5	False	142
SF3B2	1	1.055689857207455	11.0	65827489.5	False	143
PEX6	1	1.0546017939629686	6.0	42939283.0	False	144
INO80B	1	1.054392572442722	2.0	74685080.5	False	145
ZNF429	1	1.0531564797062216	19.0	21709278.0	False	146
ARPC5	1	1.0530872364214443	1.0	183598646.5	False	147
CWF19L1	1	1.052298192867329	10.0	102009746.0	True	148
FKRP	1	1.0522086271841644	19.0	47264774.0	True	149
ZSCAN21	1	1.0510742651673366	7.0	99655025.5	False	150
GPX7	1	1.0509397861332068	1.0	53071383.5	False	151
TIMM23B	1	1.0508044560764884	10.0	51379579.0	False	152
CCDC154	1	1.0506447268388963	16.0	1489470.5	False	153
SLC18B1	1	1.05022945079592	6.0	133105105.0	False	154
KIAA0753	1	1.0498576443468033	17.0	6512857.5	False	155
TMBIM4	1	1.0493356065738813	12.0	66540731.0	False	156
TMBIM4	1	1.0493356065738813	12.0	66540780.5	False	157
ZNF333	1	1.0477580379615348	19.0	14822585.5	False	158
GSDMD	1	1.0471358849404488	8.0	144640304.5	True	159
SURF1	1	1.0469137224198934	9.0	136221081.0	False	160
ANAPC13	1	1.04599162933337	3.0	134201053.0	True	161
SNX16	1	1.0459162902186616	8.0	82733458.5	False	162
RFK	1	1.0449563649211244	9.0	79004933.0	False	163
RBAK	1	1.0440810995791268	7.0	5097285.5	False	164
BRI3	1	1.0409786106874972	7.0	97909426.5	False	165
ZNF132	1	1.0401734948862442	19.0	58947885.0	False	166
ERAP2	1	1.0383693898692483	5.0	96233531.5	False	167
CSTB	1	1.0381392630568629	21.0	45194359.5	False	168
S100A13	1	1.0375506942607924	1.0	153598915.5	False	169
NELFCD	1	1.0370457407460518	20.0	57563225.5	False	170
SRD5A3	1	1.034285969951804	4.0	56225769.5	False	171
CLCN7	1	1.0340274581411817	16.0	1510258.0	False	172
NAPSB	1	1.03381433571849	19.0	50842538.5	False	173
EXOSC1	1	1.0337695197834798	10.0	99200836.5	False	174
OGFR	1	1.0331095754262278	20.0	61440769.5	False	175
MORF4L1	1	1.0329084521789529	15.0	79146652.0	False	176
GBP3	1	1.0317854834942732	1.0	89480463.0	True	177
PYGB	1	1.0314849650507878	20.0	25253677.5	False	178
DESI1	1	1.0313814756396598	22.0	42005566.0	False	179
CLN3	1	1.030677274091794	16.0	28490653.5	False	180
CLN3	1	1.030677274091794	16.0	28492439.5	False	181
QRICH1	1	1.029738358342163	3.0	49099468.0	True	182
ZNF600	1	1.028491367779574	19.0	53278746.0	False	183
POLR3H	1	1.0274088749727692	22.0	41931209.0	False	184
LSG1	1	1.0271989808133388	3.0	194377361.5	False	185
MYOM2	1	1.0269846812675854	8.0	2053315.0	False	186
CBLN3	1	1.0266292019437635	14.0	24897949.0	False	187
AGA	1	1.025624030743643	4.0	178357790.5	False	188
PNPLA7	1	1.025533447673871	9.0	140399695.0	False	189
CASP8	2	1.4573829134109897	2.0	202125300.0	True	1
TTC3	2	1.3894947315060675	21.0	38510469.5	True	2
PCM1	2	1.3812236143921872	8.0	17832913.5	True	3
RBL2	2	1.3577959309590797	16.0	53496725.0	True	4
TSGA10	2	1.3344135679193336	2.0	99692575.5	True	5
SIRPB1	2	1.318223160143412	20.0	1572437.0	True	6
EXOSC6	2	1.2912244858493085	16.0	70284983.5	True	7
CLUAP1	2	1.27745577833187	16.0	3569986.0	False	8
NSA2	2	1.273294090308298	5.0	74067777.0	True	9
DDTL	2	1.2575213184828915	22.0	24311905.0	True	10
ARHGAP12	2	1.255820652434581	10.0	32156053.5	True	11
ADAM17	2	1.2487682145374337	2.0	9662268.0	True	12
APIP	2	1.239555981646259	11.0	34906343.5	True	13
NUP85	2	1.230907438130758	17.0	73216803.5	True	14
MPHOSPH9	2	1.229190129745925	12.0	123682714.0	True	15
KNOP1	2	1.2287377717738934	16.0	19722229.5	True	16
GGCX	2	1.2282720826853906	2.0	85780258.0	True	17
SETD9	2	1.2273129280040789	5.0	56213223.0	True	18
LPCAT2	2	1.21800415878083	16.0	55581746.0	True	19
SH2B3	2	1.213658816521884	12.0	111866589.5	True	20
NBR2	2	1.208264055325163	17.0	41291657.5	True	21
ZNF667-AS1	2	1.2050444978146655	19.0	57000327.0	True	22
TTC23	2	1.2013405307096314	15.0	99733978.0	True	23
ZNF300P1	2	1.1993180990397485	5.0	150318029.0	True	24
TIPIN	2	1.1922148002411883	15.0	66653814.0	True	25
RRP1B	2	1.190977794317056	21.0	45097693.5	True	26
FADS1	2	1.1896591203806126	11.0	61581944.5	True	27
ECI2	2	1.189335525677788	6.0	4125877.0	True	28
VPS11	2	1.1852775361359966	11.0	118945545.5	True	29
XRRA1	2	1.184725926587572	11.0	74589514.5	True	30
MAPK13	2	1.1826780134888764	6.0	36101714.0	True	31
DDX11	2	1.181060982465401	12.0	31242252.0	True	32
SMC2	2	1.1798090738298637	9.0	106880119.5	True	33
ZNF880	2	1.1770083606030437	19.0	52881109.0	True	34
UFSP2	2	1.175085353235964	4.0	186333916.5	True	35
CEP192	2	1.1736676024814243	18.0	13058206.0	True	36
RFT1	2	1.1732772728924776	3.0	53143488.5	True	37
RBM6	2	1.1711696424069544	3.0	50057459.0	True	38
HMBS	2	1.1654004562628164	11.0	118959917.5	True	39
PPIL3	2	1.162149845647609	2.0	201744828.0	True	40
NSUN2	2	1.1600955435604754	5.0	6616378.0	True	41
SGMS1	2	1.1599475519251448	10.0	52225141.5	True	42
NAPB	2	1.1580494209034726	20.0	23378642.0	True	43
REST	2	1.1535941357416803	4.0	57788042.5	True	44
TEX14	2	1.1532292621696594	17.0	56701727.5	True	45
TAGLN	2	1.1487080068444389	11.0	117072767.5	True	46
AP3S2	2	1.146520149186827	15.0	90405702.5	False	47
ACAA2	2	1.1456412152552968	18.0	47325099.5	True	48
RHCE	2	1.1453790112191002	1.0	25722711.5	True	49
CKAP2	2	1.1451770397194505	13.0	53040163.5	True	50
ZNF738	2	1.1450568025303594	19.0	21551918.0	True	51
MTFR1L	2	1.1405058662470544	1.0	26152281.5	True	52
SLC35F2	2	1.1403583411835885	11.0	107730368.0	True	53
TOMM7	2	1.1352842470971474	7.0	22857360.5	True	54
TTC12	2	1.1305656730104088	11.0	113219758.5	True	55
PRH1	2	1.1288464103643288	12.0	11035232.0	True	56
ACTR8	2	1.1273675515620118	3.0	53908661.0	True	57
YWHAZ	2	1.1250446589225676	8.0	101947184.5	True	58
MON1B	2	1.1232632988299025	16.0	77230517.0	True	59
SLC2A9	2	1.1229325974714364	4.0	9914668.5	True	60
CLDN10	2	1.118892609643026	13.0	96158935.5	True	61
BARD1	2	1.1112697764408734	2.0	215632399.0	True	62
FOXRED2	2	1.1096076614869228	22.0	36893192.5	True	63
SNX19	2	1.1083110385906736	11.0	130765867.5	True	64
SYNJ1	2	1.1069826250590125	21.0	34050714.0	True	65
GTF2IRD2	2	1.106094902977407	7.0	74239165.0	True	66
CCDC171	2	1.105700099037781	9.0	15807278.0	True	67
IFT74	2	1.1012442717128443	9.0	27004982.5	True	68
HNRNPH1	2	1.100860085970239	5.0	179051482.0	True	69
RNF19B	2	1.0964601048307798	1.0	33416166.0	True	70
ASNSD1	2	1.094911155813114	2.0	190530834.0	True	71
CPB2-AS1	2	1.0948851962100536	13.0	46657204.0	True	72
WDR17	2	1.093461861340678	4.0	177045481.5	True	73
ATP6AP1L	2	1.0918374454182025	5.0	81629038.5	True	74
RFC4	2	1.0908555741625297	3.0	186516258.0	True	75
FBXO7	2	1.0901222985532633	22.0	32882740.5	True	76
IKBIP	2	1.0897347427865027	12.0	99023037.0	True	77
BEND7	2	1.0866146822597973	10.0	13525729.0	True	78
HSPA4	2	1.086498073440763	5.0	132414897.5	True	79
EPG5	2	1.0848181497939973	18.0	43487407.0	True	80
CHPT1	2	1.084679398402184	12.0	102114321.5	True	81
PAQR6	2	1.0811453011942909	1.0	156215543.5	True	82
NDUFAF4	2	1.0803346032747152	6.0	97341473.0	True	83
FIGNL1	2	1.0788312871348644	7.0	50514959.5	True	84
MMP16	2	1.0782625283124017	8.0	89192245.5	True	85
PNMA1	2	1.0774849348863882	14.0	74179811.0	True	86
EMC4	2	1.0761108834004447	15.0	34519778.5	True	87
SRP72	2	1.0751537049992117	4.0	57351460.0	True	88
ATP2B4	2	1.075125168987903	1.0	203654449.0	True	89
NQO2	2	1.0742830589417265	6.0	3004108.5	True	90
DNMT3B	2	1.072159349905042	20.0	31373676.5	True	91
FBN2	2	1.0714015235637524	5.0	127794239.5	True	92
IGF2BP2	2	1.0675121212913443	3.0	185452185.5	False	93
IQGAP1	2	1.0660737979894352	15.0	90988462.5	True	94
IQCB1	2	1.0659807700610482	3.0	121521268.0	True	95
PARVB	2	1.0658063742030055	22.0	44481960.0	True	96
ATP8A1	2	1.065335206397593	4.0	42534756.0	True	97
KDM4A-AS1	2	1.0637081182240042	1.0	44169622.5	True	98
ALDH2	2	1.0627993878739603	12.0	112226236.5	True	99
SPPL3	2	1.0626213735473928	12.0	121271243.5	True	100
PAQR3	2	1.0624587433256287	4.0	79834436.5	True	101
EYA3	2	1.0623456671607618	1.0	28356031.0	True	102
PIGS	2	1.0606865768418197	17.0	26889645.5	False	103
TM2D3	2	1.0593579497155583	15.0	102177220.5	False	104
M6PR	2	1.059319966179725	12.0	9097755.0	False	105
GAB2	2	1.0590387306431712	11.0	78027868.5	False	106
ZNF100	2	1.0567968292578072	19.0	21927999.0	True	107
SH3BGR	2	1.0559387765614603	21.0	40852607.0	True	108
TAPT1	2	1.0550105321066607	4.0	16195580.5	False	109
PXK	2	1.0543210123522035	3.0	58365177.5	False	110
CHURC1	2	1.0534989478139165	14.0	65396194.0	True	111
ZNF529	2	1.0516666125676934	19.0	37060927.0	False	112
HEATR3	2	1.0500131430939974	16.0	50120075.0	True	113
PDCD6IP	2	1.0499181593846387	3.0	33875519.0	True	114
MYO5C	2	1.0492061692562875	15.0	52536257.0	False	115
DHFR	2	1.0474823240769853	5.0	79936424.5	True	116
AKR1C2	2	1.047347430600122	10.0	5045095.0	True	117
LRWD1	2	1.0466429578780896	7.0	102109495.5	False	118
BEST1	2	1.0462276262247403	11.0	61725140.0	False	119
QRICH1	2	1.045728783643292	3.0	49099468.0	True	120
KCTD10	2	1.0448317786596744	12.0	109900905.0	False	121
SLC46A3	2	1.043494892305567	13.0	29283654.0	False	122
SFXN4	2	1.043234181459364	10.0	120912729.0	True	123
CERS5	2	1.0428091705492024	12.0	50542431.5	False	124
CREG1	2	1.0427174494978753	1.0	167510959.0	False	125
RBM26-AS1	2	1.042342096033485	13.0	79989453.5	False	126
SUN1	2	1.0415917121717264	7.0	895800.0	False	127
MOK	2	1.041416196075175	14.0	102731187.0	False	128
SRGAP2C	2	1.0408845331952907	1.0	121118536.5	False	129
SLC25A16	2	1.040874264963385	10.0	70262493.5	True	130
USP40	2	1.040558689430786	2.0	234429797.0	False	131
RCCD1	2	1.0404223867268112	15.0	91502224.5	True	132
FLNB	2	1.039635703947401	3.0	58076054.5	False	133
ZFP14	2	1.0396092053159105	19.0	36848631.5	False	134
DNAH7	2	1.0382472201255952	2.0	196767981.5	False	135
TXNDC15	2	1.0373653702799628	5.0	134223354.0	False	136
VRK3	2	1.0370276124671027	19.0	50504463.5	False	137
ZNF548	2	1.0368898803446724	19.0	57907002.0	False	138
PILRA	2	1.0367850441658282	7.0	99981436.0	True	139
DCXR	2	1.0367172088598249	17.0	79994310.0	False	140
RWDD2B	2	1.036649063735413	21.0	30384202.0	False	141
IPO8	2	1.0355139243690976	12.0	30815421.0	False	142
FLVCR1	2	1.0332010757621413	1.0	213052151.0	True	143
PPIE	2	1.032896312278465	1.0	40193720.0	True	144
CWF19L1	2	1.0328206085247	10.0	102009746.0	True	145
MRPL19	2	1.032751332874969	2.0	75895943.0	False	146
MAPKAPK5	2	1.0326137401316429	12.0	112307062.5	False	147
ZNF613	2	1.032536691162138	19.0	52441206.0	False	148
TMEM220	2	1.0323253989374217	17.0	10617982.5	False	149
TRAK2	2	1.0313326205689997	2.0	202279116.0	False	150
ZNF641	2	1.0312779716726257	12.0	48739494.0	False	151
MFN1	2	1.0310882372726804	3.0	179089099.5	False	152
GSTT2B	2	1.0304579890833256	22.0	24301487.0	False	153
TMEM63B	2	1.0302296712926695	6.0	44108953.5	False	154
FAM228B	2	1.0281062485723385	2.0	24345952.5	True	155
GTPBP10	2	1.0276202495372626	7.0	89992653.0	False	156
DNAJC18	2	1.0276029017411856	5.0	138762229.5	False	157
WDSUB1	2	1.0266354591725082	2.0	160117807.0	False	158
RGPD8	2	1.0260555794117905	2.0	113159867.0	False	159
TMEM44-AS1	2	1.025525785918579	3.0	194307864.5	False	160
DBF4B	2	1.024983481056668	17.0	42807804.0	True	161
TYW1B	2	1.0246755666684373	7.0	72161253.0	False	162
ATXN7L3B	2	1.0238443623134796	12.0	74933387.0	False	163
PEX2	2	1.0238299751447528	8.0	77902887.0	False	164
CCZ1B	2	1.0236893039851342	7.0	6850083.0	False	165
ECM1	2	1.023179514334465	1.0	150483401.5	False	166
FN3KRP	2	1.0229860560348238	17.0	80681381.5	True	167
NUDT5	2	1.0221217166897625	10.0	12222733.5	False	168
GSTM3	2	1.021512049368497	1.0	110280469.0	True	169
SPATA7	2	1.0209754690514723	14.0	88893981.0	False	170
PHLPP2	2	1.0204480203297663	16.0	71715171.0	False	171
DDX60L	2	1.0203489232711251	4.0	169368411.5	False	172
SYCE1L	2	1.0193384191966102	16.0	77240203.0	True	173
CDC37L1	2	1.0192105825064717	9.0	4693978.5	False	174
SNHG8	2	1.018347280450849	4.0	119200421.0	False	175
ZNF589	2	1.0179027818677044	3.0	48311666.5	False	176
