## supplementary table 6 for "PRISMA: A tensor-based framework for deconstructing the genetic architecture of complex diseases, with application to diabetic retinopathy"

Gene	Weight	SNP	Rank
ENSG00000226752	1.524823252308934	rs_height_1	1
ENSG00000166435	1.4689028969846054	rs_height_2	2
ENSG00000178665	1.462812153047984	rs_height_3	3
ENSG00000237651	1.3981833448820529	rs_height_4	4
ENSG00000203875	1.2999193751995972	rs_height_5	5
ENSG00000141560	1.293807350668119	rs_height_6	6
ENSG00000108592	1.28036286952252	rs_height_7	7
ENSG00000129055	1.2670660451739915	rs_height_8	8
ENSG00000142856	1.2524969393727472	rs_height_9	9
ENSG00000240344	1.2135867918793677	rs_height_10	10
ENSG00000214078	1.2101620570355487	rs_height_11	11
ENSG00000223496	1.2091062016267435	rs_height_12	12
ENSG00000166896	1.207959816143114	rs_height_13	13
ENSG00000101639	1.2067344902333677	rs_height_14	14
ENSG00000260423	1.1957339543930368	rs_height_15	15
ENSG00000140400	1.1781395612051768	rs_height_16	16
ENSG00000155542	1.1691837279452093	rs_height_17	17
ENSG00000006282	1.155988739227751	rs_height_18	18
ENSG00000117226	1.1371283697136205	rs_height_19	19
ENSG00000233327	1.129914087855247	rs_height_20	20
ENSG00000102858	1.1296221977918377	rs_height_21	21
ENSG00000257176	1.1288809918117133	rs_height_22	22
ENSG00000236209	1.125931912564196	rs_height_23	23
ENSG00000085514	1.1146846941957633	rs_height_24	24
ENSG00000164346	1.1120809241380336	rs_height_25	25
ENSG00000226824	1.1087304284725725	rs_height_26	26
ENSG00000214026	1.107283900878383	rs_height_27	27
ENSG00000248275	1.103339648683277	rs_height_28	28
ENSG00000273295	1.0909812447775251	rs_height_29	29
ENSG00000131845	1.0806072039788028	rs_height_30	30
ENSG00000155957	1.0797324827487742	rs_height_31	31
ENSG00000127578	1.0781842561174935	rs_height_32	32
ENSG00000260708	1.0776741830083247	rs_height_33	33
ENSG00000234719	1.0754733427489662	rs_height_34	34
ENSG00000139197	1.0749478551082376	rs_height_35	35
ENSG00000258289	1.0738326432643701	rs_height_36	36
ENSG00000174652	1.0714594064924827	rs_height_37	37
ENSG00000095485	1.0712962425994927	rs_height_38	38
ENSG00000100376	1.0654926680977634	rs_height_39	39
ENSG00000126602	1.0598547267580412	rs_height_40	40
ENSG00000179979	1.0592468855208224	rs_height_41	41
ENSG00000217702	1.0583536994569869	rs_height_42	42
ENSG00000037757	1.058128096932518	rs_height_43	43
ENSG00000234585	1.0566845294254217	rs_height_44	44
ENSG00000182013	1.0561944443404516	rs_height_45	45
ENSG00000139192	1.0464855473468904	rs_height_46	46
ENSG00000224086	1.0455482524674682	rs_height_47	47
ENSG00000103479	1.0444963837269694	rs_height_48	48
ENSG00000261338	1.043847198379715	rs_height_49	49
ENSG00000168385	1.0425340850110716	rs_height_50	50
ENSG00000139899	1.0414931806623227	rs_height_51	51
ENSG00000198039	1.0414626574089234	rs_height_52	52
ENSG00000182093	1.040927352399473	rs_height_53	53
ENSG00000233016	1.0408991434277888	rs_height_54	54
ENSG00000236397	1.0361974281489819	rs_height_55	55
ENSG00000162836	1.0358813871170618	rs_height_56	56
ENSG00000226864	1.034675224806548	rs_height_57	57
ENSG00000106733	1.0345373208792616	rs_height_58	58
ENSG00000090487	1.0329671835759568	rs_height_59	59
ENSG00000151208	1.031286477937034	rs_height_60	60
ENSG00000189223	1.0274382677634522	rs_height_61	61
ENSG00000166275	1.0253940034730546	rs_height_62	62
ENSG00000175611	1.0244107771380722	rs_height_63	63
ENSG00000137098	1.0230716702893043	rs_height_64	64
ENSG00000226686	1.022735430729187	rs_height_65	65
ENSG00000054219	1.0206582114412925	rs_height_66	66
ENSG00000229043	1.020021664644253	rs_height_67	67
ENSG00000164308	1.0192494135098005	rs_height_68	68
ENSG00000149084	1.0169000205527916	rs_height_69	69
ENSG00000128891	1.0130562891136958	rs_height_70	70
ENSG00000169689	1.012431431255046	rs_height_71	71
ENSG00000183172	1.0124061698818678	rs_height_72	72
ENSG00000182670	1.0120412548875124	rs_height_73	73
ENSG00000196696	1.0085014067669067	rs_height_74	74
ENSG00000119632	1.0079600558859074	rs_height_75	75
ENSG00000169629	1.0060766780747497	rs_height_76	76
ENSG00000188312	1.0051853984680421	rs_height_77	77
ENSG00000113971	1.0049898076831716	rs_height_78	78
ENSG00000183060	1.0049575328442895	rs_height_79	79
ENSG00000243317	1.0016690862622162	rs_height_80	80
ENSG00000104899	1.0016433965117013	rs_height_81	81
ENSG00000059769	0.9987306374202044	rs_height_82	82
ENSG00000167720	0.9968870408965189	rs_height_83	83
ENSG00000263006	0.995695538169175	rs_height_84	84
ENSG00000106077	0.9953960258914257	rs_height_85	85
ENSG00000116874	0.9922473693550812	rs_height_86	86
ENSG00000103710	0.9920856363218752	rs_height_87	87
ENSG00000111786	0.9887871838801644	rs_height_88	88
ENSG00000185684	0.988611702131247	rs_height_89	89
ENSG00000124116	0.9876015285863425	rs_height_90	90
ENSG00000198468	0.9868246822518749	rs_height_91	91
ENSG00000233930	0.9863328354121952	rs_height_92	92
ENSG00000166436	0.9862097488087176	rs_height_93	93
ENSG00000167670	0.9830101028149859	rs_height_94	94
ENSG00000146733	0.9821636082883031	rs_height_95	95
ENSG00000101307	0.9815962800203051	rs_height_96	96
ENSG00000221923	0.9793206833988933	rs_height_97	97
ENSG00000075234	0.9791981571721138	rs_height_98	98
ENSG00000075826	0.9786283749666399	rs_height_99	99
ENSG00000092036	0.9768423152530521	rs_height_100	100
ENSG00000203666	0.9768025766160249	rs_height_101	101
ENSG00000131165	0.9738126521593266	rs_height_102	102
ENSG00000237975	0.9727970061945888	rs_height_103	103
ENSG00000225138	0.9718787255059049	rs_height_104	104
ENSG00000224769	0.9712342785608182	rs_height_105	105
ENSG00000100731	0.9706916143221397	rs_height_106	106
ENSG00000163320	0.9701751742081335	rs_height_107	107
ENSG00000163879	0.9694139953331913	rs_height_108	108
ENSG00000157823	0.9682694512140172	rs_height_109	109
ENSG00000188002	0.9660768575046389	rs_height_110	110
ENSG00000146833	0.9652282273410565	rs_height_111	111
ENSG00000130312	0.9643207551446554	rs_height_112	112
ENSG00000196912	0.9641951782207981	rs_height_113	113
ENSG00000246174	0.9627539050021963	rs_height_114	114
ENSG00000158715	0.962501984494795	rs_height_115	115
ENSG00000256274	0.9616613445966836	rs_height_116	116
ENSG00000182986	0.9610733085929833	rs_height_117	117
ENSG00000037474	0.9610607695620222	rs_height_118	118
ENSG00000226232	0.9602434346635754	rs_height_119	119
ENSG00000173540	0.9598188219823256	rs_height_120	120
ENSG00000254682	0.9571734729237996	rs_height_121	121
ENSG00000110074	0.9570452003042624	rs_height_122	122
ENSG00000245958	0.955656258907703	rs_height_123	123
ENSG00000260633	0.9548103188333529	rs_height_124	124
ENSG00000128944	0.9544948178834927	rs_height_125	125
ENSG00000198218	0.9536532692252768	rs_height_126	126
ENSG00000099785	0.9521575265007459	rs_height_127	127
ENSG00000215424	0.9509631417844997	rs_height_128	128
ENSG00000114544	0.9508840132416772	rs_height_129	129
ENSG00000069275	0.9507430372582465	rs_height_130	130
ENSG00000214435	0.9507422269225659	rs_height_131	131
ENSG00000250616	0.9502744123258773	rs_height_132	132
ENSG00000182919	0.9500253735280899	rs_height_133	133
ENSG00000279672	0.9497298249584933	rs_height_134	134
ENSG00000135951	0.9486645278357148	rs_height_135	135
ENSG00000272512	0.9481792442220649	rs_height_136	136
ENSG00000175575	0.9481460242471249	rs_height_137	137
ENSG00000257681	0.9476647502598625	rs_height_138	138
ENSG00000103245	0.9465972771411336	rs_height_139	139
ENSG00000136243	0.9463634460231225	rs_height_140	140
ENSG00000261186	0.9459394405607905	rs_height_141	141
ENSG00000164978	0.9455357801901162	rs_height_142	142
ENSG00000197083	0.9450846661258694	rs_height_143	143
ENSG00000239713	0.9449609527159355	rs_height_144	144
ENSG00000160321	0.9444966283532065	rs_height_145	145
ENSG00000119943	0.9440772037659353	rs_height_146	146
ENSG00000141519	0.942564936631365	rs_height_147	147
ENSG00000130348	0.9400099235804409	rs_height_148	148
ENSG00000118514	0.9399582831073238	rs_height_149	149
ENSG00000144115	0.9397604951706048	rs_height_150	150
ENSG00000273230	0.9396972775318332	rs_height_151	151
ENSG00000164880	0.9389285243815991	rs_height_152	152
ENSG00000123179	0.9383354243104818	rs_height_153	153
ENSG00000177406	0.9379385392299174	rs_height_154	154
ENSG00000142188	0.9376381174667485	rs_height_155	155
ENSG00000257800	0.9374018394726024	rs_height_156	156
ENSG00000170430	0.9361276218227825	rs_height_157	157
ENSG00000168803	0.9358304597588938	rs_height_158	158
ENSG00000144792	0.9351692223496747	rs_height_159	159
ENSG00000228252	0.9345876272637044	rs_height_160	160
ENSG00000185437	0.9342153361307116	rs_height_161	161
ENSG00000041802	0.9325271325139126	rs_height_162	162
ENSG00000117280	0.9319440544018484	rs_height_163	163
ENSG00000250565	0.9318187179318922	rs_height_164	164
ENSG00000152778	0.9314174069623994	rs_height_165	165
ENSG00000141030	0.9312881861290319	rs_height_166	166
ENSG00000270127	0.930958734154278	rs_height_167	167
ENSG00000153406	0.9291698260752521	rs_height_168	168
ENSG00000127311	0.9283843454116748	rs_height_169	169
ENSG00000137513	0.9276086154882159	rs_height_170	170
ENSG00000204172	0.9270953036581372	rs_height_171	171
ENSG00000011052	0.9261088321533292	rs_height_172	172
ENSG00000235098	0.9255467164111695	rs_height_173	173
ENSG00000125388	0.9243921420689454	rs_height_174	174
ENSG00000276449	0.92431441319392	rs_height_175	175
ENSG00000261770	0.9237293294758206	rs_height_176	176
ENSG00000189339	0.923604215092216	rs_height_177	177
ENSG00000151632	0.9225954839803224	rs_height_178	178
ENSG00000125877	0.9224807362628061	rs_height_179	179
ENSG00000160948	0.921962448501365	rs_height_180	180
ENSG00000071967	0.9207465227817048	rs_height_181	181
ENSG00000136108	0.920311555652399	rs_height_182	182
ENSG00000124164	0.9197099218484008	rs_height_183	183
ENSG00000196365	0.919511246974198	rs_height_184	184
ENSG00000129347	0.9189765439823854	rs_height_185	185
ENSG00000270020	0.9183620605677488	rs_height_186	186
ENSG00000075131	0.9173375333097523	rs_height_187	187
ENSG00000226747	0.9171080154064851	rs_height_188	188
ENSG00000187741	0.9170223148845262	rs_height_189	189
ENSG00000038002	0.9163664697189219	rs_height_190	190
ENSG00000128039	0.9155112493375158	rs_height_191	191
ENSG00000166965	0.9149742294258449	rs_height_192	192
ENSG00000182931	0.9146190005379987	rs_height_193	193
ENSG00000271335	0.9131590023798684	rs_height_194	194
ENSG00000213221	0.9112215244773693	rs_height_195	195
ENSG00000104497	0.9111460125168562	rs_height_196	196
ENSG00000013573	0.9097325008956239	rs_height_197	197
ENSG00000176700	0.9095936361481233	rs_height_198	198
ENSG00000180185	0.9084491194537874	rs_height_199	199
ENSG00000173156	0.9068688255150231	rs_height_200	200
ENSG00000226752	1.1639575626817464	rs_height_1	1
ENSG00000214078	1.1527103149721096	rs_height_2	2
ENSG00000140400	1.0828622745162142	rs_height_3	3
ENSG00000178665	1.0732059166763273	rs_height_4	4
ENSG00000186715	1.073131599519046	rs_height_5	5
ENSG00000166435	1.062062544571555	rs_height_6	6
ENSG00000203875	0.9803445873201058	rs_height_7	7
ENSG00000120071	0.9534114092653466	rs_height_8	8
ENSG00000127337	0.9182027911439311	rs_height_9	9
ENSG00000258289	0.9151277392658624	rs_height_10	10
ENSG00000006282	0.9064530618426839	rs_height_11	11
ENSG00000090382	0.8933035169978106	rs_height_12	12
ENSG00000124713	0.8918103373871001	rs_height_13	13
ENSG00000100376	0.8212488154898193	rs_height_14	14
ENSG00000130177	0.8171544577662775	rs_height_15	15
ENSG00000155957	0.8027918584141419	rs_height_16	16
ENSG00000224086	0.7931282477058622	rs_height_17	17
ENSG00000112139	0.7930037653541243	rs_height_18	18
ENSG00000179979	0.7911695668195197	rs_height_19	19
ENSG00000196993	0.7888199394932545	rs_height_20	20
ENSG00000160321	0.7840841275944244	rs_height_21	21
ENSG00000233327	0.7816594221810137	rs_height_22	22
ENSG00000106591	0.7798262308639154	rs_height_23	23
ENSG00000124587	0.7696209484290226	rs_height_24	24
ENSG00000236209	0.7653318828996619	rs_height_25	25
ENSG00000125991	0.7645224009685418	rs_height_26	26
ENSG00000197345	0.764519179327304	rs_height_27	27
ENSG00000198945	0.7629534140326597	rs_height_28	28
ENSG00000075826	0.7577182082787753	rs_height_29	29
ENSG00000160781	0.7575093127055894	rs_height_30	30
ENSG00000131165	0.7562950713317688	rs_height_31	31
ENSG00000224165	0.7543647745980403	rs_height_32	32
ENSG00000035115	0.7536943672349149	rs_height_33	33
ENSG00000166896	0.7535189252714017	rs_height_34	34
ENSG00000155542	0.751387517661848	rs_height_35	35
ENSG00000166436	0.7510691548837779	rs_height_36	36
ENSG00000189223	0.7471900501372725	rs_height_37	37
ENSG00000158715	0.7465626152670798	rs_height_38	38
ENSG00000139899	0.746019189269539	rs_height_39	39
ENSG00000214026	0.7439242947120212	rs_height_40	40
ENSG00000069275	0.7436479167845189	rs_height_41	41
ENSG00000101639	0.7433275662572033	rs_height_42	42
ENSG00000168385	0.7419173768486689	rs_height_43	43
ENSG00000178685	0.7410135887799345	rs_height_44	44
ENSG00000248275	0.740418634877406	rs_height_45	45
ENSG00000139192	0.7378520257447527	rs_height_46	46
ENSG00000121101	0.7376181519857838	rs_height_47	47
ENSG00000115616	0.7335107252564383	rs_height_48	48
ENSG00000131845	0.7327490926079704	rs_height_49	49
ENSG00000141560	0.7309152012337499	rs_height_50	50
ENSG00000260423	0.7307879906812238	rs_height_51	51
ENSG00000172803	0.7301301436336552	rs_height_52	52
ENSG00000085514	0.7287730055671472	rs_height_53	53
ENSG00000173421	0.7273332323150364	rs_height_54	54
ENSG00000234585	0.7251469998627892	rs_height_55	55
ENSG00000273295	0.7243264502565068	rs_height_56	56
ENSG00000257176	0.7241744991296506	rs_height_57	57
ENSG00000279377	0.7239936077493956	rs_height_58	58
ENSG00000204084	0.7226725764077814	rs_height_59	59
ENSG00000236397	0.7217416444686431	rs_height_60	60
ENSG00000129055	0.7205592209230833	rs_height_61	61
ENSG00000183172	0.7185517667776019	rs_height_62	62
ENSG00000117226	0.717754569742517	rs_height_63	63
ENSG00000128039	0.7167060507442089	rs_height_64	64
ENSG00000042832	0.7149988270223098	rs_height_65	65
ENSG00000167711	0.713830811577851	rs_height_66	66
ENSG00000164978	0.7138074856388206	rs_height_67	67
ENSG00000240344	0.7123774636782332	rs_height_68	68
ENSG00000146830	0.7114981009770668	rs_height_69	69
ENSG00000184840	0.7107196782301285	rs_height_70	70
ENSG00000178209	0.7100058675133912	rs_height_71	71
ENSG00000188596	0.708666291902856	rs_height_72	72
ENSG00000185009	0.7055124866351665	rs_height_73	73
ENSG00000185684	0.7047187171590528	rs_height_74	74
ENSG00000165730	0.7034251108562559	rs_height_75	75
ENSG00000102858	0.702788333687633	rs_height_76	76
ENSG00000185324	0.702596468917272	rs_height_77	77
ENSG00000149485	0.7023645348650843	rs_height_78	78
ENSG00000223496	0.7022311800741816	rs_height_79	79
ENSG00000106733	0.702059569526041	rs_height_80	80
ENSG00000183426	0.7016676550324478	rs_height_81	81
ENSG00000149084	0.7014008614635764	rs_height_82	82
ENSG00000108384	0.7009679501695141	rs_height_83	83
ENSG00000197013	0.6998479216866842	rs_height_84	84
ENSG00000232063	0.6981180832785885	rs_height_85	85
ENSG00000198468	0.6917155612816843	rs_height_86	86
ENSG00000054219	0.6914811446704878	rs_height_87	87
ENSG00000164308	0.6908882834170298	rs_height_88	88
ENSG00000266714	0.6899785751279925	rs_height_89	89
ENSG00000180104	0.6893485644581541	rs_height_90	90
ENSG00000259488	0.6887444761119791	rs_height_91	91
ENSG00000174652	0.6886148630521131	rs_height_92	92
ENSG00000128604	0.6871425536759955	rs_height_93	93
ENSG00000254531	0.6865160421298057	rs_height_94	94
ENSG00000116157	0.6855461478505195	rs_height_95	95
ENSG00000148384	0.685422687226456	rs_height_96	96
ENSG00000126602	0.6841887578453242	rs_height_97	97
ENSG00000239969	0.6833214018152995	rs_height_98	98
ENSG00000234719	0.6818414058090294	rs_height_99	99
ENSG00000116198	0.6801211876584681	rs_height_100	100
ENSG00000243696	0.6772160373430297	rs_height_101	101
ENSG00000229043	0.6748724265515662	rs_height_102	102
ENSG00000072609	0.6733192666553033	rs_height_103	103
ENSG00000259953	0.6703792951972118	rs_height_104	104
ENSG00000143198	0.6698678428887963	rs_height_105	105
ENSG00000087253	0.6690087771718598	rs_height_106	106
ENSG00000131401	0.668983406830743	rs_height_107	107
ENSG00000136827	0.6673758363668921	rs_height_108	108
ENSG00000110074	0.6672787740108622	rs_height_109	109
ENSG00000196696	0.666880732761459	rs_height_110	110
ENSG00000197362	0.6664965589502603	rs_height_111	111
ENSG00000164346	0.6644053850829852	rs_height_112	112
ENSG00000076067	0.6634948992366432	rs_height_113	113
ENSG00000112079	0.6633997246598347	rs_height_114	114
ENSG00000213221	0.6633858789197968	rs_height_115	115
ENSG00000182150	0.6631585676166408	rs_height_116	116
ENSG00000158828	0.6625888974157588	rs_height_117	117
ENSG00000261338	0.6624244146603246	rs_height_118	118
ENSG00000248671	0.6617280772942048	rs_height_119	119
ENSG00000124357	0.6612445097651999	rs_height_120	120
ENSG00000140105	0.661224633996295	rs_height_121	121
ENSG00000167766	0.6607304228062245	rs_height_122	122
ENSG00000171812	0.6604296952290203	rs_height_123	123
ENSG00000177406	0.6597598666414999	rs_height_124	124
ENSG00000175611	0.6593540918432905	rs_height_125	125
ENSG00000226824	0.659135202906799	rs_height_126	126
ENSG00000153406	0.6576403438497775	rs_height_127	127
ENSG00000169629	0.6572721995379446	rs_height_128	128
ENSG00000112365	0.6568359855922955	rs_height_129	129
ENSG00000146733	0.6565935485164911	rs_height_130	130
ENSG00000219626	0.6559710644495748	rs_height_131	131
ENSG00000075340	0.6558119641569533	rs_height_132	132
ENSG00000164307	0.6553557759057225	rs_height_133	133
ENSG00000189423	0.6553119790548706	rs_height_134	134
ENSG00000092140	0.654728492576752	rs_height_135	135
ENSG00000214174	0.6546258632782022	rs_height_136	136
ENSG00000087365	0.6542348171404757	rs_height_137	137
ENSG00000103365	0.6541996489923525	rs_height_138	138
ENSG00000182093	0.6538295738335946	rs_height_139	139
ENSG00000125247	0.6537116180030462	rs_height_140	140
ENSG00000213976	0.6536058908833086	rs_height_141	141
ENSG00000099330	0.6533757124814543	rs_height_142	142
ENSG00000145725	0.6530601205778013	rs_height_143	143
ENSG00000241058	0.6522752313799707	rs_height_144	144
ENSG00000055955	0.6519463408117032	rs_height_145	145
ENSG00000004534	0.6513295307333606	rs_height_146	146
ENSG00000149591	0.6512994008583859	rs_height_147	147
ENSG00000139190	0.6500664380282682	rs_height_148	148
ENSG00000236850	0.6500660046692458	rs_height_149	149
ENSG00000276449	0.6498833437140078	rs_height_150	150
ENSG00000188599	0.6490537080035725	rs_height_151	151
ENSG00000273230	0.6486701208869667	rs_height_152	152
ENSG00000164880	0.6482699957292138	rs_height_153	153
ENSG00000151208	0.6480454980090192	rs_height_154	154
ENSG00000170430	0.6478525853210919	rs_height_155	155
ENSG00000115486	0.6473017486944581	rs_height_156	156
ENSG00000117242	0.6471129493027417	rs_height_157	157
ENSG00000263412	0.6471088713588369	rs_height_158	158
ENSG00000120063	0.6467779820421582	rs_height_159	159
ENSG00000155085	0.646047785685296	rs_height_160	160
ENSG00000176155	0.6459008272879936	rs_height_161	161
ENSG00000141252	0.6455432850612223	rs_height_162	162
ENSG00000138829	0.6448852596274395	rs_height_163	163
ENSG00000151632	0.6445179855172255	rs_height_164	164
ENSG00000254473	0.6444016967110922	rs_height_165	165
ENSG00000130695	0.6441484882980019	rs_height_166	166
ENSG00000213066	0.6439519080631722	rs_height_167	167
ENSG00000057608	0.6421294061846454	rs_height_168	168
ENSG00000263072	0.641760159880861	rs_height_169	169
ENSG00000171444	0.6411813225239533	rs_height_170	170
ENSG00000255730	0.6410700467938563	rs_height_171	171
ENSG00000142675	0.6410170802684063	rs_height_172	172
ENSG00000135845	0.6404812181644046	rs_height_173	173
ENSG00000197599	0.6395474269190057	rs_height_174	174
ENSG00000160948	0.6394375036476432	rs_height_175	175
ENSG00000245958	0.6390426888190628	rs_height_176	176
ENSG00000169203	0.6385189952408479	rs_height_177	177
ENSG00000089177	0.6384717135344318	rs_height_178	178
ENSG00000226232	0.6379838210778224	rs_height_179	179
ENSG00000277200	0.6379045059128439	rs_height_180	180
ENSG00000176623	0.6377900772371556	rs_height_181	181
ENSG00000204172	0.6376925993454355	rs_height_182	182
ENSG00000172006	0.6374680187747329	rs_height_183	183
ENSG00000100997	0.6371737918909492	rs_height_184	184
ENSG00000167670	0.6356753699425759	rs_height_185	185
ENSG00000124116	0.6349828578167381	rs_height_186	186
ENSG00000103249	0.6345312689104402	rs_height_187	187
ENSG00000197226	0.6344657531959164	rs_height_188	188
ENSG00000002549	0.6342180370324025	rs_height_189	189
ENSG00000270127	0.6341395154472087	rs_height_190	190
ENSG00000122085	0.6337231766382436	rs_height_191	191
ENSG00000090006	0.6336961702587214	rs_height_192	192
ENSG00000113971	0.6336530156262308	rs_height_193	193
ENSG00000158623	0.6335173139070374	rs_height_194	194
ENSG00000113593	0.6327366384172132	rs_height_195	195
ENSG00000248098	0.6321558190189293	rs_height_196	196
ENSG00000145882	0.6313970090665746	rs_height_197	197
ENSG00000041802	0.6305090236579121	rs_height_198	198
ENSG00000075234	0.6302047781127106	rs_height_199	199
ENSG00000162994	0.6300983794755406	rs_height_200	200
ENSG00000166435	0.9489522313263684	rs_height_1	1
ENSG00000226752	0.8941971036484316	rs_height_2	2
ENSG00000182670	0.8860690789703755	rs_height_3	3
ENSG00000164048	0.839185758688419	rs_height_4	4
ENSG00000151694	0.8373310567208424	rs_height_5	5
ENSG00000103479	0.8369930687903802	rs_height_6	6
ENSG00000223496	0.8195952406878251	rs_height_7	7
ENSG00000103550	0.8132819410984861	rs_height_8	8
ENSG00000135390	0.8112131012065269	rs_height_9	9
ENSG00000112742	0.8078610193875838	rs_height_10	10
ENSG00000257176	0.8047429385224588	rs_height_11	11
ENSG00000217702	0.8047234621689642	rs_height_12	12
ENSG00000188312	0.8040327697409104	rs_height_13	13
ENSG00000085514	0.8039733068058138	rs_height_14	14
ENSG00000124098	0.795023436484866	rs_height_15	15
ENSG00000062650	0.7819749872175733	rs_height_16	16
ENSG00000168385	0.7790942471858687	rs_height_17	17
ENSG00000280670	0.778160761296086	rs_height_18	18
ENSG00000235381	0.7723209918997571	rs_height_19	19
ENSG00000138381	0.7705928808758381	rs_height_20	20
ENSG00000100376	0.7680977034618854	rs_height_21	21
ENSG00000156711	0.7661553130555395	rs_height_22	22
ENSG00000084093	0.7649045595000942	rs_height_23	23
ENSG00000167131	0.7647190815605475	rs_height_24	24
ENSG00000260633	0.7646558833864331	rs_height_25	25
ENSG00000109814	0.7629618443418285	rs_height_26	26
ENSG00000223745	0.7629451865680845	rs_height_27	27
ENSG00000273295	0.7615012176462481	rs_height_28	28
ENSG00000155542	0.7597040944281919	rs_height_29	29
ENSG00000226686	0.7570397114557694	rs_height_30	30
ENSG00000196584	0.7553814992688633	rs_height_31	31
ENSG00000101639	0.7539522486080488	rs_height_32	32
ENSG00000197083	0.7536804325450209	rs_height_33	33
ENSG00000037474	0.7494981971868521	rs_height_34	34
ENSG00000167720	0.7454979709879836	rs_height_35	35
ENSG00000237651	0.7438764815970258	rs_height_36	36
ENSG00000277149	0.7429998080660792	rs_height_37	37
ENSG00000103852	0.7406777509316346	rs_height_38	38
ENSG00000188672	0.7398327235562513	rs_height_39	39
ENSG00000223813	0.7379125896490025	rs_height_40	40
ENSG00000101307	0.7363874194095401	rs_height_41	41
ENSG00000255021	0.7361644481304468	rs_height_42	42
ENSG00000196696	0.7348220773185046	rs_height_43	43
ENSG00000261338	0.7324893219644667	rs_height_44	44
ENSG00000203875	0.7317220549021035	rs_height_45	45
ENSG00000233327	0.7311873714548217	rs_height_46	46
ENSG00000124116	0.7304541349728106	rs_height_47	47
ENSG00000184277	0.7287441074734785	rs_height_48	48
ENSG00000234719	0.7282257934798178	rs_height_49	49
ENSG00000115486	0.7277960146710106	rs_height_50	50
ENSG00000140323	0.7252011468328002	rs_height_51	51
ENSG00000051825	0.7230348921339407	rs_height_52	52
ENSG00000170464	0.7223055261487475	rs_height_53	53
ENSG00000283312	0.7221651162500579	rs_height_54	54
ENSG00000173226	0.7218996354666304	rs_height_55	55
ENSG00000203756	0.7210422769657726	rs_height_56	56
ENSG00000136824	0.7199961755833637	rs_height_57	57
ENSG00000099974	0.7187340966928663	rs_height_58	58
ENSG00000088305	0.717162411801033	rs_height_59	59
ENSG00000138111	0.7154333396390297	rs_height_60	60
ENSG00000278376	0.7135910329344658	rs_height_61	61
ENSG00000203666	0.7131322609624458	rs_height_62	62
ENSG00000260708	0.7111325554155181	rs_height_63	63
ENSG00000196275	0.7109661609564516	rs_height_64	64
ENSG00000117461	0.7105446654097707	rs_height_65	65
ENSG00000166268	0.7097616946163368	rs_height_66	66
ENSG00000139624	0.709288411455912	rs_height_67	67
ENSG00000227533	0.7074258644360075	rs_height_68	68
ENSG00000131507	0.7073645272648377	rs_height_69	69
ENSG00000240344	0.7068880905015241	rs_height_70	70
ENSG00000007237	0.7058849531404101	rs_height_71	71
ENSG00000113621	0.7049545920794051	rs_height_72	72
ENSG00000182931	0.7043147659657142	rs_height_73	73
ENSG00000167083	0.7013068195377128	rs_height_74	74
ENSG00000245958	0.7002551753492524	rs_height_75	75
ENSG00000168778	0.6997440819966049	rs_height_76	76
ENSG00000135951	0.6983537259533212	rs_height_77	77
ENSG00000140575	0.6983386359513036	rs_height_78	78
ENSG00000196295	0.6964174762159427	rs_height_79	79
ENSG00000198468	0.6961522906190136	rs_height_80	80
ENSG00000142065	0.6957205428069009	rs_height_81	81
ENSG00000163466	0.6953765986459121	rs_height_82	82
ENSG00000170500	0.6933722374116869	rs_height_83	83
ENSG00000226747	0.6930028310325285	rs_height_84	84
ENSG00000175183	0.6922032679065651	rs_height_85	85
ENSG00000142856	0.6916255937068484	rs_height_86	86
ENSG00000131620	0.6913388344822351	rs_height_87	87
ENSG00000244119	0.6909989024067125	rs_height_88	88
ENSG00000188372	0.689314901968714	rs_height_89	89
ENSG00000091409	0.6892548921937947	rs_height_90	90
ENSG00000116874	0.6889826573195205	rs_height_91	91
ENSG00000166747	0.6886566324825086	rs_height_92	92
ENSG00000106733	0.6883179561568453	rs_height_93	93
ENSG00000140623	0.6857172413813599	rs_height_94	94
ENSG00000166347	0.6855359630170944	rs_height_95	95
ENSG00000163933	0.6846933334762305	rs_height_96	96
ENSG00000109667	0.6827443154674937	rs_height_97	97
ENSG00000244879	0.6825763485147702	rs_height_98	98
ENSG00000111252	0.6809766348393607	rs_height_99	99
ENSG00000122912	0.6805674069850949	rs_height_100	100
ENSG00000262370	0.6803684192272125	rs_height_101	101
ENSG00000149679	0.677078625070728	rs_height_102	102
ENSG00000137804	0.6766133251308118	rs_height_103	103
ENSG00000120669	0.6760855513934007	rs_height_104	104
ENSG00000278662	0.6758775278067319	rs_height_105	105
ENSG00000167987	0.675484710916787	rs_height_106	106
ENSG00000130348	0.6752101798922946	rs_height_107	107
ENSG00000170703	0.6751900264657507	rs_height_108	108
ENSG00000006747	0.6743282089019529	rs_height_109	109
ENSG00000075131	0.6741559653969128	rs_height_110	110
ENSG00000228716	0.6740573406194589	rs_height_111	111
ENSG00000103723	0.6740256487387849	rs_height_112	112
ENSG00000172992	0.6740027445255462	rs_height_113	113
ENSG00000182093	0.6738776892430083	rs_height_114	114
ENSG00000253716	0.6734263645699626	rs_height_115	115
ENSG00000236397	0.672451767498572	rs_height_116	116
ENSG00000152669	0.6718531495127193	rs_height_117	117
ENSG00000141252	0.670730790026458	rs_height_118	118
ENSG00000115841	0.6701185475752082	rs_height_119	119
ENSG00000231205	0.670036159252596	rs_height_120	120
ENSG00000260423	0.6690590183394797	rs_height_121	121
ENSG00000264538	0.6686661503521196	rs_height_122	122
ENSG00000138376	0.6683779795369126	rs_height_123	123
ENSG00000159082	0.6681904831690987	rs_height_124	124
ENSG00000214725	0.6678840997894591	rs_height_125	125
ENSG00000064012	0.6671316357747114	rs_height_126	126
ENSG00000113971	0.666613570011969	rs_height_127	127
ENSG00000164615	0.6657220131299035	rs_height_128	128
ENSG00000163710	0.6655107372023649	rs_height_129	129
ENSG00000132155	0.6648214574630466	rs_height_130	130
ENSG00000227354	0.6640132409875654	rs_height_131	131
ENSG00000112308	0.6639758050310193	rs_height_132	132
ENSG00000198633	0.6638862762009418	rs_height_133	133
ENSG00000142188	0.6630854512255724	rs_height_134	134
ENSG00000078674	0.6625303357937835	rs_height_135	135
ENSG00000258670	0.6623741194923126	rs_height_136	136
ENSG00000117640	0.6623008258837033	rs_height_137	137
ENSG00000144792	0.6620441537725454	rs_height_138	138
ENSG00000175611	0.6606555653081504	rs_height_139	139
ENSG00000164346	0.6602066327288151	rs_height_140	140
ENSG00000242866	0.6601222397772168	rs_height_141	141
ENSG00000162551	0.6600341538441831	rs_height_142	142
ENSG00000111364	0.65979020116601	rs_height_143	143
ENSG00000270605	0.6596914359419357	rs_height_144	144
ENSG00000100731	0.65935473863117	rs_height_145	145
ENSG00000146376	0.6585926955861731	rs_height_146	146
ENSG00000259221	0.6582257687138382	rs_height_147	147
ENSG00000267640	0.6579159784552896	rs_height_148	148
ENSG00000140299	0.657712077039874	rs_height_149	149
ENSG00000136960	0.6576654993679625	rs_height_150	150
ENSG00000108592	0.6576093344463979	rs_height_151	151
ENSG00000148290	0.6572200696886596	rs_height_152	152
ENSG00000137944	0.6566652287468948	rs_height_153	153
ENSG00000168216	0.6566386535488138	rs_height_154	154
ENSG00000226232	0.6560823144126416	rs_height_155	155
ENSG00000183060	0.6553808710987364	rs_height_156	156
ENSG00000164111	0.6549819985706665	rs_height_157	157
ENSG00000174652	0.6548106872330307	rs_height_158	158
ENSG00000230373	0.6547812652056146	rs_height_159	159
ENSG00000166896	0.6547260003187688	rs_height_160	160
ENSG00000166573	0.6534917618605205	rs_height_161	161
ENSG00000133805	0.6528813385192261	rs_height_162	162
ENSG00000228506	0.6519724290599136	rs_height_163	163
ENSG00000160695	0.6511906832802217	rs_height_164	164
ENSG00000269893	0.6506784474525907	rs_height_165	165
ENSG00000258289	0.6503863300931116	rs_height_166	166
ENSG00000169752	0.649883986778827	rs_height_167	167
ENSG00000257218	0.6498527200773746	rs_height_168	168
ENSG00000255119	0.6492242294552601	rs_height_169	169
ENSG00000214026	0.649100053240612	rs_height_170	170
ENSG00000198466	0.6487704502005097	rs_height_171	171
ENSG00000188785	0.648694894489587	rs_height_172	172
ENSG00000197345	0.6486348326334327	rs_height_173	173
ENSG00000196981	0.6483128631591317	rs_height_174	174
ENSG00000259065	0.6482559617356107	rs_height_175	175
ENSG00000111788	0.6482513590656405	rs_height_176	176
ENSG00000160208	0.6478949943188345	rs_height_177	177
ENSG00000239389	0.6475077984113548	rs_height_178	178
ENSG00000134744	0.6468426227156755	rs_height_179	179
ENSG00000254510	0.6462308678526603	rs_height_180	180
ENSG00000106327	0.6460618894245538	rs_height_181	181
ENSG00000179979	0.6457079187883892	rs_height_182	182
ENSG00000189223	0.6452759983827289	rs_height_183	183
ENSG00000117602	0.6451546206254478	rs_height_184	184
ENSG00000039123	0.6432253381900529	rs_height_185	185
ENSG00000166796	0.6431690222228524	rs_height_186	186
ENSG00000246174	0.6430633404657157	rs_height_187	187
ENSG00000253719	0.6427860249772527	rs_height_188	188
ENSG00000143194	0.6427802983477164	rs_height_189	189
ENSG00000068654	0.6425320990653294	rs_height_190	190
ENSG00000141560	0.6425124453545723	rs_height_191	191
ENSG00000073050	0.6423764719167817	rs_height_192	192
ENSG00000165322	0.6420905086258476	rs_height_193	193
ENSG00000118514	0.6418043541966072	rs_height_194	194
ENSG00000182919	0.6417821092360287	rs_height_195	195
ENSG00000109519	0.6408575628290679	rs_height_196	196
ENSG00000119705	0.6401300689386236	rs_height_197	197
ENSG00000003056	0.639603920450568	rs_height_198	198
ENSG00000110900	0.6393328439376547	rs_height_199	199
ENSG00000164989	0.6392562520156461	rs_height_200	200
