## supplementary table 7 for "PRISMA: A tensor-based framework for deconstructing the genetic architecture of complex diseases, with application to diabetic retinopathy"

Record_Type	Method	Mean_Gini	Std_Gini	Tissue	PRISMA_Rank0	PRISMA_Rank1	PRISMA_Rank2	PCA_PC0	PCA_PC1	PCA_PC2	NMF_Comp0	NMF_Comp1	NMF_Comp2
Gini_Coefficient	PRISMA	0.6878367782840327	0.12894241748713456
Gini_Coefficient	PCA	0.2334396933906967	0.1286598582100126
Gini_Coefficient	NMF	0.2717303287736128	0.1497071668741803
Gini_Coefficient	K-means	0.147078021521288	0.0763424635932007
Tissue_Weight_Matrix				Retina	9.09128179209941e-05	0.0008207252859553052	0.9996821896661012	-0.370739838218187	0.8100402778238556	-0.4489739997989873	19.921109541910155	0.0	3.849580810447333
Tissue_Weight_Matrix				Artery	0.810491307838751	9.091501123437925e-05	0.025209041998763976	0.5027602287253279	0.1414214646827957	-0.1787341771089703	0.2188136165223276	5.3918619207749785	4.9879787785876974
Tissue_Weight_Matrix				Cortex	0.37678734335071584	9.091501123437925e-05	9.091111503519067e-05	0.4506841407855615	-0.1747654530916199	-0.5998638007904235	4.315303493333324	4.699611736766127	4.406728356290868
Tissue_Weight_Matrix				Pancreas	0.4484809040285439	0.08506210881116241	9.091111503519067e-05	0.4800010875471608	0.2021744711517631	-0.1404122140760334	4.090030380860384	4.88874990728053	4.331906014714924
Tissue_Weight_Matrix				Blood	9.09128179209941e-05	0.9963753045532212	8.565181002794112e-05	0.4198415010071434	0.5024114222927354	0.6220323722100094	9.027670861472917	5.590342004909484	2.4557474763921863
