## supplementary table 8 for "PRISMA: A tensor-based framework for deconstructing the genetic architecture of complex diseases, with application to diabetic retinopathy"

Dataset	Rank	Cell_Type	True_Mean_Diff	Signed_Enrichment_Score	Permuted_Mean	Empirical_P	Direction	Positive_Enrichment
FVM	0	Fibroblast	0.041026806361382576	0.0034852368187685105	0.016160476209304872	0.013	positive_enrichment	TRUE
FVM	0	T_NK_cells	0.018406767413050897	-0.010193095566992159	0.015829357977213163	0.037	positive_enrichment	TRUE
FVM	0	Macrophage_Phagocytic	0.013877031602385905	-0.0046414898486981425	0.013452504030516673	0.081	positive_enrichment	TRUE
FVM	0	Monocyte	0.013316693461761075	-0.00484160853592981	0.014219011342327836	0.087	positive_enrichment	TRUE
FVM	0	Macrophage_IFN+	0.012372459618841175	-0.005965690943841017	0.014107274262739252	0.092	positive_enrichment	TRUE
FVM	0	Macrophage_TREM2+	0.007747855885632777	-0.006454220663433038	0.012496209677820686	0.126	positive_enrichment	TRUE
FVM	0	Glial	0.017282873375049638	-0.00010483424960614244	0.014848911844064502	0.133	positive_enrichment	TRUE
FVM	0	Proliferating	0.013578191245891512	-0.001441929627432549	0.013937134242139776	0.146	positive_enrichment	TRUE
FVM	0	cDC	0.009237032123052956	-0.005053975023657871	0.015053885046718469	0.165	positive_enrichment	TRUE
FVM	0	Macrophage_M2_MRC1+	0.0008369346006583019	-0.006106265329951205	0.011778645819503497	0.275	positive_enrichment	TRUE
FVM	1	Fibroblast	0.028808823300515343	0.006128573617924633	0.014512126225020194	0.059	positive_enrichment	TRUE
FVM	1	cDC	0.022451195930034952	0.004231130608362321	0.01463109856962982	0.105	positive_enrichment	TRUE
FVM	1	Macrophage_M2_MRC1+	-0.010532486995658487	-0.0010786315647986807	0.011064599716413895	0.198	negative_depletion	FALSE
FVM	1	Glial	0.008498767122752406	-0.0016622060504351394	0.014285943590713016	0.236	positive_enrichment	TRUE
FVM	1	Macrophage_Phagocytic	-0.0012981714668773379	0.0020275930867685458	0.012625520727739812	0.4	negative_depletion	FALSE
FVM	1	Proliferating	0.006679840260180255	0.003655296954503619	0.013420583792923298	0.404	positive_enrichment	TRUE
FVM	1	Macrophage_TREM2+	0.0019470906772044829	0.0009426880778604111	0.01107415301401012	0.459	positive_enrichment	TRUE
FVM	1	Macrophage_IFN+	0.0012496814147034234	-4.034999402919083e-05	0.012514265715250732	0.462	positive_enrichment	TRUE
FVM	1	Monocyte	0.003570858313325531	0.002868979990692446	0.014134870789702348	0.478	positive_enrichment	TRUE
FVM	1	T_NK_cells	-0.0015846375181973408	-0.007790427029428336	0.01684630290373346	0.636	negative_depletion	FALSE
FVM	2	Fibroblast	0.01745992085007599	0.005328001695172212	0.018825339122530437	0.248	positive_enrichment	TRUE
FVM	2	Macrophage_TREM2+	-0.005386232351510253	0.0008223067930828436	0.011361228586462872	0.299	negative_depletion	FALSE
FVM	2	Macrophage_M2_MRC1+	0.0036226359506852587	-8.571008034564773e-05	0.011798767215260825	0.368	positive_enrichment	TRUE
FVM	2	Glial	0.013358969354110725	0.00828609664261327	0.017798680290825385	0.377	positive_enrichment	TRUE
FVM	2	Macrophage_Phagocytic	0.001268261134260016	-0.00045751302359225434	0.012447602901489736	0.438	positive_enrichment	TRUE
FVM	2	Proliferating	-0.003588939633688462	-0.0025552982985719455	0.013320195873743439	0.467	negative_depletion	FALSE
FVM	2	Macrophage_IFN+	-0.0037960374528486947	-0.003244489302963115	0.012468584452520557	0.482	negative_depletion	FALSE
FVM	2	T_NK_cells	-0.008745886426488256	-0.011313893872038773	0.017643640297401588	0.55	negative_depletion	FALSE
FVM	2	Monocyte	-0.0028528362609895573	-0.004790147242781302	0.012824088446487074	0.567	negative_depletion	FALSE
FVM	2	cDC	-0.0003729596711227086	-0.003353619936408358	0.014198289356776589	0.584	negative_depletion	FALSE
PBMC	0	Plasma_cells	0.005758444104500136	-0.0002832155319902288	0.00684801075696973	0.179	positive_enrichment	TRUE
PBMC	0	CD4_Memory_T	0.000378035966953065	-0.0028103346862340555	0.005592412382657358	0.295	positive_enrichment	TRUE
PBMC	0	CD16_Monocytes	0.0010781427399374835	-0.001600995264452715	0.006232642428988415	0.338	positive_enrichment	TRUE
PBMC	0	CD14_Monocytes	0.0009845383405686406	-0.002174170469991199	0.0081156012825631	0.34	positive_enrichment	TRUE
PBMC	0	pDC	-0.0033544246860592944	-0.00028752248553536817	0.011543742480704344	0.392	negative_depletion	FALSE
PBMC	0	Neutrophils	-0.004508532195048317	-0.003845362777504815	0.005718952773351269	0.432	negative_depletion	FALSE
PBMC	0	Basophils	-0.007863670518263942	-0.006604779297435665	0.006305433186894508	0.433	negative_depletion	FALSE
PBMC	0	Proliferating	0.004660210838603178	0.00378217745964534	0.009720142434423087	0.455	positive_enrichment	TRUE
PBMC	0	B_cells	-0.001702460732593225	-0.0028355204504114913	0.0061672045755449	0.574	negative_depletion	FALSE
PBMC	0	Naive_T_cells	-0.002981530193089027	-0.004005450598258675	0.006033140172227114	0.574	negative_depletion	FALSE
PBMC	0	Platelets	-0.0060906845755804295	-0.007737217437338433	0.007493135934822533	0.608	negative_depletion	FALSE
PBMC	0	CD8_GZMK_T	-0.001217019427130702	-0.0032697405498055506	0.005610590816872214	0.642	negative_depletion	FALSE
PBMC	0	cDC	-0.0021011061093251966	-0.005723902972858196	0.007387403504742417	0.693	negative_depletion	FALSE
PBMC	0	CD8_TEMRA	-0.0017411074331475686	-0.005500263739120047	0.006389120064955465	0.709	negative_depletion	FALSE
PBMC	0	NK_cells	-0.001635631373938528	-0.005115660717602934	0.00554946005458794	0.734	negative_depletion	FALSE
PBMC	1	Basophils	0.013807734007402931	-0.0077598444882664075	0.006911530585723619	0.001	positive_enrichment	TRUE
PBMC	1	CD16_Monocytes	0.010134732660675397	-0.001467925336899746	0.005955034280175956	0.029	positive_enrichment	TRUE
PBMC	1	cDC	0.008745577667853228	-0.004360630391893663	0.007539982931816222	0.035	positive_enrichment	TRUE
PBMC	1	CD14_Monocytes	0.012178471382028641	-0.0018268491458813044	0.00802820029759378	0.038	positive_enrichment	TRUE
PBMC	1	Plasma_cells	0.007806053928163498	0.0010083074914652582	0.006548653432500677	0.133	positive_enrichment	TRUE
PBMC	1	pDC	0.011121231890572729	0.0003765750923678057	0.011154069750767185	0.165	positive_enrichment	TRUE
PBMC	1	NK_cells	0.0012965596367396802	-0.003236046982062976	0.005281261048969749	0.181	positive_enrichment	TRUE
PBMC	1	CD8_TEMRA	0.0009844129550652565	-0.004021990483831308	0.00576782520807906	0.188	positive_enrichment	TRUE
PBMC	1	CD4_Memory_T	0.0034136802580859438	-0.0012128479557264045	0.005610207556515995	0.204	positive_enrichment	TRUE
PBMC	1	CD8_GZMK_T	0.00221005533435506	-0.0017578206442663484	0.00545410910678376	0.222	positive_enrichment	TRUE
PBMC	1	Proliferating	0.009876289244922539	0.00403768722253797	0.009343432317924552	0.258	positive_enrichment	TRUE
PBMC	1	Naive_T_cells	0.00157581758327964	-0.0017433474471927571	0.005858615690733638	0.278	positive_enrichment	TRUE
PBMC	1	B_cells	0.0029152263506571127	0.00023264613012426115	0.005910071125818327	0.307	positive_enrichment	TRUE
PBMC	1	Platelets	-0.004374721101330685	-0.006019940654472086	0.006855282910830582	0.622	negative_depletion	FALSE
PBMC	1	Neutrophils	-0.00042595046380748593	-0.005698995143557783	0.005877027615565504	0.807	negative_depletion	FALSE
PBMC	2	Plasma_cells	-0.01866815432620501	-0.0065356041187498715	0.005402683735408377	0.017	negative_depletion	FALSE
PBMC	2	CD8_GZMK_T	-0.017269178346045543	-0.007423865272716549	0.004877979390310034	0.027	negative_depletion	FALSE
PBMC	2	Neutrophils	-0.018222854903867648	-0.006648754891411956	0.005466608841382839	0.028	negative_depletion	FALSE
PBMC	2	CD4_Memory_T	-0.01683032218270184	-0.008079934487490514	0.004958053367576204	0.039	negative_depletion	FALSE
PBMC	2	CD8_TEMRA	-0.018450887796546286	-0.00885525666836339	0.005254853142489347	0.04	negative_depletion	FALSE
PBMC	2	pDC	-0.03198248560506291	-0.01277387209591754	0.010913959109892875	0.044	negative_depletion	FALSE
PBMC	2	CD16_Monocytes	-0.014197691897716748	-0.0067925546414276715	0.004721551865348183	0.054	negative_depletion	FALSE
PBMC	2	NK_cells	-0.01533318326807374	-0.007837406819048655	0.004699170256154097	0.057	negative_depletion	FALSE
PBMC	2	cDC	-0.020904406641713676	-0.011063168959176497	0.006711769274876167	0.065	negative_depletion	FALSE
PBMC	2	CD14_Monocytes	-0.020042238153207662	-0.010902017103485762	0.006549486910684135	0.074	negative_depletion	FALSE
PBMC	2	Proliferating	-0.01983139508607912	-0.008023064731765943	0.008601247869997244	0.075	negative_depletion	FALSE
PBMC	2	Naive_T_cells	-0.016113080087240435	-0.00903926980075969	0.005439243993556371	0.091	negative_depletion	FALSE
PBMC	2	B_cells	-0.014237224225758256	-0.007859001233740821	0.005232065835672597	0.113	negative_depletion	FALSE
PBMC	2	Basophils	-0.012488327686651032	-0.005854030313032465	0.005959290072154796	0.132	negative_depletion	FALSE
PBMC	2	Platelets	-0.004006639033484942	-0.005064434898080391	0.007169179116446516	0.575	negative_depletion	FALSE
