## supplementary table 9 for "PRISMA: A tensor-based framework for deconstructing the genetic architecture of complex diseases, with application to diabetic retinopathy"

Metabolite_Name	Superclass	Subclass	Assigned_PRISMA_Axis	Primary_Axis_Spearman_Rho	Primary_Axis_FDR_qval	Orthogonal_Specificity_Score	LOOCV_Mean_Rho	LOOCV_Std_Dev	Rank_0_rho	Rank_1_rho	Rank_2_rho	Rank_0_qval	Rank_1_qval	Rank_2_qval
1-Pentadecanoyl-2-docosanoyl-glycero-3-phosphoethanolamine	GP	PE	Axis 1 (Vascular-Metabolic)	0.9835164835164836	1.0993854104532967e-06	0.02197802197802201	0.8857142857142859	0.068298777676251	0.9835164835164836	0.9615384615384616	0.9615384615384616	1.0993854104532967e-06	8.350573154875715e-05	8.350573154875715e-05
1-Palmitoyl-2-docosahexaenoyl-sn-glycero-3-phosphocholine	GP	PC	Axis 1 (Vascular-Metabolic)	0.9725274725274724	1.072273068142936e-05	0.016483516483516425	0.8857142857142859	0.068298777676251	0.9725274725274724	0.956043956043956	0.9505494505494506	1.072273068142936e-05	9.84050589241633e-05	0.0002605300734262
PA(22:1(13Z)/22:5(4Z,7Z,10Z,13Z,16Z))	GP	PA	Axis 1 (Vascular-Metabolic)	0.9725274725274724	1.072273068142936e-05	0.010989010989010839	0.8857142857142859	0.068298777676251	0.9725274725274724	0.9395604395604396	0.9615384615384616	1.072273068142936e-05	0.0003495249578259	8.350573154875715e-05
PE(22:6(4Z,7Z,10Z,13Z,16Z,19Z)/22:6(4Z,7Z,10Z,13Z,16Z,19Z))	GP	PE	Axis 1 (Vascular-Metabolic)	0.9615384615384616	3.711365846611429e-05	0.01098901098901095	0.8122448979591839	0.0951992146097192	0.9615384615384616	0.9505494505494506	0.945054945054945	3.711365846611429e-05	0.0001447389296812	0.0003286696182889
Glycidyl oleate	GL	MG	Axis 1 (Vascular-Metabolic)	0.9615384615384616	3.711365846611429e-05	0.016483516483516536	0.959183673469388	0.0258145115115785	0.9615384615384616	0.934065934065934	0.945054945054945	3.711365846611429e-05	0.0005115288813711	0.0003286696182889
1-octadecanoyl-2-(9Z,12Z-octadecadienoyl)-sn-glycero-3-phosphoserine	GP	PS	Axis 1 (Vascular-Metabolic)	0.9615384615384616	3.711365846611429e-05	0.027472527472527597	0.8448979591836735	0.0588661432728814	0.9615384615384616	0.9065934065934068	0.934065934065934	3.711365846611429e-05	0.0021944012863773	0.0005115288813711
PE-NMe(22:0/22:6(4Z,7Z,10Z,13Z,16Z,19Z))	GP	PE	Axis 1 (Vascular-Metabolic)	0.956043956043956	5.740295103909525e-05	0.005494505494505586	0.9183673469387756	0.0282783805317367	0.956043956043956	0.9615384615384616	0.934065934065934	5.740295103909525e-05	8.350573154875715e-05	0.0005115288813711
PS(18:0/20:4)	GP	PS	Axis 1 (Vascular-Metabolic)	0.956043956043956	5.740295103909525e-05	0.02197802197802201	0.9183673469387756	0.0282783805317367	0.956043956043956	0.901098901098901	0.934065934065934	5.740295103909525e-05	0.0025478932997373	0.0005115288813711
PS(22:2(13Z,16Z)/22:6(4Z,7Z,10Z,13Z,16Z,19Z))	GP	PS	Axis 1 (Vascular-Metabolic)	0.9505494505494506	8.68433578087379e-05	0.03296703296703296	0.8448979591836735	0.0588661432728814	0.9505494505494506	0.8956043956043955	0.9175824175824177	8.68433578087379e-05	0.003098065965089	0.0010139021612527
1-octadecanoyl-2-(4Z,7Z,10Z,13Z,16Z,19Z-docosahexaenoyl)-sn-glycero-3-phosphoethanolamine	GP	PE	Axis 1 (Vascular-Metabolic)	0.9230769230769232	0.0007012700569459	0.016483516483516425	0.9183673469387756	0.0282783805317367	0.9230769230769232	0.9065934065934068	0.901098901098901	0.0007012700569459	0.0021944012863773	0.0021402303717794
1,2-di-(7Z,10Z,13Z,16Z-docosatetraenoyl)-sn-glycero-3-phosphoserine	GP	PS	Axis 1 (Vascular-Metabolic)	0.8846153846153846	0.0035556060175264	0.016483516483516425	0.959183673469388	0.0258145115115785	0.8846153846153846	0.8241758241758241	0.8681318681318682	0.0035556060175264	0.0200993731215124	0.0065892686462545
TG(10:0/12:0/12:0)	GL	TG	Axis 1 (Vascular-Metabolic)	0.8626373626373626	0.0062880368405745	0.010989010989011172	0.8857142857142859	0.068298777676251	0.8626373626373626	0.8736263736263737	0.8406593406593407	0.0062880368405745	0.0065018842511294	0.0125603621096154
4-Chlorotoluene	Benzene and substituted derivatives	Benzene and substituted derivatives	Axis 1 (Vascular-Metabolic)	0.8626373626373626	0.0062880368405745	0.005494505494505586	0.7387755102040817	0.1290725575578931	0.8626373626373626	0.8681318681318682	0.8571428571428571	0.0062880368405745	0.0078646109648844	0.0090334653565971
methyl 6-chloro-4-oxo-4H-chromene-2-carboxylate	Aldehyde,Ketones,Esters	Esters	Axis 1 (Vascular-Metabolic)	0.8351648351648352	0.0136541393006824	0.010989010989011061	0.8448979591836735	0.0588661432728814	0.8351648351648352	0.8241758241758241	0.8021978021978022	0.0136541393006824	0.0200993731215124	0.0260932952211115
PE-NMe(20:0/16:0)	GP	PE	Axis 1 (Vascular-Metabolic)	0.8241758241758241	0.0157299441820532	0.010989010989011061	0.7714285714285715	0.0808122035641768	0.8241758241758241	0.7582417582417583	0.8131868131868131	0.0157299441820532	0.0593202491200527	0.0217827207413688
1-Stearoyl-2-oleoyl-sn-glycero-3-phosphocholine	GP	PC	Axis 1 (Vascular-Metabolic)	0.8296703296703297	0.0157299441820532	0.03296703296703307	0.8040816326530613	0.0416246490905533	0.8296703296703297	0.7967032967032966	0.7912087912087913	0.0157299441820532	0.0321077039323045	0.030705575610165
6-(2-Chloroallylthio)purine	Heterocyclic compounds	Heterocyclic compounds	Axis 1 (Vascular-Metabolic)	0.8241758241758241	0.0157299441820532	0.0219780219780219	0.779591836734694	0.1199750078097883	0.8241758241758241	0.7417582417582418	0.8021978021978022	0.0157299441820532	0.0695099928172988	0.0260932952211115
[(2R)-2-pentadecanoyloxy-3-phosphonooxypropyl] (Z)-tetracos-15-enoate	GP	PA	Axis 1 (Vascular-Metabolic)	0.8131868131868131	0.0194898027685931	0.005494505494505364	0.8122448979591839	0.0951992146097192	0.8131868131868131	0.8076923076923077	0.7802197802197801	0.0194898027685931	0.0264270852294151	0.0348728746988207
Hydantoin-5-propanoate	Aldehyde,Ketones,Esters	Esters	Axis 1 (Vascular-Metabolic)	0.8021978021978022	0.0238926558651141	0.01098901098901095	0.8448979591836735	0.0588661432728814	0.8021978021978022	0.6758241758241759	0.7912087912087913	0.0238926558651141	0.1269507055109813	0.030705575610165
1-(13Z,16Z-docosadienoyl)-2-pentadecanoyl-glycero-3-phosphate	GP	PA	Axis 1 (Vascular-Metabolic)	0.7912087912087913	0.0266323870088166	0.016483516483516425	0.9183673469387756	0.0282783805317367	0.7912087912087913	0.8076923076923077	0.7527472527472527	0.0266323870088166	0.0264270852294151	0.0500379651445129
Glycyl-L-prolyl-L-lysine	Amino acid and Its metabolites	Small Peptide	Axis 1 (Vascular-Metabolic)	0.7857142857142857	0.0289002535831869	0.06593406593406592	0.8040816326530613	0.0416246490905533	0.7857142857142857	0.7087912087912087	0.7197802197802198	0.0289002535831869	0.0949834175423689	0.0765704661691703
2,3-Bis[[(Z)-octadec-9-enoyl]oxy]propoxy-(2,3-dihydroxypropoxy)phosphinic acid	GP	PG	Axis 1 (Vascular-Metabolic)	0.7857142857142857	0.0289002535831869	0.03296703296703296	0.7306122448979592	0.0588661432728814	0.7857142857142857	0.6648351648351648	0.7527472527472527	0.0289002535831869	0.1347496687792063	0.0500379651445129
1,2,3-Trihydroxybenzene	Benzene and substituted derivatives	Phenolics	Axis 1 (Vascular-Metabolic)	0.7802197802197801	0.0316137275307066	0.02197802197802179	0.8857142857142859	0.068298777676251	0.7802197802197801	0.6923076923076923	0.7582417582417583	0.0316137275307066	0.1116935033121613	0.0466449822140585
PS(18:1(11Z)/22:5(4Z,7Z,10Z,13Z,16Z))	GP	PS	Axis 1 (Vascular-Metabolic)	0.7362637362637362	0.059634617454583	0.016483516483516425	1.0	0.0	0.7362637362637362	0.6483516483516483	0.7197802197802198	0.059634617454583	0.1589231101048589	0.0765704661691703
2,3-Dihydroxy-2-methylbutanoic acid	Organic acid and Its derivatives	Organic acid and Its derivatives	Axis 1 (Vascular-Metabolic)	0.7307692307692307	0.0642014549924183	0.016483516483516425	0.8040816326530613	0.073921511331734	0.7307692307692307	0.6703296703296703	0.7142857142857143	0.0642014549924183	0.1317685343647711	0.0814559531908623
Zaprinast	Heterocyclic compounds	Heterocyclic compounds	Axis 1 (Vascular-Metabolic)	0.7252747252747254	0.069476807300684	0.010989010989010839	0.8040816326530613	0.0416246490905533	0.7252747252747254	0.7362637362637362	0.6593406593406593	0.069476807300684	0.0718673594965487	0.1399988423699609
2-Bromo-2-(bromo(phenyl)methyl)-3,4-dihydro-1(2H)-naphthalenone	Benzene and substituted derivatives	Benzene and substituted derivatives	Axis 1 (Vascular-Metabolic)	0.7142857142857143	0.0783821436364901	0.02197802197802201	0.959183673469388	0.0258145115115785	0.7142857142857143	0.6263736263736264	0.6923076923076923	0.0783821436364901	0.1907231742925594	0.1027066697123322
Shikimic Acid	Organic acid and Its derivatives	Organic acid and Its derivatives	Axis 1 (Vascular-Metabolic)	0.7087912087912087	0.084954112584479	0.027472527472527375	0.7714285714285715	0.0529040057012886	0.7087912087912087	0.6098901098901099	0.6813186813186813	0.084954112584479	0.2099959048103162	0.1150370551478574
N-(9Z-octadecenoyl)-sphing-4-enine-1-phosphocholine	SP	SM	Axis 1 (Vascular-Metabolic)	0.6978021978021978	0.092528070851868	0.027472527472527486	0.9183673469387756	0.0282783805317367	0.6978021978021978	0.6703296703296703	0.6703296703296703	0.092528070851868	0.1317685343647711	0.1283724381182564
1-pentadecanoyl-2-(13Z,16Z-docosadienoyl)-glycero-3-phosphate	GP	PA	Axis 2 (Immune-Inflammatory)	0.989010989010989	3.5837408345961986e-07	0.05494505494505508	0.9183673469387756	0.0282783805317367	0.934065934065934	0.989010989010989	0.9175824175824177	0.0003610792103796	3.5837408345961986e-07	0.0010139021612527
Acetaminophen	Benzene and substituted derivatives	Phenolics	Axis 2 (Immune-Inflammatory)	0.901098901098901	0.0025478932997373	0.0219780219780219	0.8857142857142859	0.068298777676251	0.8791208791208791	0.901098901098901	0.8791208791208791	0.0040641366183179	0.0025478932997373	0.0051479063832027
PE-NMe(18:3(9Z,12Z,15Z)/22:0)	GP	PE	Axis 2 (Immune-Inflammatory)	0.8351648351648352	0.0162142904195604	0.01098901098901095	0.9183673469387756	0.0282783805317367	0.8626373626373626	0.8351648351648352	0.8516483516483516	0.0062880368405745	0.0162142904195604	0.0100175365571359
3-Palmitoyl-sn-glycerol	GL	MG	Axis 2 (Immune-Inflammatory)	0.7802197802197801	0.041761343775131	0.038461538461538325	0.8448979591836735	0.0588661432728814	0.7417582417582418	0.7802197802197801	0.7417582417582418	0.0561228830895227	0.041761343775131	0.0573984031597391
alpha,alpha'-Trehalose 6-mycolate	Aldehyde,Ketones,Esters	Esters	Axis 3 (Neuronal-Degenerative)	0.8131868131868131	0.0217827207413688	0.016483516483516425	0.8040816326530613	0.073921511331734	0.7967032967032966	0.7362637362637362	0.8131868131868131	0.0259050793090184	0.0718673594965487	0.0217827207413688
Tyrphostin A25	Benzene and substituted derivatives	Phenolics	Axis 3 (Neuronal-Degenerative)	0.7527472527472527	0.0500379651445129	0.016483516483516536	0.8857142857142859	0.068298777676251	0.7362637362637362	0.6538461538461539	0.7527472527472527	0.059634617454583	0.1489024348370604	0.0500379651445129
