## supplementary table 12 for "PRISMA: A tensor-based framework for deconstructing the genetic architecture of complex diseases, with application to diabetic retinopathy"

Factor	Mode	Entity	Rank_0	Rank_1	Rank_2
Factor_B	Tissue	Retina	9.09128179209941e-05	0.0008207252859553052	0.9996821896661012
Factor_B	Tissue	Artery	0.810491307838751	9.091501123437925e-05	0.025209041998763976
Factor_B	Tissue	Cortex	0.37678734335071584	9.091501123437925e-05	9.091111503519067e-05
Factor_B	Tissue	Pancreas	0.4484809040285439	0.08506210881116241	9.091111503519067e-05
Factor_B	Tissue	Blood	9.09128179209941e-05	0.9963753045532212	8.565181002794112e-05
Factor_C	Phenotype	DR	1.0	1.0	1.0
