## supplementary table 13 for "PRISMA: A tensor-based framework for deconstructing the genetic architecture of complex diseases, with application to diabetic retinopathy"

Rank	Variance_Explained	CORCONDIA
1	0.3591987375479958	25.022043987163443
2	0.7455949775591615	79.30753714827482
3	0.8493410749585497	88.0945999678337
4	0.9227286837689234	93.91559839213802
5	0.9917628492663112	99.17505902623061
