## supplementary table 14 for "PRISMA: A tensor-based framework for deconstructing the genetic architecture of complex diseases, with application to diabetic retinopathy"

Factor	Mean_Pairwise_Cosine	SD_Pairwise_Cosine	Min_Pairwise_Cosine	Max_Pairwise_Cosine	N_Random_Initializations
A	1.0	7.01688866716338e-17	0.9999999999999997	1.0	50
B	1.0	2.484222377960068e-17	0.9999999999999998	1.0	50
C	1.0	0.0	1.0	1.0	50
