## supplementary table 15 for "PRISMA: A tensor-based framework for deconstructing the genetic architecture of complex diseases, with application to diabetic retinopathy"

Dataset	Rank	Cell_Type	Comparison	Statistic	Estimate	P_Value	N_Cells	Score_SD	Source_File
FVM	0	Macrophage_Phagocytic	PDR_vs_Control	Mean_Diff	0.013877031602385905	6.561298573403976e-33			scRNA_validation/FVM/Rank_0/Statistics_PDR_vs_Control.csv
FVM	0	Macrophage_M2_MRC1+	PDR_vs_Control	Mean_Diff	0.0008369346006583019	0.7044262935773775			scRNA_validation/FVM/Rank_0/Statistics_PDR_vs_Control.csv
FVM	0	Macrophage_TREM2+	PDR_vs_Control	Mean_Diff	0.007747855885632777	6.356955201709657e-07			scRNA_validation/FVM/Rank_0/Statistics_PDR_vs_Control.csv
FVM	0	cDC	PDR_vs_Control	Mean_Diff	0.009237032123052956	0.2617632210196976			scRNA_validation/FVM/Rank_0/Statistics_PDR_vs_Control.csv
FVM	0	Proliferating	PDR_vs_Control	Mean_Diff	0.013578191245891512	0.004838647776613743			scRNA_validation/FVM/Rank_0/Statistics_PDR_vs_Control.csv
FVM	0	Fibroblast	PDR_vs_Control	Mean_Diff	0.041026806361382576	1.7334591291292681e-18			scRNA_validation/FVM/Rank_0/Statistics_PDR_vs_Control.csv
FVM	0	Macrophage_IFN+	PDR_vs_Control	Mean_Diff	0.012372459618841175	0.00046065524049192404			scRNA_validation/FVM/Rank_0/Statistics_PDR_vs_Control.csv
FVM	0	Monocyte	PDR_vs_Control	Mean_Diff	0.013316693461761075	1.6918279055619138e-06			scRNA_validation/FVM/Rank_0/Statistics_PDR_vs_Control.csv
FVM	0	T_NK_cells	PDR_vs_Control	Mean_Diff	0.018406767413050897	3.654844622194303e-05			scRNA_validation/FVM/Rank_0/Statistics_PDR_vs_Control.csv
FVM	0	Glial	PDR_vs_Control	Mean_Diff	0.017282873375049638	0.020447341763494			scRNA_validation/FVM/Rank_0/Statistics_PDR_vs_Control.csv
FVM	1	Macrophage_Phagocytic	PDR_vs_Control	Mean_Diff	-0.0012981714668773379	0.7254593176755947			scRNA_validation/FVM/Rank_1/Statistics_PDR_vs_Control.csv
FVM	1	Macrophage_M2_MRC1+	PDR_vs_Control	Mean_Diff	-0.010532486995658487	0.0001854549343138606			scRNA_validation/FVM/Rank_1/Statistics_PDR_vs_Control.csv
FVM	1	Macrophage_TREM2+	PDR_vs_Control	Mean_Diff	0.0019470906772044829	0.103166822790117			scRNA_validation/FVM/Rank_1/Statistics_PDR_vs_Control.csv
FVM	1	cDC	PDR_vs_Control	Mean_Diff	0.022451195930034952	0.00010192294794089421			scRNA_validation/FVM/Rank_1/Statistics_PDR_vs_Control.csv
FVM	1	Proliferating	PDR_vs_Control	Mean_Diff	0.006679840260180255	0.06896153781234804			scRNA_validation/FVM/Rank_1/Statistics_PDR_vs_Control.csv
FVM	1	Fibroblast	PDR_vs_Control	Mean_Diff	0.028808823300515343	9.132560895282955e-10			scRNA_validation/FVM/Rank_1/Statistics_PDR_vs_Control.csv
FVM	1	Macrophage_IFN+	PDR_vs_Control	Mean_Diff	0.0012496814147034234	0.8115923612467897			scRNA_validation/FVM/Rank_1/Statistics_PDR_vs_Control.csv
FVM	1	Monocyte	PDR_vs_Control	Mean_Diff	0.003570858313325531	0.34774255256591335			scRNA_validation/FVM/Rank_1/Statistics_PDR_vs_Control.csv
FVM	1	T_NK_cells	PDR_vs_Control	Mean_Diff	-0.0015846375181973408	0.4327617818216739			scRNA_validation/FVM/Rank_1/Statistics_PDR_vs_Control.csv
FVM	1	Glial	PDR_vs_Control	Mean_Diff	0.008498767122752406	0.2383094037398319			scRNA_validation/FVM/Rank_1/Statistics_PDR_vs_Control.csv
FVM	2	Macrophage_Phagocytic	PDR_vs_Control	Mean_Diff	0.001268261134260016	0.3257139222559764			scRNA_validation/FVM/Rank_2/Statistics_PDR_vs_Control.csv
FVM	2	Macrophage_M2_MRC1+	PDR_vs_Control	Mean_Diff	0.0036226359506852587	0.2839140363636612			scRNA_validation/FVM/Rank_2/Statistics_PDR_vs_Control.csv
FVM	2	Macrophage_TREM2+	PDR_vs_Control	Mean_Diff	-0.005386232351510253	0.00968520716997372			scRNA_validation/FVM/Rank_2/Statistics_PDR_vs_Control.csv
FVM	2	cDC	PDR_vs_Control	Mean_Diff	-0.0003729596711227086	0.8456079045449985			scRNA_validation/FVM/Rank_2/Statistics_PDR_vs_Control.csv
FVM	2	Proliferating	PDR_vs_Control	Mean_Diff	-0.003588939633688462	0.5847179515494532			scRNA_validation/FVM/Rank_2/Statistics_PDR_vs_Control.csv
FVM	2	Fibroblast	PDR_vs_Control	Mean_Diff	0.01745992085007599	0.00126814385577348			scRNA_validation/FVM/Rank_2/Statistics_PDR_vs_Control.csv
FVM	2	Macrophage_IFN+	PDR_vs_Control	Mean_Diff	-0.0037960374528486947	0.6146633651641036			scRNA_validation/FVM/Rank_2/Statistics_PDR_vs_Control.csv
FVM	2	Monocyte	PDR_vs_Control	Mean_Diff	-0.0028528362609895573	0.2551930909752832			scRNA_validation/FVM/Rank_2/Statistics_PDR_vs_Control.csv
FVM	2	T_NK_cells	PDR_vs_Control	Mean_Diff	-0.008745886426488256	0.0964699344559759			scRNA_validation/FVM/Rank_2/Statistics_PDR_vs_Control.csv
FVM	2	Glial	PDR_vs_Control	Mean_Diff	0.013358969354110725	0.07479946909452473			scRNA_validation/FVM/Rank_2/Statistics_PDR_vs_Control.csv
PBMC	0	Naive_T_cells	PDR_vs_Control	Mean_Diff	-0.002981530193089027	0.0006709304007168358			scRNA_validation/PBMC/Rank_0/Statistics_PDR_vs_Control.csv
PBMC	0	Platelets	PDR_vs_Control	Mean_Diff	-0.0060906845755804295	0.00874994363760709			scRNA_validation/PBMC/Rank_0/Statistics_PDR_vs_Control.csv
PBMC	0	CD8_TEMRA	PDR_vs_Control	Mean_Diff	-0.0017411074331475686	0.03689297553484735			scRNA_validation/PBMC/Rank_0/Statistics_PDR_vs_Control.csv
PBMC	0	Plasma_cells	PDR_vs_Control	Mean_Diff	0.005758444104500136	0.05456601087241232			scRNA_validation/PBMC/Rank_0/Statistics_PDR_vs_Control.csv
PBMC	0	Basophils	PDR_vs_Control	Mean_Diff	-0.007863670518263942	0.05572075864041306			scRNA_validation/PBMC/Rank_0/Statistics_PDR_vs_Control.csv
PBMC	0	NK_cells	PDR_vs_Control	Mean_Diff	-0.001635631373938528	0.19864065674530385			scRNA_validation/PBMC/Rank_0/Statistics_PDR_vs_Control.csv
PBMC	0	Neutrophils	PDR_vs_Control	Mean_Diff	-0.004508532195048317	0.2247997071318688			scRNA_validation/PBMC/Rank_0/Statistics_PDR_vs_Control.csv
PBMC	0	cDC	PDR_vs_Control	Mean_Diff	-0.0021011061093251966	0.2406560882680313			scRNA_validation/PBMC/Rank_0/Statistics_PDR_vs_Control.csv
PBMC	0	CD14_Monocytes	PDR_vs_Control	Mean_Diff	0.0009845383405686406	0.2626508565454436			scRNA_validation/PBMC/Rank_0/Statistics_PDR_vs_Control.csv
PBMC	0	CD16_Monocytes	PDR_vs_Control	Mean_Diff	0.0010781427399374835	0.2746949210318127			scRNA_validation/PBMC/Rank_0/Statistics_PDR_vs_Control.csv
PBMC	0	B_cells	PDR_vs_Control	Mean_Diff	-0.001702460732593225	0.3298020810057113			scRNA_validation/PBMC/Rank_0/Statistics_PDR_vs_Control.csv
PBMC	0	CD4_Memory_T	PDR_vs_Control	Mean_Diff	0.000378035966953065	0.42073979379579673			scRNA_validation/PBMC/Rank_0/Statistics_PDR_vs_Control.csv
PBMC	0	CD8_GZMK_T	PDR_vs_Control	Mean_Diff	-0.001217019427130702	0.48317502697138925			scRNA_validation/PBMC/Rank_0/Statistics_PDR_vs_Control.csv
PBMC	0	pDC	PDR_vs_Control	Mean_Diff	-0.0033544246860592944	0.6465868923776616			scRNA_validation/PBMC/Rank_0/Statistics_PDR_vs_Control.csv
PBMC	0	Proliferating	PDR_vs_Control	Mean_Diff	0.004660210838603178	0.700589804360116			scRNA_validation/PBMC/Rank_0/Statistics_PDR_vs_Control.csv
PBMC	1	CD14_Monocytes	PDR_vs_Control	Mean_Diff	0.012178471382028641	6.095224240756095e-42			scRNA_validation/PBMC/Rank_1/Statistics_PDR_vs_Control.csv
PBMC	1	CD16_Monocytes	PDR_vs_Control	Mean_Diff	0.010134732660675397	1.9126599242905236e-06			scRNA_validation/PBMC/Rank_1/Statistics_PDR_vs_Control.csv
PBMC	1	cDC	PDR_vs_Control	Mean_Diff	0.008745577667853228	0.00044642320781893707			scRNA_validation/PBMC/Rank_1/Statistics_PDR_vs_Control.csv
PBMC	1	Basophils	PDR_vs_Control	Mean_Diff	0.013807734007402931	0.0019528844443826784			scRNA_validation/PBMC/Rank_1/Statistics_PDR_vs_Control.csv
PBMC	1	Plasma_cells	PDR_vs_Control	Mean_Diff	0.007806053928163498	0.002715923603083198			scRNA_validation/PBMC/Rank_1/Statistics_PDR_vs_Control.csv
PBMC	1	CD4_Memory_T	PDR_vs_Control	Mean_Diff	0.0034136802580859438	0.0037548095094567056			scRNA_validation/PBMC/Rank_1/Statistics_PDR_vs_Control.csv
PBMC	1	B_cells	PDR_vs_Control	Mean_Diff	0.0029152263506571127	0.011022520937428124			scRNA_validation/PBMC/Rank_1/Statistics_PDR_vs_Control.csv
PBMC	1	Platelets	PDR_vs_Control	Mean_Diff	-0.004374721101330685	0.048192608206616055			scRNA_validation/PBMC/Rank_1/Statistics_PDR_vs_Control.csv
PBMC	1	Naive_T_cells	PDR_vs_Control	Mean_Diff	0.00157581758327964	0.08331393262005364			scRNA_validation/PBMC/Rank_1/Statistics_PDR_vs_Control.csv
PBMC	1	Proliferating	PDR_vs_Control	Mean_Diff	0.009876289244922539	0.10806145364827731			scRNA_validation/PBMC/Rank_1/Statistics_PDR_vs_Control.csv
PBMC	1	CD8_GZMK_T	PDR_vs_Control	Mean_Diff	0.00221005533435506	0.14279027288732912			scRNA_validation/PBMC/Rank_1/Statistics_PDR_vs_Control.csv
PBMC	1	pDC	PDR_vs_Control	Mean_Diff	0.011121231890572729	0.1689682430268542			scRNA_validation/PBMC/Rank_1/Statistics_PDR_vs_Control.csv
PBMC	1	NK_cells	PDR_vs_Control	Mean_Diff	0.0012965596367396802	0.28651574438506633			scRNA_validation/PBMC/Rank_1/Statistics_PDR_vs_Control.csv
PBMC	1	CD8_TEMRA	PDR_vs_Control	Mean_Diff	0.0009844129550652565	0.29138252755840766			scRNA_validation/PBMC/Rank_1/Statistics_PDR_vs_Control.csv
PBMC	1	Neutrophils	PDR_vs_Control	Mean_Diff	-0.00042595046380748593	0.6698078992715436			scRNA_validation/PBMC/Rank_1/Statistics_PDR_vs_Control.csv
PBMC	2	CD14_Monocytes	PDR_vs_Control	Mean_Diff	-0.020042238153207662	2.2728654611592333e-141			scRNA_validation/PBMC/Rank_2/Statistics_PDR_vs_Control.csv
PBMC	2	CD8_TEMRA	PDR_vs_Control	Mean_Diff	-0.018450887796546286	1.1712075029655718e-119			scRNA_validation/PBMC/Rank_2/Statistics_PDR_vs_Control.csv
PBMC	2	Naive_T_cells	PDR_vs_Control	Mean_Diff	-0.016113080087240435	2.0933973795503997e-107			scRNA_validation/PBMC/Rank_2/Statistics_PDR_vs_Control.csv
PBMC	2	CD4_Memory_T	PDR_vs_Control	Mean_Diff	-0.01683032218270184	3.480083972456165e-52			scRNA_validation/PBMC/Rank_2/Statistics_PDR_vs_Control.csv
PBMC	2	B_cells	PDR_vs_Control	Mean_Diff	-0.014237224225758256	2.3195442788876974e-38			scRNA_validation/PBMC/Rank_2/Statistics_PDR_vs_Control.csv
PBMC	2	CD8_GZMK_T	PDR_vs_Control	Mean_Diff	-0.017269178346045543	6.595391080370348e-33			scRNA_validation/PBMC/Rank_2/Statistics_PDR_vs_Control.csv
PBMC	2	NK_cells	PDR_vs_Control	Mean_Diff	-0.01533318326807374	2.20071503693954e-31			scRNA_validation/PBMC/Rank_2/Statistics_PDR_vs_Control.csv
PBMC	2	cDC	PDR_vs_Control	Mean_Diff	-0.020904406641713676	1.7737751509263528e-16			scRNA_validation/PBMC/Rank_2/Statistics_PDR_vs_Control.csv
PBMC	2	Plasma_cells	PDR_vs_Control	Mean_Diff	-0.01866815432620501	2.7096994128672757e-14			scRNA_validation/PBMC/Rank_2/Statistics_PDR_vs_Control.csv
PBMC	2	CD16_Monocytes	PDR_vs_Control	Mean_Diff	-0.014197691897716748	1.2967185269252316e-11			scRNA_validation/PBMC/Rank_2/Statistics_PDR_vs_Control.csv
PBMC	2	Neutrophils	PDR_vs_Control	Mean_Diff	-0.018222854903867648	1.7486964241353381e-06			scRNA_validation/PBMC/Rank_2/Statistics_PDR_vs_Control.csv
PBMC	2	Proliferating	PDR_vs_Control	Mean_Diff	-0.01983139508607912	0.0007705741156279829			scRNA_validation/PBMC/Rank_2/Statistics_PDR_vs_Control.csv
PBMC	2	Basophils	PDR_vs_Control	Mean_Diff	-0.012488327686651032	0.0010890056196906773			scRNA_validation/PBMC/Rank_2/Statistics_PDR_vs_Control.csv
PBMC	2	pDC	PDR_vs_Control	Mean_Diff	-0.03198248560506291	0.001695125734948372			scRNA_validation/PBMC/Rank_2/Statistics_PDR_vs_Control.csv
PBMC	2	Platelets	PDR_vs_Control	Mean_Diff	-0.004006639033484942	0.21532055372773506			scRNA_validation/PBMC/Rank_2/Statistics_PDR_vs_Control.csv
Retina	2	Cones	Cell_type_enrichment	Observed_Score	0.035057412966489516	0.000999000999000999	211	0.027920415712827613	scRNA_validation/Retina/Rank_2/CellType_Enrichment_Stats.csv
Retina	2	Rods	Cell_type_enrichment	Observed_Score	0.031687912377870206	0.000999000999000999	9145	0.02528043548585549	scRNA_validation/Retina/Rank_2/CellType_Enrichment_Stats.csv
Retina	2	Macroglia	Cell_type_enrichment	Observed_Score	0.022360823406344345	0.000999000999000999	5276	0.02302825874838105	scRNA_validation/Retina/Rank_2/CellType_Enrichment_Stats.csv
Retina	2	BPs	Cell_type_enrichment	Observed_Score	0.019416632432552903	0.000999000999000999	3155	0.025062756583148636	scRNA_validation/Retina/Rank_2/CellType_Enrichment_Stats.csv
Retina	2	ACs	Cell_type_enrichment	Observed_Score	0.015973436550018323	0.000999000999000999	497	0.024090576481802843	scRNA_validation/Retina/Rank_2/CellType_Enrichment_Stats.csv
Retina	2	Endo	Cell_type_enrichment	Observed_Score	0.013406251094829624	0.000999000999000999	85	0.018650168447762266	scRNA_validation/Retina/Rank_2/CellType_Enrichment_Stats.csv
Retina	2	RGCs	Cell_type_enrichment	Observed_Score	0.011383189449276347	0.999000999000999	1514	0.021541351636408163	scRNA_validation/Retina/Rank_2/CellType_Enrichment_Stats.csv
Retina	2	HCs	Cell_type_enrichment	Observed_Score	0.011115600051398923	0.000999000999000999	146	0.02436369151891057	scRNA_validation/Retina/Rank_2/CellType_Enrichment_Stats.csv
Retina	2	Microglia	Cell_type_enrichment	Observed_Score	0.003425226078263923	1.0	62	0.0200933318051489	scRNA_validation/Retina/Rank_2/CellType_Enrichment_Stats.csv
Retina	2	Neuron_vs_NonNeuron	Neuron_vs_NonNeuron	Observed_Delta	0.004259882079121494	0.000999000999000999			scRNA_validation/Retina/Rank_2/Validation_Summary.csv
