## supplementary table 21 for "PRISMA: A tensor-based framework for deconstructing the genetic architecture of complex diseases, with application to diabetic retinopathy"

Lambda	Aligned_Axis	Axis_Label	Raw_Rank_In_Run	Tissue	Factor_B_Weight	Dominant_Tissue_For_Raw_Rank	Is_Dominant_Tissue	Dominant_Tissue_Weight	ARI_vs_Lambda_1_raw_assignments	Source
0.01	Axis_1	Systemic_Vascular_Metabolic	2	Artery	0.8102304312884437	Artery	True	0.8102304312884437	1.0	scripts_validation/lambda_sensitivity_analysis.py-compatible rerun; biological axes aligned to lambda=1 reference
0.01	Axis_1	Systemic_Vascular_Metabolic	2	Blood	9.901320051344864e-05	Artery	False	0.8102304312884437	1.0	scripts_validation/lambda_sensitivity_analysis.py-compatible rerun; biological axes aligned to lambda=1 reference
0.01	Axis_1	Systemic_Vascular_Metabolic	2	Cortex	0.3770246330147567	Artery	False	0.8102304312884437	1.0	scripts_validation/lambda_sensitivity_analysis.py-compatible rerun; biological axes aligned to lambda=1 reference
0.01	Axis_1	Systemic_Vascular_Metabolic	2	Pancreas	0.4487527768237236	Artery	False	0.8102304312884437	1.0	scripts_validation/lambda_sensitivity_analysis.py-compatible rerun; biological axes aligned to lambda=1 reference
0.01	Axis_1	Systemic_Vascular_Metabolic	2	Retina	9.901320051344864e-05	Artery	False	0.8102304312884437	1.0	scripts_validation/lambda_sensitivity_analysis.py-compatible rerun; biological axes aligned to lambda=1 reference
0.01	Axis_2	Circulating_Immune_Inflammatory	1	Artery	9.901524163510406e-05	Blood	False	0.9964026586241816	1.0	scripts_validation/lambda_sensitivity_analysis.py-compatible rerun; biological axes aligned to lambda=1 reference
0.01	Axis_2	Circulating_Immune_Inflammatory	1	Blood	0.9964026586241816	Blood	True	0.9964026586241816	1.0	scripts_validation/lambda_sensitivity_analysis.py-compatible rerun; biological axes aligned to lambda=1 reference
0.01	Axis_2	Circulating_Immune_Inflammatory	1	Cortex	9.901524163510406e-05	Blood	False	0.9964026586241816	1.0	scripts_validation/lambda_sensitivity_analysis.py-compatible rerun; biological axes aligned to lambda=1 reference
0.01	Axis_2	Circulating_Immune_Inflammatory	1	Pancreas	0.0847382428408222	Blood	False	0.9964026586241816	1.0	scripts_validation/lambda_sensitivity_analysis.py-compatible rerun; biological axes aligned to lambda=1 reference
0.01	Axis_2	Circulating_Immune_Inflammatory	1	Retina	0.0010735356894129	Blood	False	0.9964026586241816	1.0	scripts_validation/lambda_sensitivity_analysis.py-compatible rerun; biological axes aligned to lambda=1 reference
0.01	Axis_3	Retina_Specific_Neurodegenerative	0	Artery	0.0252203591800962	Retina	False	0.9996819014431104	1.0	scripts_validation/lambda_sensitivity_analysis.py-compatible rerun; biological axes aligned to lambda=1 reference
0.01	Axis_3	Retina_Specific_Neurodegenerative	0	Blood	9.901164036079524e-05	Retina	False	0.9996819014431104	1.0	scripts_validation/lambda_sensitivity_analysis.py-compatible rerun; biological axes aligned to lambda=1 reference
0.01	Axis_3	Retina_Specific_Neurodegenerative	0	Cortex	9.901164036079524e-05	Retina	False	0.9996819014431104	1.0	scripts_validation/lambda_sensitivity_analysis.py-compatible rerun; biological axes aligned to lambda=1 reference
0.01	Axis_3	Retina_Specific_Neurodegenerative	0	Pancreas	9.901164036079524e-05	Retina	False	0.9996819014431104	1.0	scripts_validation/lambda_sensitivity_analysis.py-compatible rerun; biological axes aligned to lambda=1 reference
0.01	Axis_3	Retina_Specific_Neurodegenerative	0	Retina	0.9996819014431104	Retina	True	0.9996819014431104	1.0	scripts_validation/lambda_sensitivity_analysis.py-compatible rerun; biological axes aligned to lambda=1 reference
0.1	Axis_1	Systemic_Vascular_Metabolic	0	Artery	0.8102353553323646	Artery	True	0.8102353553323646	1.0	scripts_validation/lambda_sensitivity_analysis.py-compatible rerun; biological axes aligned to lambda=1 reference
0.1	Axis_1	Systemic_Vascular_Metabolic	0	Blood	9.091282682061129e-05	Artery	False	0.8102353553323646	1.0	scripts_validation/lambda_sensitivity_analysis.py-compatible rerun; biological axes aligned to lambda=1 reference
0.1	Axis_1	Systemic_Vascular_Metabolic	0	Cortex	0.3770057567749901	Artery	False	0.8102353553323646	1.0	scripts_validation/lambda_sensitivity_analysis.py-compatible rerun; biological axes aligned to lambda=1 reference
0.1	Axis_1	Systemic_Vascular_Metabolic	0	Pancreas	0.4487597484151958	Artery	False	0.8102353553323646	1.0	scripts_validation/lambda_sensitivity_analysis.py-compatible rerun; biological axes aligned to lambda=1 reference
0.1	Axis_1	Systemic_Vascular_Metabolic	0	Retina	9.091282682061129e-05	Artery	False	0.8102353553323646	1.0	scripts_validation/lambda_sensitivity_analysis.py-compatible rerun; biological axes aligned to lambda=1 reference
0.1	Axis_2	Circulating_Immune_Inflammatory	2	Artery	9.09150220310123e-05	Blood	False	0.9964026913049032	1.0	scripts_validation/lambda_sensitivity_analysis.py-compatible rerun; biological axes aligned to lambda=1 reference
0.1	Axis_2	Circulating_Immune_Inflammatory	2	Blood	0.9964026913049032	Blood	True	0.9964026913049032	1.0	scripts_validation/lambda_sensitivity_analysis.py-compatible rerun; biological axes aligned to lambda=1 reference
0.1	Axis_2	Circulating_Immune_Inflammatory	2	Cortex	9.09150220310123e-05	Blood	False	0.9964026913049032	1.0	scripts_validation/lambda_sensitivity_analysis.py-compatible rerun; biological axes aligned to lambda=1 reference
0.1	Axis_2	Circulating_Immune_Inflammatory	2	Pancreas	0.0847377702700346	Blood	False	0.9964026913049032	1.0	scripts_validation/lambda_sensitivity_analysis.py-compatible rerun; biological axes aligned to lambda=1 reference
0.1	Axis_2	Circulating_Immune_Inflammatory	2	Retina	0.0010819052297529	Blood	False	0.9964026913049032	1.0	scripts_validation/lambda_sensitivity_analysis.py-compatible rerun; biological axes aligned to lambda=1 reference
0.1	Axis_3	Retina_Specific_Neurodegenerative	1	Artery	0.0252267908837471	Retina	False	0.9996817414693616	1.0	scripts_validation/lambda_sensitivity_analysis.py-compatible rerun; biological axes aligned to lambda=1 reference
0.1	Axis_3	Retina_Specific_Neurodegenerative	1	Blood	9.091111471872116e-05	Retina	False	0.9996817414693616	1.0	scripts_validation/lambda_sensitivity_analysis.py-compatible rerun; biological axes aligned to lambda=1 reference
0.1	Axis_3	Retina_Specific_Neurodegenerative	1	Cortex	9.091111471872116e-05	Retina	False	0.9996817414693616	1.0	scripts_validation/lambda_sensitivity_analysis.py-compatible rerun; biological axes aligned to lambda=1 reference
0.1	Axis_3	Retina_Specific_Neurodegenerative	1	Pancreas	9.091111471872116e-05	Retina	False	0.9996817414693616	1.0	scripts_validation/lambda_sensitivity_analysis.py-compatible rerun; biological axes aligned to lambda=1 reference
0.1	Axis_3	Retina_Specific_Neurodegenerative	1	Retina	0.9996817414693616	Retina	True	0.9996817414693616	1.0	scripts_validation/lambda_sensitivity_analysis.py-compatible rerun; biological axes aligned to lambda=1 reference
1.0	Axis_1	Systemic_Vascular_Metabolic	1	Artery	0.8102127071537624	Artery	True	0.8102127071537624	1.0	scripts_validation/lambda_sensitivity_analysis.py-compatible rerun; biological axes aligned to lambda=1 reference
1.0	Axis_1	Systemic_Vascular_Metabolic	1	Blood	5.00075304703624e-05	Artery	False	0.8102127071537624	1.0	scripts_validation/lambda_sensitivity_analysis.py-compatible rerun; biological axes aligned to lambda=1 reference
1.0	Axis_1	Systemic_Vascular_Metabolic	1	Cortex	0.3770234142591433	Artery	False	0.8102127071537624	1.0	scripts_validation/lambda_sensitivity_analysis.py-compatible rerun; biological axes aligned to lambda=1 reference
1.0	Axis_1	Systemic_Vascular_Metabolic	1	Pancreas	0.448785816693714	Artery	False	0.8102127071537624	1.0	scripts_validation/lambda_sensitivity_analysis.py-compatible rerun; biological axes aligned to lambda=1 reference
1.0	Axis_1	Systemic_Vascular_Metabolic	1	Retina	5.00075304703624e-05	Artery	False	0.8102127071537624	1.0	scripts_validation/lambda_sensitivity_analysis.py-compatible rerun; biological axes aligned to lambda=1 reference
1.0	Axis_2	Circulating_Immune_Inflammatory	0	Artery	5.001137686455914e-05	Blood	False	0.9963993685654424	1.0	scripts_validation/lambda_sensitivity_analysis.py-compatible rerun; biological axes aligned to lambda=1 reference
1.0	Axis_2	Circulating_Immune_Inflammatory	0	Blood	0.9963993685654424	Blood	True	0.9963993685654424	1.0	scripts_validation/lambda_sensitivity_analysis.py-compatible rerun; biological axes aligned to lambda=1 reference
1.0	Axis_2	Circulating_Immune_Inflammatory	0	Cortex	5.001137686455914e-05	Blood	False	0.9963993685654424	1.0	scripts_validation/lambda_sensitivity_analysis.py-compatible rerun; biological axes aligned to lambda=1 reference
1.0	Axis_2	Circulating_Immune_Inflammatory	0	Pancreas	0.0847764186911046	Blood	False	0.9963993685654424	1.0	scripts_validation/lambda_sensitivity_analysis.py-compatible rerun; biological axes aligned to lambda=1 reference
1.0	Axis_2	Circulating_Immune_Inflammatory	0	Retina	0.0011189968824552	Blood	False	0.9963993685654424	1.0	scripts_validation/lambda_sensitivity_analysis.py-compatible rerun; biological axes aligned to lambda=1 reference
1.0	Axis_3	Retina_Specific_Neurodegenerative	2	Artery	0.0252479610997249	Retina	False	0.9996812156677756	1.0	scripts_validation/lambda_sensitivity_analysis.py-compatible rerun; biological axes aligned to lambda=1 reference
1.0	Axis_3	Retina_Specific_Neurodegenerative	2	Blood	5.0004351503520814e-05	Retina	False	0.9996812156677756	1.0	scripts_validation/lambda_sensitivity_analysis.py-compatible rerun; biological axes aligned to lambda=1 reference
1.0	Axis_3	Retina_Specific_Neurodegenerative	2	Cortex	5.0004351503520814e-05	Retina	False	0.9996812156677756	1.0	scripts_validation/lambda_sensitivity_analysis.py-compatible rerun; biological axes aligned to lambda=1 reference
1.0	Axis_3	Retina_Specific_Neurodegenerative	2	Pancreas	5.0004351503520814e-05	Retina	False	0.9996812156677756	1.0	scripts_validation/lambda_sensitivity_analysis.py-compatible rerun; biological axes aligned to lambda=1 reference
1.0	Axis_3	Retina_Specific_Neurodegenerative	2	Retina	0.9996812156677756	Retina	True	0.9996812156677756	1.0	scripts_validation/lambda_sensitivity_analysis.py-compatible rerun; biological axes aligned to lambda=1 reference
10.0	Axis_1	Systemic_Vascular_Metabolic	2	Artery	0.8105258007719228	Artery	True	0.8105258007719228	1.0	scripts_validation/lambda_sensitivity_analysis.py-compatible rerun; biological axes aligned to lambda=1 reference
10.0	Axis_1	Systemic_Vascular_Metabolic	2	Blood	9.133141286377502e-06	Artery	False	0.8105258007719228	1.0	scripts_validation/lambda_sensitivity_analysis.py-compatible rerun; biological axes aligned to lambda=1 reference
10.0	Axis_1	Systemic_Vascular_Metabolic	2	Cortex	0.3769144637662526	Artery	False	0.8105258007719228	1.0	scripts_validation/lambda_sensitivity_analysis.py-compatible rerun; biological axes aligned to lambda=1 reference
10.0	Axis_1	Systemic_Vascular_Metabolic	2	Pancreas	0.4483117365405492	Artery	False	0.8105258007719228	1.0	scripts_validation/lambda_sensitivity_analysis.py-compatible rerun; biological axes aligned to lambda=1 reference
10.0	Axis_1	Systemic_Vascular_Metabolic	2	Retina	9.133141286377502e-06	Artery	False	0.8105258007719228	1.0	scripts_validation/lambda_sensitivity_analysis.py-compatible rerun; biological axes aligned to lambda=1 reference
10.0	Axis_2	Circulating_Immune_Inflammatory	0	Artery	9.15405435751529e-06	Blood	False	0.9961944229117928	1.0	scripts_validation/lambda_sensitivity_analysis.py-compatible rerun; biological axes aligned to lambda=1 reference
10.0	Axis_2	Circulating_Immune_Inflammatory	0	Blood	0.9961944229117928	Blood	True	0.9961944229117928	1.0	scripts_validation/lambda_sensitivity_analysis.py-compatible rerun; biological axes aligned to lambda=1 reference
10.0	Axis_2	Circulating_Immune_Inflammatory	0	Cortex	0.0010638070889595	Blood	False	0.9961944229117928	1.0	scripts_validation/lambda_sensitivity_analysis.py-compatible rerun; biological axes aligned to lambda=1 reference
10.0	Axis_2	Circulating_Immune_Inflammatory	0	Pancreas	0.0871483600669353	Blood	False	0.9961944229117928	1.0	scripts_validation/lambda_sensitivity_analysis.py-compatible rerun; biological axes aligned to lambda=1 reference
10.0	Axis_2	Circulating_Immune_Inflammatory	0	Retina	0.0008386463882244	Blood	False	0.9961944229117928	1.0	scripts_validation/lambda_sensitivity_analysis.py-compatible rerun; biological axes aligned to lambda=1 reference
10.0	Axis_3	Retina_Specific_Neurodegenerative	1	Artery	0.0243840579990981	Retina	False	0.9997026645289168	1.0	scripts_validation/lambda_sensitivity_analysis.py-compatible rerun; biological axes aligned to lambda=1 reference
10.0	Axis_3	Retina_Specific_Neurodegenerative	1	Blood	9.115565590118985e-06	Retina	False	0.9997026645289168	1.0	scripts_validation/lambda_sensitivity_analysis.py-compatible rerun; biological axes aligned to lambda=1 reference
10.0	Axis_3	Retina_Specific_Neurodegenerative	1	Cortex	9.115565590118985e-06	Retina	False	0.9997026645289168	1.0	scripts_validation/lambda_sensitivity_analysis.py-compatible rerun; biological axes aligned to lambda=1 reference
10.0	Axis_3	Retina_Specific_Neurodegenerative	1	Pancreas	9.115565590118985e-06	Retina	False	0.9997026645289168	1.0	scripts_validation/lambda_sensitivity_analysis.py-compatible rerun; biological axes aligned to lambda=1 reference
10.0	Axis_3	Retina_Specific_Neurodegenerative	1	Retina	0.9997026645289168	Retina	True	0.9997026645289168	1.0	scripts_validation/lambda_sensitivity_analysis.py-compatible rerun; biological axes aligned to lambda=1 reference
100.0	Axis_1	Systemic_Vascular_Metabolic	0	Artery	0.82377161034646	Artery	True	0.82377161034646	1.0	scripts_validation/lambda_sensitivity_analysis.py-compatible rerun; biological axes aligned to lambda=1 reference
100.0	Axis_1	Systemic_Vascular_Metabolic	0	Blood	1.4184257050110413e-06	Artery	False	0.82377161034646	1.0	scripts_validation/lambda_sensitivity_analysis.py-compatible rerun; biological axes aligned to lambda=1 reference
100.0	Axis_1	Systemic_Vascular_Metabolic	0	Cortex	0.3646133562709052	Artery	False	0.82377161034646	1.0	scripts_validation/lambda_sensitivity_analysis.py-compatible rerun; biological axes aligned to lambda=1 reference
100.0	Axis_1	Systemic_Vascular_Metabolic	0	Pancreas	0.4341168441929455	Artery	False	0.82377161034646	1.0	scripts_validation/lambda_sensitivity_analysis.py-compatible rerun; biological axes aligned to lambda=1 reference
100.0	Axis_1	Systemic_Vascular_Metabolic	0	Retina	1.4184257050110413e-06	Artery	False	0.82377161034646	1.0	scripts_validation/lambda_sensitivity_analysis.py-compatible rerun; biological axes aligned to lambda=1 reference
100.0	Axis_2	Circulating_Immune_Inflammatory	1	Artery	0.1269113324950063	Blood	False	0.9591817856886647	1.0	scripts_validation/lambda_sensitivity_analysis.py-compatible rerun; biological axes aligned to lambda=1 reference
100.0	Axis_2	Circulating_Immune_Inflammatory	1	Blood	0.9591817856886647	Blood	True	0.9591817856886647	1.0	scripts_validation/lambda_sensitivity_analysis.py-compatible rerun; biological axes aligned to lambda=1 reference
100.0	Axis_2	Circulating_Immune_Inflammatory	1	Cortex	0.1200982950396582	Blood	False	0.9591817856886647	1.0	scripts_validation/lambda_sensitivity_analysis.py-compatible rerun; biological axes aligned to lambda=1 reference
100.0	Axis_2	Circulating_Immune_Inflammatory	1	Pancreas	0.2223515577047313	Blood	False	0.9591817856886647	1.0	scripts_validation/lambda_sensitivity_analysis.py-compatible rerun; biological axes aligned to lambda=1 reference
100.0	Axis_2	Circulating_Immune_Inflammatory	1	Retina	1.5142054514947098e-06	Blood	False	0.9591817856886647	1.0	scripts_validation/lambda_sensitivity_analysis.py-compatible rerun; biological axes aligned to lambda=1 reference
100.0	Axis_3	Retina_Specific_Neurodegenerative	2	Artery	1.21047510671934e-06	Retina	False	0.9999999999970696	1.0	scripts_validation/lambda_sensitivity_analysis.py-compatible rerun; biological axes aligned to lambda=1 reference
100.0	Axis_3	Retina_Specific_Neurodegenerative	2	Blood	1.21047510671934e-06	Retina	False	0.9999999999970696	1.0	scripts_validation/lambda_sensitivity_analysis.py-compatible rerun; biological axes aligned to lambda=1 reference
100.0	Axis_3	Retina_Specific_Neurodegenerative	2	Cortex	1.21047510671934e-06	Retina	False	0.9999999999970696	1.0	scripts_validation/lambda_sensitivity_analysis.py-compatible rerun; biological axes aligned to lambda=1 reference
100.0	Axis_3	Retina_Specific_Neurodegenerative	2	Pancreas	1.21047510671934e-06	Retina	False	0.9999999999970696	1.0	scripts_validation/lambda_sensitivity_analysis.py-compatible rerun; biological axes aligned to lambda=1 reference
100.0	Axis_3	Retina_Specific_Neurodegenerative	2	Retina	0.9999999999970696	Retina	True	0.9999999999970696	1.0	scripts_validation/lambda_sensitivity_analysis.py-compatible rerun; biological axes aligned to lambda=1 reference
