## supplementary table 22 for "PRISMA: A tensor-based framework for deconstructing the genetic architecture of complex diseases, with application to diabetic retinopathy"

Run_ID	N_Raw_Backbone_Variants	N_Candidate_Variants_PreLD	N_Candidate_Variant_Tissue_Cells_PreLD	N_Gene_Representatives_PreBlacklist	N_Final_Variants	N_Output_SNP_Factor_Rows	N_Tissues	N_Final_Variant_Tissue_Cells	N_LD_Blocks	Rank	Lambda	Max_Iterations	Wall_Time_Seconds	CPU_Time_Seconds	Peak_Memory_GB	Hardware	Software_Environment	Command
run_1	10275281	993226	4966130	8309	8201	8145	5	41005	1416	3	0.1	20	210.84653144500044	217.034850183	8.403472900390625	x86_64	Python 3.10.19 on Linux-6.6.87.2-microsoft-standard-WSL2-x86_64-with-glibc2.39	run_prisma.py --manifest data/data_manifest.csv --out prisma_real_results/runtime_benchmark_20260510/run_final_1 --rank 3 --iter 20 --benchmark_log prisma_real_results/runtime_benchmark_20260510/realdata_runtime_benchmark_final.csv --benchmark_run_id run_1
run_2	10275281	993226	4966130	8309	8201	8145	5	41005	1416	3	0.1	20	206.11995770499925	213.05136597499998	8.157085418701172	x86_64	Python 3.10.19 on Linux-6.6.87.2-microsoft-standard-WSL2-x86_64-with-glibc2.39	run_prisma.py --manifest data/data_manifest.csv --out prisma_real_results/runtime_benchmark_20260510/run_final_2 --rank 3 --iter 20 --benchmark_log prisma_real_results/runtime_benchmark_20260510/realdata_runtime_benchmark_final.csv --benchmark_run_id run_2
run_3	10275281	993226	4966130	8309	8201	8145	5	41005	1416	3	0.1	20	210.46244205800758	215.545325703	8.345111846923828	x86_64	Python 3.10.19 on Linux-6.6.87.2-microsoft-standard-WSL2-x86_64-with-glibc2.39	run_prisma.py --manifest data/data_manifest.csv --out prisma_real_results/runtime_benchmark_20260510/run_final_3 --rank 3 --iter 20 --benchmark_log prisma_real_results/runtime_benchmark_20260510/realdata_runtime_benchmark_final.csv --benchmark_run_id run_3
run_4	10275281	993226	4966130	8309	8201	8145	5	41005	1416	3	0.1	20	206.2787604960031	214.302953537	8.246330261230469	x86_64	Python 3.10.19 on Linux-6.6.87.2-microsoft-standard-WSL2-x86_64-with-glibc2.39	run_prisma.py --manifest data/data_manifest.csv --out prisma_real_results/runtime_benchmark_20260510/run_final_4 --rank 3 --iter 20 --benchmark_log prisma_real_results/runtime_benchmark_20260510/realdata_runtime_benchmark_final.csv --benchmark_run_id run_4
run_5	10275281	993226	4966130	8309	8201	8145	5	41005	1416	3	0.1	20	206.1522137360007	213.15248774	8.338035583496094	x86_64	Python 3.10.19 on Linux-6.6.87.2-microsoft-standard-WSL2-x86_64-with-glibc2.39	run_prisma.py --manifest data/data_manifest.csv --out prisma_real_results/runtime_benchmark_20260510/run_final_5 --rank 3 --iter 20 --benchmark_log prisma_real_results/runtime_benchmark_20260510/realdata_runtime_benchmark_final.csv --benchmark_run_id run_5
