## supplementary table 23 for "PRISMA: A tensor-based framework for deconstructing the genetic architecture of complex diseases, with application to diabetic retinopathy"

### Sheet: Supplementary Table 23
Supplementary Table 23 | Expanded summary of PRISMA-derived diabetic retinopathy axes
Note: This expanded editable version complements the concise main-text Table 1. Dominant tissue loadings are from Factor B (Supplementary Table 12). Single-cell support summarizes direction-aware empirical permutation and module-score analyses (Supplementary Tables 8 and 15; Supplementary Data 4). Proteomic module scores were elevated in DR for all three axes; metabolite-pattern rows summarize se…
Axis	Trajectory label	Dominant tissue loading	Regulatory interpretation	Orthogonal single-cell support	Exploratory vitreous pattern	Scope of inference	Supporting resources
Axis 1	Systemic vascular-metabolic	Artery 0.810; pancreas 0.448	Systemic vascular and metabolic regulatory profile	FVM fibroblast enrichment (P_empirical = 0.013); positive macrophage and fibroblast module-score shifts	Largest sensitivity-filtered metabolite subset (29/35), mainly lipid and membrane-remodeling features	Prioritizes a vascular-metabolic regulatory trajectory; vitreous associations remain exploratory and non-causal	Factor B: Supplementary Table 12; scRNA: Supplementary Tables 8 and 15; vitreous: Supplementary Tables 9, 11, and 17
Axis 2	Circulating immune-inflammatory	Whole blood 0.996	Circulating immune regulatory profile	PBMC CD14+ monocytes, CD16+ monocytes, and conventional dendritic cells (P_empirical = 0.038, 0.029, and 0.035)	Smaller sensitivity-filtered metabolite subset (4/35) within a shared low-specificity vitreous milieu	Supports systemic immune prioritization; does not establish a cell-autonomous causal immune mechanism	Factor B: Supplementary Table 12; scRNA: Supplementary Tables 8 and 15; vitreous: Supplementary Tables 9, 11, and 17
Axis 3	Retina-specific neurodegenerative	Retina 0.999	Retina-specific neuroretinal regulatory profile	Retinal neuronal enrichment (photoreceptors and bipolar cells, P_empirical < 0.001); no positive FVM enrichment	Smaller sensitivity-filtered metabolite subset (2/35) within a shared low-specificity vitreous milieu	Supports retinal anchoring; retinal atlas projection and vitreous correlations are orthogonal, non-causal evidence	Factor B: Supplementary Table 12; scRNA: Supplementary Tables 8 and 15; vitreous: Supplementary Tables 9, 11, and 17

### Sheet: README
File	Supplementary_Table_23_Full_PRISMA_DR_Axis_Summary.xlsx
Purpose	Expanded editable version of the concise main-text Table 1 summarizing the three PRISMA-derived diabetic retinopathy axes.
Primary source	Main-text Table 1 and Results/Discussion synthesis; no new analyses or numerical results were introduced.
Interpretation boundary	Single-cell and vitreous multi-omics entries provide orthogonal support and candidate molecular correlates; they do not establish causality, temporal ordering, clinical utility, or stable biomarkers.
Created for	Preprint/submission supplementary table package.
