## supplementary table 24 for "PRISMA: A tensor-based framework for deconstructing the genetic architecture of complex diseases, with application to diabetic retinopathy"

analysis	analysis_layer	target_or_test_set	primary_unit	n_input	n_tested_or_projected	primary_result	statistic	interpretation	boundary	source_output
Comparator target definition	Target projection	PRISMA 549 target rows	Unique gene symbol	549	405	549 PRISMA target rows corresponded to 405 unique gene symbols	405-gene projection	Primary gene-level comparator target set	Projection avoids duplicated target-row counting; not a causal claim	PRISMA_top549_unique_gene_projection.csv
MAGMA	GWAS gene-set burden	PRISMA_top549_unique405	Gene set	405	379	Significant PRISMA gene-set burden	BH FDR=2.88533e-05; P=1.7312e-05	Supports GWAS gene-set burden concordance	MAGMA does not validate PRISMA axes or prove causality	magma_axis_gene_set_results.csv
SMR/HEIDI	Formal GWAS-eQTL gene-level concordance	Strict all-tissue SMR-supported genes within PRISMA background	Gene	405	31	Strict SMR-supported genes enriched among PRISMA-prioritized genes	31 genes; OR=6.32; P=1.95e-13	Supports gene-level GWAS-eQTL concordance	SMR support is comparator evidence, not PRISMA causal validation	legacy_smr_prisma_concordance_summary.json; legacy_smr_axis_projection.tsv
Targeted coloc.abf	Shared-variant sensitivity	QC-passed strict SMR-PRISMA gene-tissue pairs	Gene x tissue x cis-window pair	23	23	12/23 pairs reached PP.H4 >= 0.80; 9/16 tested genes had at least one supported pair	12 supported; 5 suggestive; 6 no support	Supports shared-variant evidence for a subset of eligible pairs	Targeted sensitivity only; not genome-wide coloc and not all PRISMA targets	targeted_coloc_stage2_results.tsv
Subthreshold scRNA sensitivity	Exploratory cell-compartment enrichment	Subthreshold PRISMA axis gene sets	Axis-specific gene set	272	3	Mixed exploratory enrichment; Axis1 FVM supported, Axis2/Axis3 not consistently supported	Axis1 FVM empirical P=0.010; Axis2 PBMC P=0.889; Axis3 retina P=0.514	Supplement-only exploratory sensitivity	Not used as a primary main-text claim	subthreshold_scRNA_expected_compartment_summary.tsv
