## supplementary table 25 for "PRISMA: A tensor-based framework for deconstructing the genetic architecture of complex diseases, with application to diabetic retinopathy"

section	gene_set	n_genes_used_by_MAGMA	beta	beta_std	se	p	BH_FDR	significant_FDR_lt_0.05	threshold	n_background	n_prisma_mappable_to_background	n_overlap	expected_overlap	odds_ratio_approx	hypergeom_p	interpretation_note
MAGMA_gene_set_burden	PRISMA_top549_unique405	379	0.194	0.027948	0.046839	1.7312e-05	2.88533333333333e-05	True	BH FDR < 0.05							Competitive MAGMA gene-set burden using Entrez-ID GMT.
MAGMA_gene_set_burden	PRISMA_Axis1_vascular_metabolic_unique	171	0.18473	0.017982	0.06987	0.0041014	0.00512675	True	BH FDR < 0.05							Competitive MAGMA gene-set burden using Entrez-ID GMT.
MAGMA_gene_set_burden	PRISMA_Axis2_immune_inflammatory_unique	177	0.12516	0.012393	0.066162	0.029271	0.029271	True	BH FDR < 0.05							Competitive MAGMA gene-set burden using Entrez-ID GMT.
MAGMA_gene_set_burden	PRISMA_Axis3_retina_neurodegenerative_unique	164	0.37967	0.036201	0.072266	7.5416e-08	3.7708e-07	True	BH FDR < 0.05							Competitive MAGMA gene-set burden using Entrez-ID GMT.
MAGMA_gene_set_burden	PRISMA_subthreshold_unique_exploratory	255	0.23568	0.027948	0.056357	1.4532e-05	2.88533333333333e-05	True	BH FDR < 0.05							Competitive MAGMA gene-set burden using Entrez-ID GMT.
MAGMA_gene_level_overlap	PRISMA_top549_unique405								gene_FDR_BH_lt_0.05	6051	378	42	27.6737729300942	1.65857418040446	0.0037317948581195	MAGMA gene-level FDR overlap is a thresholded sanity check; MAGMA gene-set burden is the primary MAGMA set-level result
