## supplementary table 26 for "PRISMA: A tensor-based framework for deconstructing the genetic architecture of complex diseases, with application to diabetic retinopathy"

strict_smr_prisma_overlap	gene	prisma_axis	prisma_subthreshold	n_tested_tissues	tested_tissues	best_tissue	best_p_smr	best_q_all	best_p_heidi	supported_tissues_strict_all	supported_tissues_strict_within	supported_tissues_lenient	strict_definition	interpretation_note
True	AP3S2	Axis1_vascular_metabolic	False	9	Artery_Aorta;Artery_Coronary;Artery_Tibial;Brain_Cerebellum;Brain_Cortex;Kidney_Cortex;Nerve_Tibial;Pancreas;Whole_Blood	Artery_Tibial	2.54523e-12	1.7653998083333338e-08	0.09956621	Artery_Aorta;Artery_Coronary;Artery_Tibial;Brain_Cerebellum;Brain_Cortex;Kidney_Cortex;Nerve_Tibial;Pancreas	Artery_Aorta;Artery_Coronary;Artery_Tibial;Brain_Cerebellum;Brain_Cortex;Kidney_Cortex;Nerve_Tibial;Pancreas	Artery_Aorta;Artery_Coronary;Artery_Tibial;Brain_Cerebellum;Brain_Cortex;Kidney_Cortex;Nerve_Tibial;Pancreas	q_SMR_BH_all_tissues < 0.05 and HEIDI P > 0.01	Gene-level SMR/HEIDI concordance; tissue-source caveats apply, especially legacy Retina.
True	CCDC66	Axis1_vascular_metabolic	False	8	Artery_Aorta;Artery_Coronary;Artery_Tibial;Brain_Cerebellum;Brain_Cortex;Nerve_Tibial;Pancreas;Whole_Blood	Nerve_Tibial	0.0002970528	0.0259713179831932	0.6072522	Artery_Aorta;Artery_Coronary;Artery_Tibial;Brain_Cortex;Nerve_Tibial;Pancreas	Artery_Aorta;Artery_Coronary;Artery_Tibial;Brain_Cortex;Nerve_Tibial;Pancreas	Artery_Aorta;Artery_Coronary;Artery_Tibial;Brain_Cerebellum;Brain_Cortex;Nerve_Tibial;Pancreas	q_SMR_BH_all_tissues < 0.05 and HEIDI P > 0.01	Gene-level SMR/HEIDI concordance; tissue-source caveats apply, especially legacy Retina.
True	CTSH	Axis1_vascular_metabolic	True	7	Artery_Aorta;Artery_Coronary;Artery_Tibial;Brain_Cortex;Nerve_Tibial;Pancreas;Whole_Blood	Artery_Aorta	8.931217e-06	0.0026549105772619	0.4842701	Artery_Aorta;Artery_Coronary;Artery_Tibial;Pancreas;Whole_Blood	Artery_Aorta;Artery_Coronary;Artery_Tibial;Pancreas;Whole_Blood	Artery_Aorta;Artery_Coronary;Artery_Tibial;Pancreas;Whole_Blood	q_SMR_BH_all_tissues < 0.05 and HEIDI P > 0.01	Gene-level SMR/HEIDI concordance; tissue-source caveats apply, especially legacy Retina.
True	GGCX	Axis1_vascular_metabolic	True	7	Artery_Aorta;Artery_Tibial;Brain_Cerebellum;Brain_Cortex;Nerve_Tibial;Pancreas;Whole_Blood	Artery_Tibial	0.0004751797	0.0345723691987179	0.5682957	Artery_Tibial	Artery_Tibial	Artery_Aorta;Artery_Tibial;Brain_Cerebellum;Brain_Cortex;Nerve_Tibial;Pancreas;Whole_Blood	q_SMR_BH_all_tissues < 0.05 and HEIDI P > 0.01	Gene-level SMR/HEIDI concordance; tissue-source caveats apply, especially legacy Retina.
True	NBR2	Axis1_vascular_metabolic	True	8	Artery_Aorta;Artery_Coronary;Artery_Tibial;Brain_Cerebellum;Brain_Cortex;Nerve_Tibial;Pancreas;Whole_Blood	Artery_Tibial	4.226167e-06	0.001924628318705	0.002043	Brain_Cerebellum;Brain_Cortex	Brain_Cerebellum;Brain_Cortex	Brain_Cerebellum;Brain_Cortex	q_SMR_BH_all_tissues < 0.05 and HEIDI P > 0.01	Gene-level SMR/HEIDI concordance; tissue-source caveats apply, especially legacy Retina.
True	NPIPP1	Axis1_vascular_metabolic	True	9	Artery_Aorta;Artery_Coronary;Artery_Tibial;Brain_Cerebellum;Brain_Cortex;Kidney_Cortex;Nerve_Tibial;Pancreas;Whole_Blood	Whole_Blood	0.0003953752	0.0311007082106918	0.7792551	Artery_Coronary;Nerve_Tibial;Pancreas;Whole_Blood	Artery_Coronary;Nerve_Tibial;Pancreas;Whole_Blood	Artery_Aorta;Artery_Coronary;Artery_Tibial;Brain_Cerebellum;Brain_Cortex;Kidney_Cortex;Nerve_Tibial;Pancreas;Whole_Blood	q_SMR_BH_all_tissues < 0.05 and HEIDI P > 0.01	Gene-level SMR/HEIDI concordance; tissue-source caveats apply, especially legacy Retina.
True	PEAK1	Axis1_vascular_metabolic	False	7	Artery_Aorta;Artery_Tibial;Brain_Cerebellum;Brain_Cortex;Nerve_Tibial;Pancreas;Whole_Blood	Brain_Cerebellum	0.0004842569	0.0351100313385598	0.01371446	Brain_Cerebellum	Brain_Cerebellum	Brain_Cerebellum;Brain_Cortex;Whole_Blood	q_SMR_BH_all_tissues < 0.05 and HEIDI P > 0.01	Gene-level SMR/HEIDI concordance; tissue-source caveats apply, especially legacy Retina.
True	PRH1	Axis1_vascular_metabolic	True	9	Artery_Aorta;Artery_Coronary;Artery_Tibial;Brain_Cerebellum;Brain_Cortex;Kidney_Cortex;Nerve_Tibial;Pancreas;Whole_Blood	Artery_Tibial	0.0002590807	0.0239957161683976	0.9861031	Artery_Tibial;Brain_Cerebellum;Nerve_Tibial;Whole_Blood	Artery_Tibial;Brain_Cerebellum;Nerve_Tibial;Whole_Blood	Artery_Aorta;Artery_Coronary;Artery_Tibial;Brain_Cerebellum;Brain_Cortex;Kidney_Cortex;Nerve_Tibial;Pancreas;Whole_Blood	q_SMR_BH_all_tissues < 0.05 and HEIDI P > 0.01	Gene-level SMR/HEIDI concordance; tissue-source caveats apply, especially legacy Retina.
True	RCCD1	Axis1_vascular_metabolic	True	8	Artery_Aorta;Artery_Coronary;Artery_Tibial;Brain_Cerebellum;Brain_Cortex;Nerve_Tibial;Pancreas;Whole_Blood	Artery_Tibial	5.671748e-05	0.0088074345497512	0.04260174	Artery_Aorta;Artery_Coronary;Artery_Tibial;Brain_Cerebellum;Brain_Cortex;Nerve_Tibial;Pancreas;Whole_Blood	Artery_Aorta;Artery_Coronary;Artery_Tibial;Brain_Cerebellum;Brain_Cortex;Nerve_Tibial;Pancreas;Whole_Blood	Artery_Aorta;Artery_Coronary;Artery_Tibial;Brain_Cerebellum;Brain_Cortex;Nerve_Tibial;Pancreas;Whole_Blood	q_SMR_BH_all_tissues < 0.05 and HEIDI P > 0.01	Gene-level SMR/HEIDI concordance; tissue-source caveats apply, especially legacy Retina.
True	RNASEH2C	Axis1_vascular_metabolic	True	8	Artery_Aorta;Artery_Coronary;Artery_Tibial;Brain_Cerebellum;Brain_Cortex;Nerve_Tibial;Pancreas;Whole_Blood	Nerve_Tibial	0.0006661403	0.0437724297131578	0.006731657	Artery_Aorta;Artery_Coronary;Brain_Cerebellum	Artery_Coronary;Brain_Cerebellum	Artery_Aorta;Artery_Coronary;Brain_Cerebellum;Brain_Cortex;Pancreas	q_SMR_BH_all_tissues < 0.05 and HEIDI P > 0.01	Gene-level SMR/HEIDI concordance; tissue-source caveats apply, especially legacy Retina.
True	SEC31B	Axis1_vascular_metabolic	True	8	Artery_Aorta;Artery_Coronary;Artery_Tibial;Brain_Cerebellum;Brain_Cortex;Nerve_Tibial;Pancreas;Whole_Blood	Nerve_Tibial	7.786663e-05	0.0111743089143678	0.6440439	Artery_Aorta;Artery_Coronary;Artery_Tibial;Brain_Cerebellum;Brain_Cortex;Nerve_Tibial;Pancreas	Artery_Aorta;Artery_Coronary;Artery_Tibial;Brain_Cerebellum;Brain_Cortex;Nerve_Tibial;Pancreas	Artery_Aorta;Artery_Coronary;Artery_Tibial;Brain_Cerebellum;Brain_Cortex;Nerve_Tibial;Pancreas;Whole_Blood	q_SMR_BH_all_tissues < 0.05 and HEIDI P > 0.01	Gene-level SMR/HEIDI concordance; tissue-source caveats apply, especially legacy Retina.
True	SLC5A6	Axis1_vascular_metabolic	False	5	Artery_Aorta;Artery_Tibial;Nerve_Tibial;Pancreas;Whole_Blood	Nerve_Tibial	0.0002238672	0.0217642726902173	0.04467402	Artery_Tibial;Nerve_Tibial;Whole_Blood	Artery_Tibial;Nerve_Tibial;Whole_Blood	Artery_Aorta;Artery_Tibial;Nerve_Tibial;Pancreas;Whole_Blood	q_SMR_BH_all_tissues < 0.05 and HEIDI P > 0.01	Gene-level SMR/HEIDI concordance; tissue-source caveats apply, especially legacy Retina.
True	TIPIN	Axis1_vascular_metabolic	True	8	Artery_Aorta;Artery_Coronary;Artery_Tibial;Brain_Cerebellum;Brain_Cortex;Kidney_Cortex;Nerve_Tibial;Pancreas	Nerve_Tibial	0.0007457357	0.0467990186809045	0.07036436	Nerve_Tibial		Artery_Aorta;Artery_Coronary;Artery_Tibial;Brain_Cerebellum;Brain_Cortex;Kidney_Cortex;Nerve_Tibial;Pancreas	q_SMR_BH_all_tissues < 0.05 and HEIDI P > 0.01	Gene-level SMR/HEIDI concordance; tissue-source caveats apply, especially legacy Retina.
True	USP36	Axis1_vascular_metabolic	True	7	Artery_Aorta;Artery_Coronary;Artery_Tibial;Brain_Cerebellum;Brain_Cortex;Nerve_Tibial;Pancreas	Brain_Cerebellum	6.511642e-06	0.0022796473097765	0.1233031	Artery_Aorta;Artery_Coronary;Artery_Tibial;Brain_Cerebellum;Brain_Cortex;Nerve_Tibial;Pancreas	Artery_Aorta;Artery_Coronary;Artery_Tibial;Brain_Cerebellum;Brain_Cortex;Nerve_Tibial;Pancreas	Artery_Aorta;Artery_Coronary;Artery_Tibial;Brain_Cerebellum;Brain_Cortex;Nerve_Tibial;Pancreas	q_SMR_BH_all_tissues < 0.05 and HEIDI P > 0.01	Gene-level SMR/HEIDI concordance; tissue-source caveats apply, especially legacy Retina.
True	CAT	Axis2_circulating_immune_inflammatory	True	7	Artery_Aorta;Artery_Coronary;Artery_Tibial;Brain_Cortex;Nerve_Tibial;Pancreas;Whole_Blood	Whole_Blood	0.0006905078	0.0447611105036344	0.4766617	Whole_Blood	Whole_Blood	Whole_Blood	q_SMR_BH_all_tissues < 0.05 and HEIDI P > 0.01	Gene-level SMR/HEIDI concordance; tissue-source caveats apply, especially legacy Retina.
True	CNPPD1	Axis2_circulating_immune_inflammatory	True	2	Brain_Cerebellum;Nerve_Tibial	Brain_Cerebellum	0.000448251	0.0332782182193816	0.5575481	Brain_Cerebellum;Nerve_Tibial	Brain_Cerebellum	Brain_Cerebellum;Nerve_Tibial	q_SMR_BH_all_tissues < 0.05 and HEIDI P > 0.01	Gene-level SMR/HEIDI concordance; tissue-source caveats apply, especially legacy Retina.
True	FLVCR1	Axis2_circulating_immune_inflammatory	True	8	Artery_Aorta;Artery_Coronary;Artery_Tibial;Brain_Cerebellum;Brain_Cortex;Nerve_Tibial;Pancreas;Whole_Blood	Whole_Blood	1.360873e-05	0.0032800191901544	0.06275678	Artery_Aorta;Artery_Coronary;Artery_Tibial;Brain_Cerebellum;Nerve_Tibial;Whole_Blood	Artery_Aorta;Artery_Coronary;Artery_Tibial;Brain_Cerebellum;Nerve_Tibial;Whole_Blood	Artery_Aorta;Artery_Coronary;Artery_Tibial;Brain_Cerebellum;Brain_Cortex;Nerve_Tibial;Whole_Blood	q_SMR_BH_all_tissues < 0.05 and HEIDI P > 0.01	Gene-level SMR/HEIDI concordance; tissue-source caveats apply, especially legacy Retina.
True	INPP5E	Axis2_circulating_immune_inflammatory	True	6	Artery_Aorta;Artery_Tibial;Brain_Cerebellum;Brain_Cortex;Nerve_Tibial;Whole_Blood	Brain_Cerebellum	0.0001976227	0.0204926861254152	0.09580083	Brain_Cerebellum;Brain_Cortex;Nerve_Tibial	Brain_Cerebellum;Brain_Cortex;Nerve_Tibial	Brain_Cerebellum;Brain_Cortex;Nerve_Tibial	q_SMR_BH_all_tissues < 0.05 and HEIDI P > 0.01	Gene-level SMR/HEIDI concordance; tissue-source caveats apply, especially legacy Retina.
True	KANSL1	Axis2_circulating_immune_inflammatory	True	8	Artery_Aorta;Artery_Coronary;Artery_Tibial;Brain_Cerebellum;Brain_Cortex;Nerve_Tibial;Pancreas;Whole_Blood	Artery_Tibial	1.151293e-05	0.0029836248921161	0.004000223	Artery_Aorta;Artery_Coronary;Nerve_Tibial;Pancreas	Artery_Aorta;Artery_Coronary;Nerve_Tibial;Pancreas	Artery_Aorta;Artery_Coronary;Nerve_Tibial;Pancreas	q_SMR_BH_all_tissues < 0.05 and HEIDI P > 0.01	Gene-level SMR/HEIDI concordance; tissue-source caveats apply, especially legacy Retina.
True	PAQR6	Axis2_circulating_immune_inflammatory	True	2	Pancreas;Whole_Blood	Whole_Blood	4.934011e-05	0.0080736638376963	0.206398	Pancreas;Whole_Blood	Pancreas;Whole_Blood	Pancreas;Whole_Blood	q_SMR_BH_all_tissues < 0.05 and HEIDI P > 0.01	Gene-level SMR/HEIDI concordance; tissue-source caveats apply, especially legacy Retina.
True	PPIP5K2	Axis2_circulating_immune_inflammatory	True	4	Artery_Aorta;Artery_Tibial;Nerve_Tibial;Whole_Blood	Whole_Blood	0.0003042537	0.0264895916631799	0.3801101	Artery_Aorta;Artery_Tibial;Nerve_Tibial;Whole_Blood	Artery_Aorta;Artery_Tibial;Nerve_Tibial;Whole_Blood	Artery_Aorta;Artery_Tibial;Nerve_Tibial;Whole_Blood	q_SMR_BH_all_tissues < 0.05 and HEIDI P > 0.01	Gene-level SMR/HEIDI concordance; tissue-source caveats apply, especially legacy Retina.
True	UBE2Z	Axis2_circulating_immune_inflammatory	True	1	Whole_Blood	Whole_Blood	1.369462e-07	0.0002442533295714	0.01003367	Whole_Blood	Whole_Blood	Whole_Blood	q_SMR_BH_all_tissues < 0.05 and HEIDI P > 0.01	Gene-level SMR/HEIDI concordance; tissue-source caveats apply, especially legacy Retina.
True	ALDH2	Axis3_retina_specific_neurodegenerative	True	5	Artery_Aorta;Artery_Tibial;Brain_Cortex;Nerve_Tibial;Whole_Blood	Artery_Tibial	2.822684e-05	0.0056101070055555	0.1498937	Artery_Aorta;Artery_Tibial;Brain_Cortex;Nerve_Tibial	Artery_Aorta;Artery_Tibial;Brain_Cortex	Artery_Aorta;Artery_Tibial;Brain_Cortex;Nerve_Tibial	q_SMR_BH_all_tissues < 0.05 and HEIDI P > 0.01	Gene-level SMR/HEIDI concordance; tissue-source caveats apply, especially legacy Retina.
True	BEND7	Axis3_retina_specific_neurodegenerative	True	3	Artery_Tibial;Brain_Cerebellum;Whole_Blood	Whole_Blood	0.0007393268	0.0467295560995955	0.04041581	Whole_Blood	Whole_Blood	Whole_Blood	q_SMR_BH_all_tissues < 0.05 and HEIDI P > 0.01	Gene-level SMR/HEIDI concordance; tissue-source caveats apply, especially legacy Retina.
True	CASP8	Axis3_retina_specific_neurodegenerative	True	7	Artery_Aorta;Artery_Tibial;Brain_Cerebellum;Brain_Cortex;Nerve_Tibial;Pancreas;Whole_Blood	Brain_Cortex	1.77841e-05	0.0039367817109929	0.01979658	Brain_Cerebellum;Brain_Cortex;Whole_Blood	Brain_Cerebellum;Brain_Cortex;Whole_Blood	Brain_Cerebellum;Brain_Cortex;Pancreas;Whole_Blood	q_SMR_BH_all_tissues < 0.05 and HEIDI P > 0.01	Gene-level SMR/HEIDI concordance; tissue-source caveats apply, especially legacy Retina.
True	CLUAP1	Axis3_retina_specific_neurodegenerative	False	8	Artery_Aorta;Artery_Coronary;Artery_Tibial;Brain_Cerebellum;Brain_Cortex;Nerve_Tibial;Pancreas;Whole_Blood	Artery_Tibial	7.555815e-06	0.0024295902837179	0.01461132	Artery_Aorta;Artery_Coronary;Artery_Tibial;Brain_Cerebellum;Brain_Cortex;Nerve_Tibial;Pancreas;Whole_Blood	Artery_Aorta;Artery_Coronary;Artery_Tibial;Brain_Cerebellum;Brain_Cortex;Nerve_Tibial;Pancreas;Whole_Blood	Artery_Aorta;Artery_Coronary;Artery_Tibial;Brain_Cerebellum;Brain_Cortex;Nerve_Tibial;Pancreas;Whole_Blood	q_SMR_BH_all_tissues < 0.05 and HEIDI P > 0.01	Gene-level SMR/HEIDI concordance; tissue-source caveats apply, especially legacy Retina.
True	FADS1	Axis3_retina_specific_neurodegenerative	True	6	Artery_Tibial;Brain_Cerebellum;Brain_Cortex;Nerve_Tibial;Pancreas;Whole_Blood	Nerve_Tibial	0.0004106332	0.0316953407849196	0.06693789	Nerve_Tibial	Nerve_Tibial	Artery_Tibial;Brain_Cerebellum;Brain_Cortex;Nerve_Tibial;Pancreas	q_SMR_BH_all_tissues < 0.05 and HEIDI P > 0.01	Gene-level SMR/HEIDI concordance; tissue-source caveats apply, especially legacy Retina.
True	MAPKAPK5	Axis3_retina_specific_neurodegenerative	False	6	Artery_Aorta;Artery_Coronary;Artery_Tibial;Brain_Cerebellum;Nerve_Tibial;Pancreas	Nerve_Tibial	0.0001034516	0.0135387130607966	0.001669313	Artery_Aorta;Artery_Tibial;Brain_Cerebellum;Pancreas	Artery_Aorta;Artery_Tibial;Brain_Cerebellum;Pancreas	Artery_Aorta;Artery_Tibial;Brain_Cerebellum;Pancreas	q_SMR_BH_all_tissues < 0.05 and HEIDI P > 0.01	Gene-level SMR/HEIDI concordance; tissue-source caveats apply, especially legacy Retina.
True	NUDT5	Axis3_retina_specific_neurodegenerative	False	2	Artery_Tibial;Nerve_Tibial	Nerve_Tibial	4.988687e-07	0.0005662159745	0.1174848	Nerve_Tibial	Nerve_Tibial	Artery_Tibial;Nerve_Tibial	q_SMR_BH_all_tissues < 0.05 and HEIDI P > 0.01	Gene-level SMR/HEIDI concordance; tissue-source caveats apply, especially legacy Retina.
True	PCM1	Axis3_retina_specific_neurodegenerative	True	8	Artery_Aorta;Artery_Coronary;Artery_Tibial;Brain_Cerebellum;Brain_Cortex;Nerve_Tibial;Pancreas;Whole_Blood	Brain_Cerebellum	0.0001599649	0.0179053470878136	0.4234706	Brain_Cerebellum;Brain_Cortex	Brain_Cerebellum;Brain_Cortex	Brain_Cerebellum;Brain_Cortex;Pancreas;Whole_Blood	q_SMR_BH_all_tissues < 0.05 and HEIDI P > 0.01	Gene-level SMR/HEIDI concordance; tissue-source caveats apply, especially legacy Retina.
True	SH2B3	Axis3_retina_specific_neurodegenerative	True	1	Pancreas	Pancreas	0.0003387572	0.0282088587	0.2550178	Pancreas	Pancreas	Pancreas	q_SMR_BH_all_tissues < 0.05 and HEIDI P > 0.01	Gene-level SMR/HEIDI concordance; tissue-source caveats apply, especially legacy Retina.
