## supplementary table 27 for "PRISMA: A tensor-based framework for deconstructing the genetic architecture of complex diseases, with application to diabetic retinopathy"

section	gene	tissue	prisma_axis	prisma_subthreshold	probeID	top_smr_snp	q_smr_all_tissues	p_heidi	n_shared_snps	allele_harmonization_success_rate	top_smr_snp_retained_after_harmonization	PP.H0	PP.H1	PP.H2	PP.H3	PP.H4	support_class	axis_tissue_match	axis_tissue_match_note	n_pairs_tested	n_unique_genes_tested	n_coloc_supported_pairs_PP.H4_ge_0.80	n_suggestive_pairs_0.50_le_PP.H4_lt_0.80	n_no_coloc_support_pairs_PP.H4_lt_0.50	median_PP.H4	max_PP.H4	supported_genes	suggestive_genes	notes
pair_level_stage2_coloc	CTSH	Whole_Blood	Axis1_vascular_metabolic	True	ENSG00000103811	rs2289702	0.0080835595585937	0.3739888	111	0.834586466165414	True	1.01168004032002e-33	1.52924833325346e-33	0.0091197262229907	0.0128072400795525	0.978073033697454	coloc_supported	False	off_axis_or_contextual_tissue										Stage 2 targeted coloc; reviewed RUNNABLE pair only.
pair_level_stage2_coloc	CLUAP1	Whole_Blood	Axis3_retina_specific_neurodegenerative	False	ENSG00000103351	rs12933120	0.0039515332728873	0.09693261	82	0.828282828282828	True	4.429149972885511e-20	2.9053315059910604e-19	0.0042898764917352	0.0271712021227163	0.968538921385551	coloc_supported	False	formal_GTEx_non_retina_context; retina sensitivity handled separately										Stage 2 targeted coloc; reviewed RUNNABLE pair only.
pair_level_stage2_coloc	FLVCR1	Artery_Tibial	Axis2_circulating_immune_inflammatory	True	ENSG00000162769	rs72743991	0.0075138886012228	0.5652056	51	0.85	True	3.41272196791507e-18	9.75740853248942e-18	0.0127637357312405	0.0355414579032091	0.951694806365552	coloc_supported	False	off_axis_or_contextual_tissue										Stage 2 targeted coloc; reviewed RUNNABLE pair only.
pair_level_stage2_coloc	FLVCR1	Whole_Blood	Axis2_circulating_immune_inflammatory	True	ENSG00000162769	rs2291771	0.0032800191901544	0.06275678	73	0.802197802197802	True	1.7259828290726299e-62	6.20624436490478e-62	0.0115880426928541	0.0407202921939396	0.947691665113199	coloc_supported	True	axis_expected_tissue										Stage 2 targeted coloc; reviewed RUNNABLE pair only.
pair_level_stage2_coloc	USP36	Brain_Cortex	Axis1_vascular_metabolic	True	ENSG00000055483	rs3826552	0.0029059824561965	0.2152297	110	0.846153846153846	True	1.23434842374029e-14	4.21327952483364e-13	0.0015197692348317	0.0509276917310216	0.947552539033714	coloc_supported	False	off_axis_or_contextual_tissue										Stage 2 targeted coloc; reviewed RUNNABLE pair only.
pair_level_stage2_coloc	USP36	Artery_Tibial	Axis1_vascular_metabolic	True	ENSG00000055483	rs3826552	0.0023033975326388	0.2768076	153	0.85	True	9.07048057091866e-22	3.10349798028085e-20	0.0015475681658951	0.0520041604604405	0.946448271373663	coloc_supported	True	axis_expected_tissue										Stage 2 targeted coloc; reviewed RUNNABLE pair only.
pair_level_stage2_coloc	ALDH2	Artery_Tibial	Axis3_retina_specific_neurodegenerative	True	ENSG00000111275	rs4646777	0.0056101070055555	0.1498937	198	0.838983050847458	True	6.969202350453e-10	3.31330241637073e-08	0.0012636609830179	0.0591374483856927	0.939598856801344	coloc_supported	False	formal_GTEx_non_retina_context; retina sensitivity handled separately										Stage 2 targeted coloc; reviewed RUNNABLE pair only.
pair_level_stage2_coloc	USP36	Pancreas	Axis1_vascular_metabolic	True	ENSG00000055483	rs3826552	0.0029002878946188	0.4939746	139	0.86875	True	1.8675924849783096e-16	6.284716880667161e-15	0.0030491757828885	0.101713906506121	0.895236917710982	coloc_supported	True	axis_expected_tissue										Stage 2 targeted coloc; reviewed RUNNABLE pair only.
pair_level_stage2_coloc	INPP5E	Brain_Cortex	Axis2_circulating_immune_inflammatory	True	ENSG00000148384	rs10781540	0.0329239088600723	0.04856686	70	0.823529411764706	True	1.38036932998662e-05	5.18830053852848e-06	0.0810575754549607	0.029577214669041	0.88934621788216	coloc_supported	False	off_axis_or_contextual_tissue										Stage 2 targeted coloc; reviewed RUNNABLE pair only.
pair_level_stage2_coloc	BEND7	Whole_Blood	Axis3_retina_specific_neurodegenerative	True	ENSG00000165626	rs11258422	0.0467295560995955	0.04041581	121	0.817567567567568	True	1.26412538454577e-05	2.09321957330042e-06	0.114285918864401	0.0180565497906817	0.867642796871498	coloc_supported	False	formal_GTEx_non_retina_context; retina sensitivity handled separately										Stage 2 targeted coloc; reviewed RUNNABLE pair only.
pair_level_stage2_coloc	RCCD1	Pancreas	Axis1_vascular_metabolic	True	ENSG00000166965	rs1105291	0.0138560187759336	0.06228559	124	0.805194805194805	True	2.3049405505982507e-15	8.495555153198011e-15	0.0320241809562028	0.117184007601844	0.850791811441939	coloc_supported	True	axis_expected_tissue										Stage 2 targeted coloc; reviewed RUNNABLE pair only.
pair_level_stage2_coloc	MAPKAPK5	Pancreas	Axis3_retina_specific_neurodegenerative	False	ENSG00000089022	rs4766764	0.0333119127313167	0.6389708	161	0.86096256684492	True	9.84930768984075e-05	0.0034118142948621	0.0047497173424195	0.163702852110154	0.828037123175666	coloc_supported	False	formal_GTEx_non_retina_context; retina sensitivity handled separately										Stage 2 targeted coloc; reviewed RUNNABLE pair only.
pair_level_stage2_coloc	NBR2	Brain_Cortex	Axis1_vascular_metabolic	True	ENSG00000198496	rs1842147	0.0019450028475862	0.02293961	446	0.813868613138686	True	1.48714449000227e-39	1.75149510169682e-37	0.0019609726823406	0.230187113846157	0.767851913471497	suggestive	False	off_axis_or_contextual_tissue										Stage 2 targeted coloc; reviewed RUNNABLE pair only.
pair_level_stage2_coloc	ALDH2	Brain_Cortex	Axis3_retina_specific_neurodegenerative	True	ENSG00000111275	rs11608345	0.0162503050046904	0.2264739	460	0.831826401446655	True	3.93558342614039e-07	0.0002097139266049	0.0005171996542237	0.274873799853301	0.724398893007527	suggestive	False	formal_GTEx_non_retina_context; retina sensitivity handled separately										Stage 2 targeted coloc; reviewed RUNNABLE pair only.
pair_level_stage2_coloc	GGCX	Artery_Tibial	Axis1_vascular_metabolic	True	ENSG00000115486	rs6747828	0.0345723691987179	0.5682957	198	0.838983050847458	True	8.35746226193881e-25	1.8996530429995904e-25	0.312438805775613	0.0704002495491557	0.617160944675232	suggestive	True	axis_expected_tissue										Stage 2 targeted coloc; reviewed RUNNABLE pair only.
pair_level_stage2_coloc	CAT	Whole_Blood	Axis2_circulating_immune_inflammatory	True	ENSG00000121691	rs34329347	0.0447611105036344	0.4766617	383	0.820128479657388	True	2.0958275448278097e-62	9.0673000527648e-64	0.408216020942208	0.0170861882747867	0.574697790782993	suggestive	True	axis_expected_tissue										Stage 2 targeted coloc; reviewed RUNNABLE pair only.
pair_level_stage2_coloc	AP3S2	Brain_Cortex	Axis1_vascular_metabolic	False	ENSG00000157823	rs12594774	1.57813659972e-05	0.1461027	70	0.843373493975904	True	1.18104655900436e-19	6.22501801018848e-11	8.674617267397031e-10	0.456675303218027	0.543324695852259	suggestive	False	off_axis_or_contextual_tissue										Stage 2 targeted coloc; reviewed RUNNABLE pair only.
pair_level_stage2_coloc	CASP8	Whole_Blood	Axis3_retina_specific_neurodegenerative	True	ENSG00000064012	rs3185378	0.049389222223032	0.0400163	289	0.811797752808989	False	3.37493140296906e-49	1.9181919119242897e-49	0.353092970139207	0.200238915860389	0.446668114000403	no_coloc_support	False	formal_GTEx_non_retina_context; retina sensitivity handled separately										Stage 2 targeted coloc; reviewed RUNNABLE pair only.
pair_level_stage2_coloc	RCCD1	Artery_Tibial	Axis1_vascular_metabolic	True	ENSG00000166965	rs1105291	0.0088074345497512	0.04260174	134	0.807228915662651	True	5.25235466175049e-48	1.61747607155213e-46	0.0183782399944576	0.56554653283423	0.416075227171309	no_coloc_support	True	axis_expected_tissue										Stage 2 targeted coloc; reviewed RUNNABLE pair only.
pair_level_stage2_coloc	PRH1	Artery_Tibial	Axis1_vascular_metabolic	True	ENSG00000231887	rs1863848	0.0239957161683976	0.9861031	468	0.808290155440414	False	1.72953050107267e-42	5.301365292125499e-43	0.513298765886035	0.157006892684437	0.329694341429525	no_coloc_support	True	axis_expected_tissue										Stage 2 targeted coloc; reviewed RUNNABLE pair only.
pair_level_stage2_coloc	RCCD1	Brain_Cortex	Axis1_vascular_metabolic	True	ENSG00000166965	rs1105291	0.0134639053098739	0.04670415	98	0.852173913043478	True	7.24148516719305e-15	4.28152082739356e-13	0.0117239647030782	0.692882841614655	0.295393193681834	no_coloc_support	False	off_axis_or_contextual_tissue										Stage 2 targeted coloc; reviewed RUNNABLE pair only.
pair_level_stage2_coloc	PRH1	Whole_Blood	Axis1_vascular_metabolic	True	ENSG00000231887	rs1863848	0.028181715907258	0.9828532	281	0.824046920821114	False	7.55757857294248e-15	1.05008499279614e-15	0.629050234594085	0.0871193245096922	0.283830440896213	no_coloc_support	False	off_axis_or_contextual_tissue										Stage 2 targeted coloc; reviewed RUNNABLE pair only.
pair_level_stage2_coloc	UBE2Z	Whole_Blood	Axis2_circulating_immune_inflammatory	True	ENSG00000159202	rs62075850	0.0002442533295714	0.01003367	288	0.813559322033898	True	2.73663803759631e-41	4.96920716621373e-36	4.77098172806555e-06	0.86618450639767	0.133810722620608	no_coloc_support	True	axis_expected_tissue										Stage 2 targeted coloc; reviewed RUNNABLE pair only.
axis_summary			Axis1_vascular_metabolic																	12	7	5	3	4	0.6925064290733645	0.978073033697454	CTSH;RCCD1;USP36	AP3S2;GGCX;NBR2	Formal GTEx tissue mapping applied.
axis_summary			Axis2_circulating_immune_inflammatory																	5	4	3	1	1	0.88934621788216	0.951694806365552	FLVCR1;INPP5E	CAT	Formal GTEx tissue mapping applied.
axis_summary			Axis3_retina_specific_neurodegenerative																	6	5	4	1	1	0.847839960023582	0.968538921385551	ALDH2;BEND7;CLUAP1;MAPKAPK5	ALDH2	Axis3 formal GTEx coloc lacks retina; interpret as non-retina contextual coloc only.
tissue_summary		Whole_Blood																		8	8	4	1	3	0.7211702938272455	0.978073033697454	BEND7;CLUAP1;CTSH;FLVCR1		Tissue-level summary of Stage 2 targeted coloc.
tissue_summary		Artery_Tibial																		6	6	3	1	2	0.778379900738288	0.951694806365552	ALDH2;FLVCR1;USP36		Tissue-level summary of Stage 2 targeted coloc.
tissue_summary		Pancreas																		3	3	3	0	0	0.850791811441939	0.895236917710982	MAPKAPK5;RCCD1;USP36		Tissue-level summary of Stage 2 targeted coloc.
tissue_summary		Brain_Cortex																		6	6	2	3	1	0.7461254032395119	0.947552539033714	INPP5E;USP36		Tissue-level summary of Stage 2 targeted coloc.
