## supplementary table 28 for "PRISMA: A tensor-based framework for deconstructing the genetic architecture of complex diseases, with application to diabetic retinopathy"

section	axis	gene_set	expected_dataset	expected_cell_compartment	strongest_expected_cell_type	n_genes_detected	delta_mean	empirical_p	wilcoxon_q	effect_exceeds_95pct_null	support_level	notes	interpretation_note
expected_compartment_summary	Axis1_vascular_metabolic	PRISMA_Axis1_subthreshold	FVM	fibroblasts/phagocytic macrophages/IFN+ macrophages	Fibroblast	139	0.0904270747448722	0.01	1.1801572568891303e-14	True	supported	Best expected-compartment result by empirical P	Exploratory supplement-only subthreshold scRNA sensitivity; not a primary main-text claim.
expected_compartment_summary	Axis2_circulating_immune_inflammatory	PRISMA_Axis2_subthreshold	PBMC	CD14+ monocytes/CD16+ monocytes/conventional dendritic cells	CD16_Monocytes	63	-0.0001943305396707	0.889	0.0736680502420278	False	trend	Best expected-compartment result by empirical P	Exploratory supplement-only subthreshold scRNA sensitivity; not a primary main-text claim.
expected_compartment_summary	Axis3_retina_specific_neurodegenerative	PRISMA_Axis3_subthreshold	retina	photoreceptors/bipolar cells/retinal neurons	Cones	67	0.0212741140276193	0.514	0.1430318478491415	False	not_supported	Best expected-compartment result by empirical P	Exploratory supplement-only subthreshold scRNA sensitivity; not a primary main-text claim.
